# Early *Candida*–Oral Tumor Interactions Suggest miRNA-Mediated Regulation of Inflammatory and Tumor-associated processes

**DOI:** 10.1101/2025.06.05.657835

**Authors:** Renata Toth, Marton Horvath, Julian R. Naglik, Attila Gacser

## Abstract

When simultaneously present, oral cancer and oral candidiasis are associated with high mortality. Recently, fungi-driven OSCC has emerged as a recognized phenomenon, that is triggered by *Candida* and sustained by several pro-tumor mechanisms. This study aimed to deepen our understanding and investigate how these mechanisms are regulated at the early stages of fungi-tumor interactions. Post-transcriptional regulation was examined through the analysis of miRNA (miR) responses in a metastatic cell line. We characterized early tumor responses to two common oral yeasts, *C. albicans*, frequently responsible for oral infections, and *C. parapsilosis*, a yeast with mostly commensal behavior in this niche. Exposed to *C. albicans*, tumor cells exhibited overexpression of inflammatory and pro-tumor pathways. This was also mirrored at the miR-level. Intriguingly, this species induced upregulation of oncogenic miRs, while simultaneously downregulated tumor-suppressive miRs. miR-target analyses revealed targets primarily to be involved in inflammation (TNFa signaling via NFKB), albeit tumor progression was also heavily influenced based on the targets identified within the PanCancer Progression Panel. Several miR-target pairs were identified with TRIB1-miR-30c-1-3p highlighted at the route of inflammation, and MMP3-miR-374a-3p and JUN-miR-1268b/miR-16-1-3p/miR-30c-1-3p at the route of OSCC progression. These findings highlight that *C. albicans* drives OSCC progression, in part, through miR regulation. Contrarily, *C. parapsilosis* elicited tumor responses predominantly related to hypoxia and metabolic regulation, followed by a mild activation of inflammatory and tumorigenic processes. No significant miR-regulatory responses were identified. To sum up, we added a new layer to fungi-tumor interactions and identified regulatory elements, that might hold future translational potential.

**Importance:** Previous studies have shown that yeast carriage in the oral cavity of oral cancer patients is significantly higher than those of healthy individuals. Additionally, the abundance of fungal cells is higher at malignant epithelial surfaces compared to the unaffected mucosal tissues. These observations indicated a direct interaction between mouth residing yeasts and oral tumorous cells. We have previously demonstrated that certain *Candida* species actively contribute to tumor progression in metastatic oral epithelial cells via various mechanisms including the promotion of migration, MMP activity or oncometabolite secretion. In this study, our findings demonstrate, that fungi-driven OSCC progression is also evident at the level of miRNA regulation, when *C. albicans* is present. In this context, the fungus might also enhance existing post-transcriptional regulatory mechanisms in the malignant oral epithelium. This behavior seems to be species-specific, as another common resident of the oral microflora, *C. parapsilosis* does not trigger such an effect.
