## Supplementary material for "Early *Candida*–Oral Tumor Interactions Suggest miRNA-Mediated Regulation of Inflammatory and Tumor-associated processes": Table S1

### Sheet: Sheet 1
	baseMean	log2FoldChange	lfcSE	stat	pvalue	padj	significance	geneID	entrezID
ENSG00000011422	489.629	3.31518	0.256853	12.9069	4.1152e-38	0.00134982	Signif. up-regulated	PLAUR	5329
ENSG00000013588	1506.5	2.46003	0.178232	13.8024	2.4653e-43	0.000342595	Signif. up-regulated	GPRC5A	9052
ENSG00000019549	1499.21	2.39016	0.17226	13.8753	8.94379e-44	0.000316256	Signif. up-regulated	SNAI2	6591
ENSG00000034152	1425.65	2.19265	0.181759	12.0635	1.6455e-33	0.00445148	Signif. up-regulated	MAP2K3	5606
ENSG00000054598	385.378	2.11834	0.20955	10.109	5.03924e-24	0.046045	Signif. up-regulated	FOXC1	2296
ENSG00000054967	545.348	3.00433	0.267601	11.2269	3.00841e-29	0.0124639	Signif. up-regulated	RELT	84957
ENSG00000057657	111.462	4.48102	0.297178	15.0786	2.24062e-51	4.86307e-05	Signif. up-regulated	PRDM1	639
ENSG00000059728	717.257	1.9338	0.166086	11.6434	2.47896e-31	0.00748392	Signif. up-regulated	MXD1	4084
ENSG00000059804	124.267	3.94207	0.284987	13.8324	1.62421e-43	0.000329037	Signif. up-regulated	SLC2A3	6515
ENSG00000067082	2193.63	4.60722	0.201265	22.8913	5.67407e-116	2.75923e-12	Signif. up-regulated	KLF6	1316
ENSG00000073756	4191.8	6.07736	0.22294	27.26	1.26395e-163	2.5773e-13	Signif. up-regulated	PTGS2	5743
ENSG00000076604	1485.59	1.76046	0.162241	10.8508	1.97611e-27	0.0197889	Signif. up-regulated	TRAF4	9618
ENSG00000078401	214.258	6.16883	0.299456	20.6001	2.73775e-94	7.41074e-10	Signif. up-regulated	EDN1	1906
ENSG00000081041	1293.19	7.47232	0.24118	30.9823	9.3456e-211	2.5773e-13	Signif. up-regulated	CXCL2	2920
ENSG00000087494	8226.32	2.57745	0.132084	19.5137	8.39593e-85	8.75867e-09	Signif. up-regulated	PTHLH	5744
ENSG00000092820	4284.95	1.58161	0.125915	12.561	3.46132e-36	0.00220789	Signif. up-regulated	EZR	7430
ENSG00000095066	2085.58	3.30586	0.243914	13.5534	7.56749e-42	0.000505919	Signif. up-regulated	HOOK2	29911
ENSG00000095752	906.012	5.08023	0.235149	21.6043	1.63665e-103	6.70802e-11	Signif. up-regulated	IL11	3589
ENSG00000099860	234.39	2.49907	0.237978	10.5013	8.52282e-26	0.0288616	Signif. up-regulated	GADD45B	4616
ENSG00000100906	1635.19	4.21106	0.18248	23.0768	7.9166e-118	1.80411e-12	Signif. up-regulated	NFKBIA	4792
ENSG00000102554	3751.28	1.7489	0.145029	12.059	1.73922e-33	0.00445148	Signif. up-regulated	KLF5	688
ENSG00000102760	124.712	3.644	0.316891	11.4992	1.33098e-30	0.00901968	Signif. up-regulated	RGCC	28984
ENSG00000102804	2473.89	2.28717	0.156254	14.6375	1.61976e-48	9.32761e-05	Signif. up-regulated	TSC22D1	8848
ENSG00000104081	172.165	-3.49536	0.316034	-11.0601	1.95951e-28	0.0155389	Signif. down-regulated	BMF	90427
ENSG00000105825	718.399	2.62255	0.189315	13.8529	1.22211e-43	0.000324925	Signif. up-regulated	TFPI2	7980
ENSG00000107984	7501.97	4.79763	0.298961	16.0477	5.9328e-58	8.79964e-06	Signif. up-regulated	DKK1	22943
ENSG00000108179	2587.28	3.22072	0.174193	18.4894	2.51485e-76	7.83732e-08	Signif. up-regulated	PPIF	10105
ENSG00000108342	250.433	12.7615	1.21041	10.5431	5.46653e-26	0.0276289	Signif. up-regulated	CSF3	1440
ENSG00000109321	2315.65	3.70339	0.217252	17.0465	3.71278e-65	1.44034e-06	Signif. up-regulated	AREG	374
ENSG00000111859	387.358	3.31	0.173785	19.0465	7.01833e-81	2.3196e-08	Signif. up-regulated	NEDD9	4739
ENSG00000112715	7096.21	2.74966	0.184628	14.893	3.66175e-50	6.26477e-05	Signif. up-regulated	VEGFA	7422
ENSG00000113070	6035.61	5.909	0.224216	26.3541	4.60724e-153	2.5773e-13	Signif. up-regulated	HBEGF	1839
ENSG00000114019	1828.42	2.6633	0.212954	12.5065	6.8824e-36	0.00238236	Signif. up-regulated	AMOTL2	51421
ENSG00000115008	2830.74	2.98183	0.276068	10.8011	3.40262e-27	0.0209058	Signif. up-regulated	IL1A	3552
ENSG00000115009	242.368	6.65326	0.344894	19.2908	6.42319e-83	1.39215e-08	Signif. up-regulated	CCL20	6364
ENSG00000115758	3211.91	3.72456	0.159848	23.3006	4.37516e-120	9.62193e-13	Signif. up-regulated	ODC1	4953
ENSG00000115963	1045.32	2.94393	0.250759	11.7401	7.9415e-32	0.00664911	Signif. up-regulated	RND3	390
ENSG00000116285	789.241	3.22136	0.261016	12.3416	5.40396e-35	0.00302146	Signif. up-regulated	ERRFI1	54206
ENSG00000116514	936.691	1.9653	0.139719	14.0661	6.13734e-45	0.000235495	Signif. up-regulated	RNF19B	127544
ENSG00000117525	7721.95	2.74802	0.208759	13.1636	1.42175e-39	0.000917108	Signif. up-regulated	F3	2152
ENSG00000118503	3404.57	5.94807	0.160113	37.1493	4.50006e-302	2.5773e-13	Signif. up-regulated	TNFAIP3	7128
ENSG00000118515	2087.32	4.8822	0.165788	29.4485	1.31607e-190	2.5773e-13	Signif. up-regulated	SGK1	6446
ENSG00000119986	583.842	3.7087	0.179638	20.6455	1.07231e-94	6.88016e-10	Signif. up-regulated	AVPI1	60370
ENSG00000120129	2021.76	7.22792	0.210487	34.339	2.05707e-258	2.5773e-13	Signif. up-regulated	DUSP1	1843
ENSG00000120738	3151.49	4.17183	0.275175	15.1606	6.44519e-52	4.36255e-05	Signif. up-regulated	EGR1	1958
ENSG00000120875	1421.32	5.33985	0.357739	14.9267	2.21068e-50	5.9716e-05	Signif. up-regulated	DUSP4	1846
ENSG00000122641	3281.9	4.46531	0.202251	22.0781	5.13631e-108	2.22191e-11	Signif. up-regulated	INHBA	3624
ENSG00000123358	1347.87	8.79612	0.305503	28.7923	2.67971e-182	2.5773e-13	Signif. up-regulated	NR4A1	3164
ENSG00000124145	4811.22	1.89774	0.16558	11.4611	2.06759e-30	0.0093866	Signif. up-regulated	SDC4	6385
ENSG00000124882	3938.02	3.58735	0.225423	15.9138	5.08193e-57	1.10538e-05	Signif. up-regulated	EREG	2069
ENSG00000125398	1318.34	2.79187	0.241596	11.556	6.88809e-31	0.00837131	Signif. up-regulated	SOX9	6662
ENSG00000125538	2625.83	2.59059	0.15675	16.5269	2.34926e-61	3.63528e-06	Signif. up-regulated	IL1B	3553
ENSG00000125740	794.332	6.4458	0.297784	21.6459	6.64675e-104	6.3058e-11	Signif. up-regulated	FOSB	2354
ENSG00000125845	607.463	4.47157	0.253082	17.6684	7.3391e-70	4.2181e-07	Signif. up-regulated	BMP2	650
ENSG00000128016	1048.96	5.14042	0.346207	14.8478	7.18598e-50	6.45573e-05	Signif. up-regulated	ZFP36	7538
ENSG00000128342	527.341	6.30036	0.349331	18.0355	1.02571e-72	1.99104e-07	Signif. up-regulated	LIF	3976
ENSG00000130066	1333.66	2.60756	0.200861	12.9819	1.54922e-38	0.00120792	Signif. up-regulated	SAT1	6303
ENSG00000130164	3941.47	2.78371	0.18463	15.0773	2.28455e-51	4.86307e-05	Signif. up-regulated	LDLR	3949
ENSG00000130522	2747.06	3.51024	0.292473	12.0019	3.4703e-33	0.00472881	Signif. up-regulated	JUND	3727
ENSG00000132326	292.749	2.5164	0.237916	10.5768	3.81585e-26	0.0267367	Signif. up-regulated	PER2	8864
ENSG00000133056	213.007	-2.98466	0.243354	-12.2647	1.40184e-34	0.00337096	Signif. down-regulated	PIK3C2B	5287
ENSG00000133639	1536.64	2.17809	0.166204	13.1049	3.0857e-39	0.000999236	Signif. up-regulated	BTG1	694
ENSG00000134107	3160.42	3.15725	0.189543	16.6572	2.68324e-62	2.95709e-06	Signif. up-regulated	BHLHE40	8553
ENSG00000134363	3681.99	3.15225	0.245394	12.8457	9.0942e-38	0.00147461	Signif. up-regulated	FST	10468
ENSG00000134531	2823.82	3.74312	0.225447	16.6031	6.62269e-62	3.23697e-06	Signif. up-regulated	EMP1	2012
ENSG00000135476	405.647	-2.00827	0.192842	-10.4141	2.13873e-25	0.0321299	Signif. down-regulated	ESPL1	9700
ENSG00000136158	330.238	3.75046	0.227643	16.4752	5.531e-61	3.96104e-06	Signif. up-regulated	SPRY2	10253
ENSG00000136826	824.094	2.93121	0.281538	10.4114	2.19861e-25	0.0321299	Signif. up-regulated	KLF4	9314
ENSG00000136997	3527.22	3.34891	0.221559	15.1152	1.28545e-51	4.67364e-05	Signif. up-regulated	MYC	4609
ENSG00000137193	1077.76	2.89368	0.172389	16.7858	3.10264e-63	2.31928e-06	Signif. up-regulated	PIM1	5292
ENSG00000137331	23123.4	4.73701	0.1886	25.1167	3.26658e-139	2.5773e-13	Signif. up-regulated	IER3	8870
ENSG00000137393	1033.36	2.58582	0.218196	11.8509	2.12977e-32	0.00573488	Signif. up-regulated	RNF144B	255488
ENSG00000137936	1223.74	2.54011	0.184584	13.7613	4.3578e-43	0.000359611	Signif. up-regulated	BCAR3	8412
ENSG00000138166	975.638	5.86265	0.309366	18.9505	4.37005e-80	2.81552e-08	Signif. up-regulated	DUSP5	1847
ENSG00000138623	201.81	3.99841	0.216791	18.4436	5.86534e-76	8.45788e-08	Signif. up-regulated	SEMA7A	8482
ENSG00000139289	6896.25	3.30878	0.246235	13.4375	3.64658e-41	0.000601492	Signif. up-regulated	PHLDA1	22822
ENSG00000139318	2287.97	5.12532	0.293098	17.4867	1.80842e-68	5.94699e-07	Signif. up-regulated	DUSP6	1848
ENSG00000140987	114.599	-2.62695	0.261012	-10.0645	7.92932e-24	0.0473838	Signif. down-regulated	ZSCAN32	54925
ENSG00000142627	3948.93	4.07879	0.249852	16.3248	6.57213e-60	5.26107e-06	Signif. up-regulated	EPHA2	1969
ENSG00000142871	2433.3	3.54065	0.236931	14.9438	1.70995e-50	5.9541e-05	Signif. up-regulated	CCN1	3491
ENSG00000143322	432.738	2.45496	0.213881	11.4781	1.69886e-30	0.00922844	Signif. up-regulated	ABL2	27
ENSG00000143384	5166.75	2.46681	0.202824	12.1623	4.93475e-34	0.00390691	Signif. up-regulated	MCL1	4170
ENSG00000143507	260.826	3.62264	0.30548	11.8589	1.93566e-32	0.00571345	Signif. up-regulated	DUSP10	11221
ENSG00000143878	1898.38	3.59821	0.171436	20.9887	8.32416e-98	3.01437e-10	Signif. up-regulated	RHOB	388
ENSG00000144655	499.36	3.98397	0.198416	20.0789	1.12812e-89	2.58309e-09	Signif. up-regulated	CSRNP1	64651
ENSG00000144802	276.245	2.77281	0.242813	11.4195	3.34092e-30	0.00989231	Signif. up-regulated	NFKBIZ	64332
ENSG00000146278	816.199	2.01618	0.177486	11.3597	6.63847e-30	0.0105429	Signif. up-regulated	PNRC1	10957
ENSG00000147130	358.822	-2.25858	0.205322	-11.0002	3.81294e-28	0.0167733	Signif. down-regulated	ZMYM3	9203
ENSG00000148841	848.455	1.70856	0.15864	10.77	4.76914e-27	0.0215264	Signif. up-regulated	ITPRIP	85450
ENSG00000148926	1586.22	2.16295	0.190287	11.3668	6.11959e-30	0.0105129	Signif. up-regulated	ADM	133
ENSG00000149968	93.8146	4.86693	0.32747	14.8622	5.79833e-50	6.44909e-05	Signif. up-regulated	MMP3	4314
ENSG00000150457	489.643	2.00906	0.187059	10.7403	6.58432e-27	0.0222712	Signif. up-regulated	LATS2	26524
ENSG00000151014	114.35	3.28197	0.28058	11.6971	1.31909e-31	0.00702726	Signif. up-regulated	NOCT	25819
ENSG00000153234	256.551	5.2418	0.233362	22.4621	9.75196e-112	8.41919e-12	Signif. up-regulated	NR4A2	4929
ENSG00000154734	2919.62	3.94144	0.234709	16.7929	2.75063e-63	2.31928e-06	Signif. up-regulated	ADAMTS1	9510
ENSG00000157168	2481.69	2.99905	0.213415	14.0526	7.42058e-45	0.000238229	Signif. up-regulated	NRG1	3084
ENSG00000162063	645.457	-1.79721	0.16452	-10.924	8.85169e-28	0.0182591	Signif. down-regulated	CCNF	899
ENSG00000162413	1477.76	2.30968	0.211969	10.8963	1.19976e-27	0.0188403	Signif. up-regulated	KLHL21	9903
ENSG00000162772	1564.54	6.35024	0.255523	24.8519	2.46348e-136	2.5773e-13	Signif. up-regulated	ATF3	467
ENSG00000162892	60.8305	6.25468	0.520942	12.0065	3.285e-33	0.00472881	Signif. up-regulated	IL24	11009
ENSG00000163235	1377.91	2.79309	0.20843	13.4006	5.99787e-41	0.000633015	Signif. up-regulated	TGFA	7039
ENSG00000163659	1420.82	2.02609	0.168947	11.9924	3.89379e-33	0.0047571	Signif. up-regulated	TIPARP	25976
ENSG00000163661	121.157	4.08818	0.289913	14.1014	3.72197e-45	0.000224802	Signif. up-regulated	PTX3	5806
ENSG00000163734	806.611	8.01628	0.324778	24.6824	1.65436e-134	2.5773e-13	Signif. up-regulated	CXCL3	2921
ENSG00000163739	3131.87	8.04759	0.242764	33.1498	5.70294e-241	2.5773e-13	Signif. up-regulated	CXCL1	2919
ENSG00000163874	678.498	2.89415	0.257393	11.2441	2.47548e-29	0.0122509	Signif. up-regulated	ZC3H12A	80149
ENSG00000164086	1546.73	2.09562	0.172533	12.1462	6.0082e-34	0.0039686	Signif. up-regulated	DUSP7	1849
ENSG00000164400	470.392	7.72671	0.3092	24.9894	7.97488e-138	2.5773e-13	Signif. up-regulated	CSF2	1437
ENSG00000164442	1122.99	2.20438	0.148169	14.8775	4.6155e-50	6.35696e-05	Signif. up-regulated	CITED2	10370
ENSG00000164949	146.888	5.5264	0.366897	15.0625	2.85644e-51	4.92353e-05	Signif. up-regulated	GEM	2669
ENSG00000165312	258.437	2.98611	0.273089	10.9346	7.87766e-28	0.0181181	Signif. up-regulated	OTUD1	220213
ENSG00000166670	296.055	2.22416	0.208757	10.6543	1.66499e-26	0.0245479	Signif. up-regulated	MMP10	4319
ENSG00000167772	61.2303	5.08354	0.449642	11.3057	1.22909e-29	0.0113047	Signif. up-regulated	ANGPTL4	51129
ENSG00000168389	231.388	2.39072	0.205802	11.6166	3.39462e-31	0.007723	Signif. up-regulated	MFSD2A	84879
ENSG00000168906	1963.06	-1.62572	0.158528	-10.2551	1.12234e-24	0.0387642	Signif. down-regulated	MAT2A	4144
ENSG00000169252	856.361	3.4733	0.228893	15.1743	5.2306e-52	4.3209e-05	Signif. up-regulated	ADRB2	154
ENSG00000169429	5592.27	8.90625	0.319291	27.8938	3.17005e-171	2.5773e-13	Signif. up-regulated	CXCL8	3576
ENSG00000169908	1038.8	3.11755	0.221109	14.0996	3.81737e-45	0.000224802	Signif. up-regulated	TM4SF1	4071
ENSG00000170345	1985.76	7.85065	0.257875	30.4436	1.45661e-203	2.5773e-13	Signif. up-regulated	FOS	2353
ENSG00000170961	53.3577	4.38961	0.435755	10.0736	7.22932e-24	0.0473685	Signif. up-regulated	HAS2	3037
ENSG00000171223	5647.3	4.0105	0.278681	14.391	5.893e-47	0.000137902	Signif. up-regulated	JUNB	3726
ENSG00000172059	123.694	2.17149	0.210592	10.3114	6.26043e-25	0.0364425	Signif. up-regulated	KLF11	8462
ENSG00000172818	193.247	3.01933	0.193432	15.6093	6.29253e-55	1.95982e-05	Signif. up-regulated	OVOL1	5017
ENSG00000173334	662.026	4.72795	0.258492	18.2905	9.84681e-75	1.16096e-07	Signif. up-regulated	TRIB1	10221
ENSG00000173846	247.405	3.88668	0.2918	13.3197	1.77852e-40	0.000716578	Signif. up-regulated	PLK3	1263
ENSG00000175505	246.927	3.82895	0.264183	14.4935	1.33113e-47	0.000117764	Signif. up-regulated	CLCF1	23529
ENSG00000175592	4212.83	5.86068	0.501938	11.6761	1.68862e-31	0.00719006	Signif. up-regulated	FOSL1	8061
ENSG00000176692	212.142	4.00061	0.313065	12.7788	2.15247e-37	0.00162491	Signif. up-regulated	FOXC2	2303
ENSG00000177494	386.53	1.90214	0.177792	10.6987	1.03249e-26	0.0232646	Signif. up-regulated	ZBED2	79413
ENSG00000177606	3315.41	5.16095	0.293044	17.6115	2.01056e-69	4.65759e-07	Signif. up-regulated	JUN	3725
ENSG00000178695	1889.87	2.03522	0.200215	10.1652	2.83538e-24	0.0430676	Signif. up-regulated	KCTD12	115207
ENSG00000179240	107.097	-3.34549	0.305951	-10.9347	7.86584e-28	0.0181181	Signif. down-regulated	GVQW3	100506127
ENSG00000179361	215.222	2.93305	0.209289	14.0144	1.27326e-44	0.000251643	Signif. up-regulated	ARID3B	10620
ENSG00000179820	364.861	3.44654	0.214931	16.0356	7.21119e-58	8.85665e-06	Signif. up-regulated	MYADM	91663
ENSG00000180730	144.429	4.51573	0.377183	11.9723	4.96503e-33	0.00486271	Signif. up-regulated	SHISA2	387914
ENSG00000181026	370.912	2.62068	0.24319	10.7762	4.45782e-27	0.0214851	Signif. up-regulated	AEN	64782
ENSG00000181649	1549.25	3.53738	0.317828	11.1299	8.97679e-29	0.014191	Signif. up-regulated	PHLDA2	7262
ENSG00000182782	63.4347	4.27057	0.362332	11.7863	4.59031e-32	0.00625996	Signif. up-regulated	HCAR2	338442
ENSG00000184009	19999.2	1.81933	0.160044	11.3677	6.05866e-30	0.0105129	Signif. up-regulated	ACTG1	71
ENSG00000184381	554.484	4.59793	0.234725	19.5886	1.93597e-85	7.57595e-09	Signif. up-regulated	PLA2G6	8398
ENSG00000184557	587.274	5.00594	0.328694	15.2298	2.24306e-52	3.95886e-05	Signif. up-regulated	SOCS3	9021
ENSG00000185022	1404.4	6.79242	0.354793	19.1448	1.07031e-81	1.90071e-08	Signif. up-regulated	MAFF	23764
ENSG00000185338	140.175	5.23577	0.347924	15.0486	3.52513e-51	4.97787e-05	Signif. up-regulated	SOCS1	8651
ENSG00000185479	235.573	3.22096	0.194119	16.5927	7.866e-62	3.24207e-06	Signif. up-regulated	KRT6B	3854
ENSG00000185650	3011.33	2.94923	0.147409	20.0071	4.77916e-89	2.96673e-09	Signif. up-regulated	ZFP36L1	677
ENSG00000186104	162.082	-2.45528	0.243865	-10.0682	7.63733e-24	0.0473838	Signif. down-regulated	CYP2R1	120227
ENSG00000186480	3201.65	2.90022	0.194269	14.9289	2.1372e-50	5.9716e-05	Signif. up-regulated	INSIG1	3638
ENSG00000187678	171.781	4.48096	0.3237	13.843	1.40289e-43	0.000326782	Signif. up-regulated	SPRY4	81848
ENSG00000188636	305.583	-1.71544	0.168667	-10.1706	2.683e-24	0.0430197	Signif. down-regulated	RTL6	84247
ENSG00000188910	2058.21	2.69829	0.199758	13.5078	1.40724e-41	0.000540422	Signif. up-regulated	GJB3	2707
ENSG00000189339	298.367	-1.76819	0.175232	-10.0906	6.08233e-24	0.0468807	Signif. down-regulated	SLC35E2B	728661
ENSG00000196352	1206.08	3.15167	0.195223	16.144	1.25233e-58	7.40629e-06	Signif. up-regulated	CD55	1604
ENSG00000196878	23299.6	1.83629	0.171521	10.7059	9.54718e-27	0.0231853	Signif. up-regulated	LAMB3	3914
ENSG00000197019	304.618	3.13316	0.227149	13.7934	2.7933e-43	0.000344128	Signif. up-regulated	SERTAD1	29950
ENSG00000197632	2179.25	6.38481	0.294176	21.704	1.87865e-104	5.68295e-11	Signif. up-regulated	SERPINB2	5055
ENSG00000198142	749.163	3.16362	0.219462	14.4153	4.14478e-47	0.000133714	Signif. up-regulated	SOWAHC	65124
ENSG00000198435	616.328	4.29354	0.296059	14.5023	1.17206e-47	0.000117423	Signif. up-regulated	NRARP	441478
ENSG00000213626	324.798	3.02971	0.171163	17.7007	4.14207e-70	4.03045e-07	Signif. up-regulated	LBH	81606
ENSG00000231721	107.711	3.24252	0.316143	10.2565	1.10664e-24	0.0387642	Signif. up-regulated	LINC-PINT	378805
ENSG00000232956	458.443	1.87176	0.176542	10.6023	2.90599e-26	0.0261628	Signif. up-regulated	SNHG15	285958
ENSG00000235109	327.407	-2.89271	0.267177	-10.827	2.56493e-27	0.0203114	Signif. down-regulated	ZSCAN31	64288
ENSG00000235831	511.644	3.52526	0.276801	12.7358	3.74214e-37	0.00169137	Signif. up-regulated	BHLHE40-AS1	100507582
ENSG00000249375	1020.2	3.36224	0.263943	12.7385	3.61279e-37	0.00169137	Signif. up-regulated	CASC11	100270680
ENSG00000255398	51.7508	3.74931	0.356174	10.5266	6.51354e-26	0.028072	Signif. up-regulated	HCAR3	8843
ENSG00000257453	3896.07	4.27117	0.3345	12.7688	2.44807e-37	0.0016353	Signif. up-regulated	PHLDA1-AS1	120766149
ENSG00000259884	424.035	8.60033	0.401258	21.4334	6.52283e-102	1.00246e-10	Signif. up-regulated	NR4A1AS	115409980
ENSG00000265972	1221.38	-2.45654	0.203918	-12.0467	2.01876e-33	0.00449605	Signif. down-regulated	TXNIP	10628
ENSG00000272273	5112.89	4.71474	0.242925	19.4082	6.57524e-84	1.08897e-08	Signif. up-regulated	IER3-AS1	105379695
ENSG00000275993	313.022	3.87714	0.226117	17.1466	6.66714e-66	1.19435e-06	Signif. up-regulated	LOC102724428	102724428
ENSG00000291237	1710.36	2.33476	0.187823	12.4307	1.78123e-35	0.00265642	Signif. up-regulated	SOD2	6648
