## Supplementary material for "Early *Candida*–Oral Tumor Interactions Suggest miRNA-Mediated Regulation of Inflammatory and Tumor-associated processes": Table S2

### Sheet: df
ID	Description	setSize	enrichmentScore	NES	pvalue	p.adjust	qvalue	rank	leading_edge	core_enrichment	Direction	Name	Count	geneRatio	Database
M5890	Genes regulated by NF-kB in response to TNF [GeneID=7124].	184	0.870934	3.82444	5.0157e-83	2.50785e-81	6.33563e-82	648	tags=67%, list=5%, signal=65%	TNFAIP3/DUSP1/CXCL1/CXCL2/FOS/SGK1/NR4A1/PTGS2/HBEGF/IER3/CSF2/ATF3/CXCL3/NFKBIA/KLF6/NR4A2/INHBA/SERPINB2/FOSB/RHOB/EDN1/CCL20/MAFF/DUSP5/TRIB1/LIF/BMP2/JUN/AREG/BHLHE40/IL1B/SOCS3/EGR1/MYC/LDLR/GEM/CCN1/DUSP4/VEGFA/ZFP36/TSC22D1/CLCF1/JUNB/PTX3/RNF19B/SLC2A3/PHLDA1/F3/BTG1/SAT1/PLAUR/SOD2/MCL1/MAP2K3/TIPARP/FOSL1/MXD1/SDC4/PNRC1/ZC3H12A/PHLDA2/IL1A/LAMB3/GADD45B/KLF4/NFKB2/ETS2/BIRC3/TNFSF9/NFK…	+	TNFA_SIGNALING_VIA_NFKB	124	0.673913	MSIGDB
M5891	Genes up-regulated in response to low oxygen levels (hypoxia).	167	0.69152	2.98783	3.92182e-27	9.80456e-26	2.47694e-26	2049	tags=49%, list=15%, signal=42%	TNFAIP3/DUSP1/FOS/IER3/ATF3/KLF6/MAFF/JUN/PIM1/BHLHE40/CCN1/VEGFA/CITED2/ZFP36/SLC2A3/F3/BTG1/PLAUR/ERRFI1/TIPARP/NOCT/SDC4/ADM/PNRC1/ANGPTL4/CCN2/IL6/SIAH2/IRS2/NEDD4L/ETS1/HK2/PFKP/PPP1R15A/IGFBP3/CDKN1A/ANXA2/HK1/IGFBP1/SERPINE1/EXT1/JMJD6/ADORA2B/PFKFB3/TPI1/AKAP12/MT2A/NDRG1/AMPD3/DDIT4/GAPDH/LDHA/PHKG1/STC2/EFNA1/PGM1/RORA/ENO1/MT1E/PDK1/GPI/BNIP3L/ENO3/PGF/NFIL3/TGFBI/CDKN1C/STC1/TES/TPST2…	+	HYPOXIA	82	0.491018	MSIGDB
M5932	Genes defining inflammatory response.	125	0.71186	2.94764	2.7382e-23	4.56367e-22	1.15293e-22	1807	tags=48%, list=13%, signal=42%	CXCL8/HBEGF/NFKBIA/KLF6/INHBA/EDN1/CCL20/LIF/IL1B/CD55/EREG/MYC/LDLR/F3/PLAUR/RNF144B/MXD1/ADM/IL1A/CSF3/HAS2/TNFSF9/NFKB1/IL6/BTG2/PTPRE/HRH1/IRAK2/PVR/CDKN1A/ICAM1/SERPINE1/NAMPT/IFNGR2/PTGER4/GNA15/ADORA2B/SGMS2/TIMP1/SPHK1/ABI1/SLC31A2/IRF1/BEST1/RHOG/FZD5/AXL/ITGA5/LY6E/OSMR/SELENOS/GCH1/ADRM1/ITGB8/RELA/IRF7/PSEN1/TPBG/LYN/RIPK2	+	INFLAMMATORY_RESPONSE	60	0.48	MSIGDB
M5930	Genes defining epithelial-mesenchymal transition, as in wound healing, fibrosis and metastasis.	157	0.659968	2.82073	5.51533e-22	6.89416e-21	1.74168e-21	1702	tags=39%, list=12%, signal=35%	TNFAIP3/CXCL1/CXCL8/INHBA/RHOB/PTHLH/JUN/AREG/DKK1/GEM/CCN1/VEGFA/MMP3/PTX3/SNAI2/TFPI2/SAT1/PLAUR/FOXC2/SDC4/GADD45B/MMP1/CCN2/IL6/GADD45A/PMEPA1/IGFBP3/PVR/CD59/FZD8/SERPINE1/LAMC2/MSX1/CD44/TIMP1/VEGFC/ID2/PPIB/MCM7/FERMT2/LGALS1/TGFB1/IGFBP4/CAPG/TPM4/FSTL3/NT5E/TNFRSF12A/THBS1/ITGA5/PLOD3/CDH11/ITGA2/TGFBI/CRLF1/FBLN1/PLOD1/SERPINH1/LOXL2/ITGB5/SERPINE2/APLP1	+	EPITHELIAL_MESENCHYMAL_TRANSITION	62	0.394904	MSIGDB
M5926	A subgroup of genes regulated by MYC - version 1 (v1).	200	0.610734	2.69193	8.60909e-21	8.60909e-20	2.17493e-20	3788	tags=66%, list=27%, signal=48%	ODC1/MYC/RSL1D1/NOLC1/PPM1G/RACK1/RPL14/GNL3/PABPC4/RPS6/RPS2/RPL6/PA2G4/TUFM/C1QBP/FBL/HNRNPC/PSMD8/NOP16/LDHA/HSP90AB1/RPL18/CCT7/COX5A/PABPC1/RPS5/HDGF/PHB2/MCM7/RRP9/RPS3/SNRPG/CTPS1/VDAC1/DDX21/EIF3D/GSPT1/SRM/CCT3/RNPS1/CYC1/RANBP1/ILF2/HNRNPA1/SERBP1/NPM1/SF3A1/RPLP0/PCBP1/YWHAE/UBA2/PPIA/POLD2/PSMC4/CCT2/ETF1/SSBP1/PSMB3/TXNL4A/CCT5/KARS1/RAD23B/ERH/CNBP/PSMB2/RUVBL2/SNRPA1/EIF4H/SNRPD2/C…	+	MYC_TARGETS_V1	131	0.655	MSIGDB
M5947	Genes up-regulated by STAT5 in response to IL2 stimulation.	149	0.656305	2.79095	2.37724e-20	1.98103e-19	5.00472e-20	1324	tags=36%, list=10%, signal=33%	CSF2/ODC1/KLF6/RHOB/MAFF/LIF/BMP2/PIM1/BHLHE40/EMP1/MYC/SOCS1/SPRY4/SLC2A3/PHLDA1/MXD1/NFKBIZ/GADD45B/IL1RL1/HK2/CDCP1/SOCS2/IL1R2/SNX9/AHCY/MAPKAPK2/PNP/CD44/CD83/LTB/IRF6/NDRG1/UCK2/GABARAPL1/MYO1E/ETV4/BCL2L1/RORA/SPRED2/MYO1C/CTSZ/CAPG/EOMES/NT5E/MAP3K8/CCND3/GPX4/ST3GAL4/ENO3/IFITM3/SYNGR2/CD81/NFIL3/XBP1	+	IL2_STAT5_SIGNALING	54	0.362416	MSIGDB
M5939	Genes involved in p53 pathways and networks.	186	0.601684	2.64169	1.51829e-18	1.08449e-17	2.73978e-18	956	tags=30%, list=7%, signal=28%	FOS/HBEGF/IER3/ATF3/ZFP36L1/LIF/BMP2/JUN/EPHA2/SOCS1/TSC22D1/TM4SF1/RNF19B/TGFA/PLK3/BTG1/SAT1/MXD1/TRAF4/IL1A/AEN/KLF4/TNFSF9/TOB1/BTG2/GADD45A/PTPRE/UPP1/PPP1R15A/SFN/CDKN1A/KRT17/S100A10/RAP2B/IER5/RACK1/SERPINB5/NINJ1/SPHK1/NDRG1/H1-2/BLCAP/DDIT4/CSRNP2/PROCR/RPL18/RRP8/BAIAP2/TGFB1/ITGB4/MAPKAPK3/PVT1/CDKN2A/BAK1/CCND3	+	P53_PATHWAY	55	0.295699	MSIGDB
M5953	Genes up-regulated by KRAS activation.	131	0.663069	2.76702	6.87305e-18	4.29566e-17	1.08522e-17	1105	tags=30%, list=8%, signal=28%	TNFAIP3/PTGS2/HBEGF/CSF2/INHBA/CCL20/TRIB1/LIF/BMP2/DUSP6/EMP1/IL1B/SPRY2/EREG/PRDM1/PLAUR/SOX9/ANGPTL4/MMP10/KLF4/BIRC3/TMEM158/ETV5/ETS1/PPP1R15A/IGFBP3/PLEK2/F2RL1/YRDC/AKAP12/PLAU/SLPI/ID2/ETV4/ALDH1A3/NGF/ADAM8/ANO1/HDAC9	+	KRAS_SIGNALING_UP	39	0.29771	MSIGDB
M5941	Genes up-regulated in response to ultraviolet (UV) radiation.	135	0.631253	2.65991	4.2767e-16	2.37594e-15	6.00238e-16	2424	tags=47%, list=17%, signal=39%	CXCL2/FOS/NR4A1/ATF3/NFKBIA/FOSB/RHOB/PPIF/BMP2/JUNB/BTG1/SOD2/IL6/BTG2/SQSTM1/ICAM1/FKBP4/GRPEL1/DNAJB1/MSX1/AQP3/BID/AGO2/POLR2H/IRF1/TFRC/DDX21/BAK1/CCND3/CLTB/CDC34/BSG/AP2S1/DNAJA1/RPN1/PSMC3/BTG3/PRKCD/APOM/STIP1/GCH1/CDKN1C/NKX2-5/YKT6/MGAT1/ALDOA/ATP6V1F/STARD3/LYN/FURIN/ACAA1/SIGMAR1/DGAT1/PDAP1/MRPL23/KLHDC3/CHKA/MMP14/ARRB2/GLS/SELENOW/ALAS1/AMD1	+	UV_RESPONSE_UP	63	0.466667	MSIGDB
M5902	Genes mediating programmed cell death (apoptosis) by activation of caspases.	143	0.597551	2.52984	5.29287e-14	2.64644e-13	6.68573e-14	1773	tags=42%, list=13%, signal=37%	IER3/ATF3/RHOB/NEDD9/BMP2/JUN/EMP1/IL1B/EREG/SAT1/SOD2/MCL1/IL1A/GADD45B/BIRC3/IL6/SLC20A1/BTG2/GADD45A/KRT18/CCNA1/SQSTM1/TNF/CDKN1A/PMAIP1/EGR3/CD44/GNA15/CCND1/TIMP1/FEZ1/BIK/PEA15/BID/IRF1/BCL2L1/BCAP31/LGALS3/TNFRSF12A/BCL10/BNIP3L/GPX4/DNAJA1/PPP3R1/DAP/LMNA/IFITM3/BTG3/TSPO/ETF1/VDAC2/MGMT/GCH1/CASP4/GPX1/DAP3/RELA/PSEN1/RARA/SMAD7	+	APOPTOSIS	60	0.41958	MSIGDB
M5897	Genes up-regulated by IL6 [GeneID=3569] via STAT3 [GeneID=6774], e.g., during acute phase response.	60	0.722022	2.65944	5.52821e-12	2.51282e-11	6.34818e-12	1470	tags=45%, list=11%, signal=40%	CXCL1/CSF2/CXCL3/JUN/PIM1/IL1B/SOCS3/SOCS1/IL6/TNF/IL1R2/CD9/IFNGR2/CD44/LTB/IRF1/TGFB1/BAK1/MAP3K8/LTBR/TNFRSF12A/STAT3/PTPN1/TNFRSF1A/OSMR/HAX1/PTPN2	+	IL6_JAK_STAT3_SIGNALING	27	0.45	MSIGDB
M5936	Genes encoding proteins involved in oxidative phosphorylation.	196	0.518445	2.28262	9.60517e-12	4.00216e-11	1.01107e-11	3830	tags=57%, list=28%, signal=42%	GLUD1/GRPEL1/SLC25A6/ATP6V1D/LDHA/COX5A/PHB2/UQCRC1/COX17/SDHA/ATP5MC2/VDAC1/CYCS/IDH2/ATP6V0B/MDH2/ACADVL/CYC1/COX7B/GPI/GPX4/TIMM50/UQCRH/IDH3B/SDHB/TOMM22/UQCRB/NDUFS8/NDUFA6/ISCA1/SLC25A11/COX6B1/COX6C/VDAC2/MRPS30/TIMM10/IDH3G/HSD17B10/MRPS12/COX5B/MRPS15/ATP5F1D/ATP5ME/SLC25A5/ATP6V1G1/NDUFS7/NDUFB7/COX4I1/ATP6V1F/ACO2/COX8A/CYB5R3/TIMM13/MGST3/ATP5F1B/MRPL11/ACAA1/ETFA/NDUFA3/ATP5MC1/NDUFV…	+	OXIDATIVE_PHOSPHORYLATION	111	0.566327	MSIGDB
M5921	Genes encoding components of the complement system, which is part of the innate immune system.	140	0.561061	2.37477	5.73866e-11	2.20718e-10	5.57602e-11	2318	tags=35%, list=17%, signal=29%	TNFAIP3/CXCL1/SERPINB2/MAFF/DUSP5/DUSP6/PIM1/CD55/TFPI2/F3/PLAUR/IL6/EHD1/CD59/SERPINE1/CSRP1/TIMP1/ANXA5/CEBPB/IRF1/S100A13/PFN1/SERPINA1/GNB2/LGALS3/SH2B3/RHOG/CTSB/ATOX1/PPP2CB/PRKCD/GNAI2/CDK5R1/CASP4/RCE1/S100A9/PDGFB/IRF7/PSEN1/LYN/COL4A2/OLR1/CTSC/CDA/KYNU/BRPF3/GNAI3/MMP14/FDX1	+	COMPLEMENT	49	0.35	MSIGDB
M5924	Genes up-regulated through activation of mTORC1 complex.	193	0.514107	2.26583	1.07138e-10	3.82637e-10	9.66662e-11	3123	tags=45%, list=23%, signal=35%	BHLHE40/LDLR/INSIG1/SLC2A3/MAP2K3/BTG2/HK2/PPP1R15A/SQSTM1/CDKN1A/PNP/CD9/NAMPT/CDC25A/TPI1/ATP6V1D/DDIT4/GAPDH/LDHA/PGM1/TOMM40/RRP9/ENO1/TFRC/MTHFD2/GMPS/DHCR7/GLA/GOT1/PDK1/CALR/GPI/DDX39A/RPN1/UBE2D3/SQLE/TXNRD1/PPIA/CORO1A/PSMB5/NFKBIB/PSMC4/NFIL3/ETF1/XBP1/TUBG1/RRM2/STIP1/SHMT2/STC1/ADIPOR2/PNO1/YKT6/TES/SERPINH1/PPA1/ALDOA/PHGDH/ELOVL5/UNG/PFKL/SLC2A1/EBP/CTSC/ATP5MC1/TRIB3/PDAP1/PGK1/ARP…	+	MTORC1_SIGNALING	86	0.445596	MSIGDB
M5906	Genes defining early response to estrogen.	165	0.525565	2.26527	3.96453e-10	1.32151e-09	3.33855e-10	1785	tags=30%, list=13%, signal=26%	FOS/PPIF/AREG/BHLHE40/MYC/TIPARP/KLF4/FOXC1/TOB1/SIAH2/BAG1/SFN/KRT18/HES1/RRP12/UGCG/PMAIP1/FKBP4/EGR3/TFAP2C/KRT8/FCMR/CD44/CCND1/WWC1/TGIF2/AQP3/NXT1/DLC1/FLNB/TUBB2B/STC2/KLF10/FHL2/IGFBP4/B4GALT1/DHCR7/GLA/PTGES/ITPK1/CYP26B1/SEMA3B/XBP1/ISG20L2/SLC19A2/SEC14L2/ELOVL5/RARA/TPBG	+	ESTROGEN_RESPONSE_EARLY	49	0.29697	MSIGDB
M5928	A subgroup of genes regulated by MYC - version 2 (v2).	56	0.683773	2.46009	2.85487e-09	8.92147e-09	2.25385e-09	3058	tags=70%, list=22%, signal=55%	MYC/HK2/BYSL/RRP12/NOLC1/GNL3/RCL1/PA2G4/NOP16/PPRC1/IMP4/RRP9/SRM/GRWD1/NPM1/PES1/NOC4L/EXOSC5/MRTO4/DCTPP1/CDK4/NOP56/WDR43/UNG/WDR74/MCM5/NIP7/PHB1/FARSA/PPAN/SORD/PUS1/HSPD1/MYBBP1A/RABEPK/TBRG4/TCOF1/LAS1L/SLC19A1	+	MYC_TARGETS_V2	39	0.696429	MSIGDB
M5946	Genes encoding components of blood coagulation system; also up-regulated in platelets.	86	0.582429	2.30159	2.18555e-08	6.42809e-08	1.62394e-08	3128	tags=47%, list=23%, signal=36%	SERPINB2/MAFF/DUSP6/MMP3/TFPI2/F3/MMP10/MMP1/SERPINE1/CD9/CSRP1/TIMP1/PLAU/DUSP14/S100A13/WDR1/SERPINA1/GNB2/THBS1/RAC1/CTSB/ITGA2/RAPGEF3/PDGFB/CRIP2/FURIN/ARF4/OLR1/CAPN2/MMP14/SIRT2/SPARC/KLF7/ANXA1/PREP/BMP1/MMP2/USP11/GNG12/FN1	+	COAGULATION	40	0.465116	MSIGDB
M5907	Genes defining late response to estrogen.	163	0.496918	2.13895	3.92275e-08	1.08965e-07	2.75281e-08	2381	tags=33%, list=17%, signal=28%	FOS/SGK1/PPIF/AREG/ZFP36/TFPI2/GJB3/KLF4/FOXC1/TOB1/SIAH2/BAG1/SFN/CCNA1/FKBP4/CD9/EGR3/TFAP2C/LAMC2/CD44/CCND1/NXT1/ID2/FLNB/SERPINA1/IGFBP4/IDH2/DHCR7/GLA/PTGES/ITPK1/CYP26B1/BTG3/DNAJC1/MDK/SEMA3B/XBP1/GFUS/COX6C/NAB2/DCXR/S100A9/LSR/ELOVL5/TPBG/FABP5/ISG20/GALE/SCARB1/AMFR/ST14/CDC20/TRIM29/FARP1	+	ESTROGEN_RESPONSE_LATE	54	0.331288	MSIGDB
M5950	Genes up-regulated during transplant rejection.	113	0.546824	2.23789	4.57672e-08	1.2044e-07	3.0427e-08	1106	tags=29%, list=8%, signal=27%	INHBA/IL11/LIF/IL1B/EREG/SOCS1/IL6/ETS1/HLA-E/TNF/ICAM1/DYRK3/BCL3/IFNGR2/IL27RA/LTB/TIMP1/RPS19/ABI1/RPL9/RPS9/HLA-A/EIF5A/TGFB1/CAPG/EIF3D/CDKN2A/CCND3/BCL10/B2M/NPM1/HDAC9/UBE2N	+	ALLOGRAFT_REJECTION	33	0.292035	MSIGDB
M5908	Genes defining response to androgens.	88	0.561665	2.21261	2.00384e-07	5.00959e-07	1.26558e-07	2347	tags=39%, list=17%, signal=32%	SGK1/ADAMTS1/INSIG1/TSC22D1/SAT1/PMEPA1/ACTN1/RRP12/DNAJB9/UAP1/KRT8/CCND1/AKAP12/PA2G4/NDRG1/NKX3-1/SLC38A2/B4GALT1/ALDH1A3/CCND3/MYL12A/B2M/ELL2/UBE2I/DBI/ADRM1/SMS/ELOVL5/TNFAIP8/AKT1/CENPN/GNAI3/UBE2J1/PDLIM5	+	ANDROGEN_RESPONSE	34	0.386364	MSIGDB
M5937	Genes encoding proteins involved in glycolysis and gluconeogenesis.	175	0.459733	2.00307	8.07993e-07	1.92379e-06	4.86011e-07	3136	tags=39%, list=23%, signal=31%	IER3/VEGFA/CITED2/TGFA/SOX9/ANGPTL4/IRS2/HK2/PFKP/IGFBP3/FKBP4/CD44/EXT1/ADORA2B/TPI1/BIK/DDIT4/LDHA/PKP2/PKM/STC2/PGAM1/ENO1/MDH2/B4GALT1/NT5E/GOT1/PPIA/PPP2CB/PSMC4/HAX1/GFUS/TGFBI/PYGL/PRPS1/STC1/PLOD1/PGLS/ALDOA/ME2/GUSB/ALDH9A1/TPBG/FAM162A/NASP/HOMER1/HDLBP/ISG20/GALE/SDC1/PGK1/PYGB/LHPP/TALDO1/QSOX1/NSDHL/SOD1/RBCK1/B3GAT3/TXN/SLC16A3/CHPF/PMM2/B4GALT2/GLRX/P4HA1/GPC4/G6PD/MXI1	+	GLYCOLYSIS	69	0.394286	MSIGDB
M5896	Genes up-regulated in response to TGFB1 [GeneID=7040].	53	0.627952	2.24519	1.0495e-06	2.38524e-06	6.02586e-07	1884	tags=43%, list=14%, signal=38%	BMP2/JUNB/BCAR3/SLC20A1/PMEPA1/PPP1R15A/NOG/WWTR1/SERPINE1/TGIF1/IFNGR2/SMURF2/ID2/KLF10/TGFB1/PPP1CA/THBS1/UBE2D3/SMURF1/CDKN1C/SMAD7/FURIN/SKI	+	TGF_BETA_SIGNALING	23	0.433962	MSIGDB
M5915	Genes encoding components of apical junction complex.	148	0.464965	1.97571	2.51616e-06	5.46992e-06	1.38187e-06	2697	tags=41%, list=19%, signal=33%	INSIG1/ACTG1/LAMB3/ACTN1/ICAM1/LAMC2/CNN2/ACTB/ADRA1B/GRB7/LIMA1/RAC2/PFN1/NECTIN2/BAIAP2/ARPC2/ITGB4/ACTN4/B4GALT1/ZYX/MYL12B/CLDN6/MSN/FSCN1/CD276/IRS1/CLDN4/GNAI2/VASP/CD274/MDK/TUBG1/CDH11/ITGA2/TGFBI/WASL/CDH3/CD99/ADAM15/ICAM2/GTF2F1/CAP1/JUP/LAMA3/HRAS/SORBS3/TRAF1/ITGA3/NF2/AMIGO2/MAP4K2/TSPAN4/COL17A1/MVD/SHC1/EVL/RRAS/ITGB1/CTNNA1/CRB3	+	APICAL_JUNCTION	60	0.405405	MSIGDB
M5922	Genes up-regulated during unfolded protein response, a cellular stress response related to the endoplasmic reticulum.	111	0.501668	2.04351	4.28435e-06	8.92573e-06	2.25492e-06	3767	tags=47%, list=27%, signal=34%	ATF3/VEGFA/TUBB2A/ATF4/NOLC1/IGFBP1/DNAJB9/EEF2/RPS14/DDIT4/CEBPB/ERN1/STC2/RRP9/MTHFD2/CALR/NPM1/DKC1/EIF4EBP1/HERPUD1/BANF1/DCP1A/EXOSC5/XBP1/LSM4/YIF1A/NOP56/NHP2/NOP14/SRPRA/NABP1/WIPI1/SHC1/SERP1/CKS1B/EIF2S1/SPCS1/KHSRP/DDX10/PAIP1/ASNS/EIF4A1/SRPRB/PDIA5/ATP6V0D1/HYOU1/EIF4A2/YWHAZ/TARS1/EIF4E/IMP3/DCTN1	+	UNFOLDED_PROTEIN_RESPONSE	52	0.468468	MSIGDB
M5938	Genes up-regulated by reactive oxigen species (ROS).	45	0.630418	2.18516	1.11107e-05	2.22215e-05	5.61384e-06	3333	tags=64%, list=24%, signal=49%	JUNB/SOD2/PFKP/HMOX2/SBNO2/FTL/MSRA/PDLIM1/GPX4/TXNRD1/ATOX1/PRDX2/NDUFA6/SELENOS/CDKN2D/OXSR1/PRDX6/HHEX/PRNP/PRDX4/SOD1/TXN/PTPA/GLRX/G6PD/PRDX1/EGLN2/NDUFB4/TXNRD2	+	REACTIVE_OXYGEN_SPECIES_PATHWAY	29	0.644444	MSIGDB
M5892	Genes involved in cholesterol homeostasis.	68	0.550857	2.06595	4.00929e-05	7.71017e-05	1.94783e-05	2559	tags=41%, list=18%, signal=34%	ATF3/LDLR/PLAUR/ERRFI1/ACTG1/PNRC1/CD9/ANTXR2/ANXA5/LGALS3/JAG1/DHCR7/TNFRSF12A/SQLE/S100A11/NFIL3/SEMA3B/STX5/GUSB/FDPS/CXCL16/EBP/FABP5/TRIB3/ATXN2/CHKA/MVD/NSDHL	+	CHOLESTEROL_HOMEOSTASIS	28	0.411765	MSIGDB
M5942	Genes down-regulated in response to ultraviolet (UV) radiation.	125	0.442944	1.83412	9.02367e-05	0.000167105	4.2216e-05	975	tags=17%, list=7%, signal=16%	DUSP1/BHLHE40/MYC/LDLR/CCN1/INSIG1/CITED2/SNAI2/F3/RND3/HAS2/NFKB1/KCNMA1/ANXA2/SERPINE1/ADORA2B/DLC1/FHL2/MGLL/GRK5/MT1E	+	UV_RESPONSE_DN	21	0.168	MSIGDB
M5934	Genes encoding proteins involved in processing of drugs and other xenobiotics.	140	0.422713	1.7892	0.000112434	0.000200775	5.07222e-05	3995	tags=47%, list=29%, signal=34%	EPHA2/SERTAD1/ETS2/SMOX/UPP1/AHCY/IGFBP1/BCAR1/NPC1/SERPINE1/NINJ1/MT2A/ARG2/GABARAPL1/ID2/SLC12A4/IGFBP4/COMT/PEMT/PTGES/TNFRSF1A/SPINT2/PTS/KARS1/FBLN1/GCH1/SHMT2/DCXR/PYCR1/ELOVL5/ALDH9A1/JUP/ACO2/GSS/CDA/KYNU/ASL/PDLIM5/ALAS1/HPRT1/FAS/APOE/TGFB2/BLVRB/MTHFD1/SLC1A5/ALDH2/CYP2S1/GSTO1/TMBIM6/POR/ACP1/DDT/FAH/TKFC/NQO1/PMM1/PTGES3/ECH1/CYB5A/PINK1/DHRS7/HMOX1/HES6/PC/GART	+	XENOBIOTIC_METABOLISM	66	0.471429	MSIGDB
M5913	Genes up-regulated in response to IFNG [GeneID=3458].	158	0.411817	1.76201	0.000168418	0.000290376	7.33582e-05	1524	tags=22%, list=11%, signal=19%	TNFAIP3/PTGS2/NFKBIA/PIM1/SOCS3/SOCS1/BTG1/SOD2/LATS2/NFKB1/IL6/TNFAIP2/UPP1/PFKP/CDKN1A/ICAM1/PELI1/PNP/NAMPT/MT2A/IRF1/HLA-A/MTHFD2/B2M/IFITM3/STAT3/PTPN1/LY6E/CD274/GCH1/CASP4/PTPN2/PSMB2/HLA-B	+	INTERFERON_GAMMA_RESPONSE	34	0.21519	MSIGDB
M5905	Genes up-regulated during adipocyte differentiation (adipogenesis).	176	0.392784	1.71306	0.000269727	0.000449545	0.000113569	3586	tags=41%, list=26%, signal=31%	SOWAHC/ANGPTL4/TOB1/PIM3/GADD45A/DNAJB9/GRPEL1/UBC/PFKFB3/RNF11/PGM1/UQCRC1/MGLL/MDH2/DHCR7/PEMT/CYC1/CD151/COX7B/GPX4/APLP2/RAB34/SDHB/YWHAG/IDH3G/PPP1R15B/ADIPOR2/BCL6/ALDOA/ARAF/CAVIN1/NDUFB7/UBQLN1/ACO2/SQOR/PFKL/COX8A/MGST3/TKT/NABP1/DGAT1/SCARB1/CS/ECHS1/AK2/TALDO1/VEGFB/RIOK3/ACADS/UQCRQ/SOD1/NDUFS3/NDUFAB1/ESRRA/SUCLG1/APOE/DHRS7B/IFNGR1/SLC1A5/SLC25A1/PEX14/SLC19A1/ALDH2/TANK/CCNG2/ESYT1…	+	ADIPOGENESIS	73	0.414773	MSIGDB
M5909	Genes involved in development of skeletal muscle (myogenesis).	127	0.419812	1.74055	0.000424093	0.000684021	0.000172805	2702	tags=31%, list=19%, signal=26%	HBEGF/BHLHE40/FST/KLF5/GADD45B/BAG1/IGFBP3/CNN3/CDKN1A/WWTR1/MEF2D/KIFC3/SPHK1/SMTN/TPM3/STC2/MYO1C/TGFB1/ITGB4/HDAC5/ENO3/SYNGR2/FLII/ITGB5/FDPS/IGFBP7/BIN1/COL4A2/SORBS3/PRNP/TEAD4/PDLIM7/ATP6AP1/FHL1/SIRT2/CAMK2B/SPARC/APP/ITGB1/MYL6B	+	MYOGENESIS	40	0.314961	MSIGDB
M5923	Genes up-regulated by activation of the PI3K/AKT/mTOR pathway.	93	0.413693	1.64258	0.00394544	0.00616475	0.00155741	3102	tags=41%, list=22%, signal=32%	MAP2K3/SFN/SQSTM1/CDKN1A/E2F1/GNGT1/ARF1/CFL1/ECSIT/PFN1/PPP1CA/RAC1/NGF/PDK1/CALR/UBE2N/UBE2D3/TNFRSF1A/NFKBIB/CSNK2B/CDK4/AP2M1/HRAS/SLC2A1/AKT1/TRIB3/TRAF2/PAK4/GRK2/RALB/GRB2/MAPKAP1/PIN1/ARHGDIA/CDK2/MYD88/ARPC3/ACTR3	+	PI3K_AKT_MTOR_SIGNALING	38	0.408602	MSIGDB
M5893	Genes important for mitotic spindle assembly.	195	-0.277497	-1.36616	0.0143538	0.0217482	0.00549429	3682	tags=42%, list=27%, signal=31%	MID1/SMC3/PAFAH1B1/SYNPO/DLG1/TUBGCP5/PLEKHG2/TUBD1/ALS2/NOTCH2/ROCK1/CLIP1/KIF1B/PCM1/CD2AP/CENPE/ARHGEF11/CEP57/ARHGEF3/NEK2/CDC27/SSH2/NUMA1/TPX2/SOS1/KIF23/KIFAP3/SORBS2/CDC42BPA/DST/MYO9B/NDC80/ARFGEF1/ARHGAP5/CCDC88A/ARHGEF12/TUBGCP6/TSC1/TLK1/AKAP13/HOOK3/PKD2/EPB41/APC/BUB1/CKAP5/KIF4A/PCNT/KNTC1/KIF2C/ANLN/SMC4/CENPJ/RACGAP1/INCENP/KIF3B/SASS6/TAOK2/CLASP1/PIF1/ALMS1/KIF11/CDK5RAP2/OPHN1…	-	MITOTIC_SPINDLE	81	0.415385	MSIGDB
M5898	Genes involved in DNA repair.	144	0.343876	1.45985	0.0153852	0.0226253	0.00571586	4363	tags=53%, list=31%, signal=37%	STX3/PNP/ELL/EIF1B/POLR2H/POLR1D/ALYREF/BCAP31/COX17/SSRP1/GUK1/GPX4/VPS37B/POLR2G/POLR2J/ITPA/TAF10/NELFE/MPG/ADRM1/POLD1/NME4/DAD1/GTF2F1/POLR2E/APRT/NELFCD/NT5C/POLR2I/SUPT5H/TYMS/GTF2A2/CDA/POLE4/SDCBP/HCLS1/NME1/POLR2F/DGUOK/ERCC1/HPRT1/TAF9/MPC2/RFC2/DDB2/SF3A3/BCAM/LIG1/USP11/TAF13/BOLA2/POLR1H/POLR1C/ADA/RFC5/DDB1/DUT/POLR2C/SURF1/EDF1/VPS28/AAAS/POLR2K/TSG101/NT5C3A/NELFB/GTF2H5/RALA/ELO…	+	DNA_REPAIR	76	0.527778	MSIGDB
M5944	Genes up-regulated during formation of blood vessels (angiogenesis).	22	0.545606	1.60176	0.0199213	0.0276685	0.00698993	3270	tags=50%, list=24%, signal=38%	VEGFA/MSX1/TIMP1/JAG1/STC1/LRPAP1/OLR1/TNFRSF21/APP/PDGFA/FSTL1	+	ANGIOGENESIS	11	0.5	MSIGDB
M5895	Genes up-regulated by activation of WNT signaling through accumulation of beta catenin CTNNB1 [GeneID=1499].	37	0.469449	1.57943	0.0196852	0.0276685	0.00698993	962	tags=19%, list=7%, signal=18%	DKK1/MYC/CSNK1E/FZD8/AXIN1/JAG1/HDAC5	+	WNT_BETA_CATENIN_SIGNALING	7	0.189189	MSIGDB
M5911	Genes up-regulated in response to alpha interferon proteins.	88	-0.326048	-1.42764	0.0223388	0.0301876	0.00762634	3012	tags=32%, list=22%, signal=25%	LPAR6/EIF2AK2/MOV10/TDRD7/DHX58/PARP12/PLSCR1/TRAFD1/SP110/TRIM21/HERC6/NMI/CMTR1/TRIM5/IFIH1/SAMD9/DDX60/PARP14/IFI44L/CASP8/IFIT3/ADAR/TMEM140/IFIT2/SAMD9L/PARP9/STAT2/TXNIP	-	INTERFERON_ALPHA_RESPONSE	28	0.318182	MSIGDB
M5956	Genes down-regulated by KRAS activation.	87	0.3685	1.45533	0.038172	0.0502263	0.0126888	738	tags=9%, list=5%, signal=9%	SGK1/NR4A2/SERPINB2/EDN1/BTG2/CCNA1/LYPD3/GPR3	+	KRAS_SIGNALING_DN	8	0.091954	MSIGDB
M5935	Genes encoding proteins involved in metabolism of fatty acids.	131	0.319757	1.33436	0.0610465	0.0782648	0.0197721	3804	tags=40%, list=27%, signal=29%	ODC1/S100A10/GABARAPL1/LDHA/SDHA/LGALS1/MGLL/MDH2/ACADVL/ENO3/IDH3B/PTS/IDH3G/HSD17B10/ADIPOR2/ALDOA/SMS/ELOVL5/ALDH9A1/ACO2/NCAPH2/PCBD1/PRDX6/ACAA1/APEX1/DLST/GRHPR/ERP29/KMT5A/ECHS1/PDHA1/TP53INP2/NSDHL/ACADS/ECI1/HCCS/SUCLG1/ACSL4/UROD/GCDH/ACAT2/GSTZ1/GLUL/FASN/IDI1/SUCLG2/MIF/FH/CPT1A/MIX23/ECH1/PSME1	+	FATTY_ACID_METABOLISM	52	0.396947	MSIGDB
M5945	Genes involved in metabolism of heme (a cofactor consisting of iron and porphyrin) and erythroblast differentiation.	165	0.296441	1.27771	0.0827389	0.103424	0.0261281	2578	tags=26%, list=19%, signal=21%	MAP2K3/OSBP2/BTG2/SMOX/CDR2/MFHAS1/YPEL5/RCL1/AQP3/HDGF/SLC30A1/TFRC/MARK3/KLF3/ADIPOR1/GMPS/CCND3/BSG/BNIP3L/CTSB/SEC14L1/ELL2/RAD23A/TOP1/PRDX2/ISCA1/PGLS/SLC66A2/RBM38/KDM7A/PSMD9/SLC2A1/MGST3/SLC25A37/LRP10/HEBP1/HTRA2/FBXO7/SDCBP/BACH1/OPTN/RIOK3/NUDT4	+	HEME_METABOLISM	43	0.260606	MSIGDB
M5919	Genes up-regulated by activation of hedgehog signaling.	26	0.428497	1.31761	0.118261	0.144221	0.0364347	1487	tags=23%, list=11%, signal=21%	VEGFA/ETS2/TLE1/NRP2/CDK5R1/TLE3	+	HEDGEHOG_SIGNALING	6	0.230769	MSIGDB
M5901	Genes involved in the G2/M checkpoint, as in progression through the cell division cycle.	197	-0.227545	-1.12646	0.171141	0.203739	0.051471	2379	tags=29%, list=17%, signal=24%	NEK2/SRSF1/DMD/PRP4K/CDC27/NUMA1/TPX2/KIF23/DBF4/PLK4/CDC7/CCNA2/NDC80/ATRX/E2F2/SMC2/TMPO/CDKN1B/TACC3/BUB1/KIF4A/CUL5/FOXN3/CTCF/SRSF10/KIF2C/SMC4/RBL1/MAPK14/RACGAP1/MTF2/INCENP/ARID4A/MEIS2/PDS5B/POLQ/BARD1/KIF11/MEIS1/XPO1/CASP8AP2/KIF15/BRCA2/STIL/TOP2A/TTK/FBXO5/AURKA/KIF20B/HMMR/MKI67/CENPF/KNL1/LMNB1/CDKN2C/ESPL1/CCNF	-	G2M_CHECKPOINT	57	0.28934	MSIGDB
M5903	Genes up-regulated by activation of Notch signaling.	29	0.357829	1.13434	0.263889	0.306848	0.0775194	1883	tags=24%, list=14%, signal=21%	HES1/CCND1/FZD7/JAG1/FZD5/APH1A/DLL1	+	NOTCH_SIGNALING	7	0.241379	MSIGDB
M5948	Genes involve in metabolism of bile acids and salts.	71	-0.260221	-1.08271	0.30563	0.347307	0.0877407	1736	tags=18%, list=13%, signal=16%	PEX6/ACSL1/EFHC1/PEX11A/MLYCD/ABCA5/IDH1/PEX13/PEX1/PEX12/ABCA1/CROT/NUDT12	-	BILE_ACID_METABOLISM	13	0.183099	MSIGDB
M5951	Genes up-regulated during production of male gametes (sperm), as in spermatogenesis.	72	-0.250123	-1.04332	0.379781	0.421979	0.106605	4009	tags=36%, list=29%, signal=26%	TOPBP1/PHF7/CAMK4/MLLT10/CCNB2/TSN/ZC2HC1C/CLGN/NEK2/LPIN1/DBF4/TSSK2/HSPA1L/GFI1/IDE/PARP2/MTOR/BUB1/KIF2C/GMCL1/IFT88/RAD17/TTK/AURKA/COIL/GAPDHS	-	SPERMATOGENESIS	26	0.361111	MSIGDB
M5910	Genes involved in protein secretion pathway.	92	0.260604	1.03293	0.412403	0.442014	0.111667	2158	tags=21%, list=16%, signal=18%	KRT18/BNIP3/ARF1/ERGIC3/ATP1A1/GNAS/GLA/AP2S1/CD63/CLTA/COPE/RAB5A/YKT6/AP2M1/SCAMP3/CTSC/RAB22A/SGMS1/RAB9A	+	PROTEIN_SECRETION	19	0.206522	MSIGDB
M5916	Genes encoding proteins over-represented on the apical surface of epithelial cells, e.g., important for cell polarity (apical area).	29	-0.300097	-1.0166	0.415493	0.442014	0.111667	274	tags=17%, list=2%, signal=17%	MDGA1/BRCA1/CROCC/CRYBG1/SHROOM2	-	APICAL_SURFACE	5	0.172414	MSIGDB
M5925	Genes encoding cell cycle related targets of E2F transcription factors.	200	0.230801	1.0173	0.426534	0.444306	0.112246	2953	tags=30%, list=21%, signal=24%	MYC/CDKN1A/NOLC1/CDC25A/SNRPB/SPC24/PA2G4/HMGA1/SLBP/MCM7/PHF5A/SSRP1/TFRC/CTPS1/MTHFD2/GSPT1/LYAR/POP7/CDKN2A/RANBP1/DDX39A/UBE2S/MYBL2/POLD2/TUBG1/TK1/RRM2/PRPS1/TUBB/PPM1D/POLD1/DCTPP1/CDK4/NOP56/UNG/NASP/MXD3/MCM5/PSMC3IP/NAA38/POLE4/NME1/NUP153/PAICS/AK2/CDC20/RAN/PRDX4/IPO7/JPT1/HNRNPD/CKS1B/EIF2S1/RFC2/NAP1L1/CENPM/TBRG4/CKS2/PTTG1/ILF3	+	E2F_TARGETS	60	0.3	MSIGDB
M5949	Genes encoding components of peroxisome.	85	0.224468	0.883689	0.66875	0.682398	0.172395	3538	tags=32%, list=26%, signal=24%	SOD2/PABPC1/CTPS1/IDH2/BCL10/TSPO/CDK7/SLC35B2/CNBP/FDPS/SEMA3C/ELOVL5/ALDH9A1/HRAS/ACAA1/FIS1/ERCC1/SOD1/PRDX5/ACSL4/GSTK1/CRABP2/PEX14/PRDX1/CLN6/ABCB9/IDI1	+	PEROXISOME	27	0.317647	MSIGDB
M5957	Genes specifically up-regulated in pancreatic beta cells.	19	0.280117	0.790201	0.75	0.75	0.189474	4259	tags=32%, list=31%, signal=22%	FOXA2/SRP14/SPCS1/SRPRB/AKT3/SEC11A	+	PANCREAS_BETA_CELLS	6	0.315789	MSIGDB

### Sheet: sig_df
ID	Description	setSize	enrichmentScore	NES	pvalue	p.adjust	qvalue	rank	leading_edge	core_enrichment	Direction	Name	Count	geneRatio	Database
M5890	Genes regulated by NF-kB in response to TNF [GeneID=7124].	184	0.870934	3.82444	5.0157e-83	2.50785e-81	6.33563e-82	648	tags=67%, list=5%, signal=65%	TNFAIP3/DUSP1/CXCL1/CXCL2/FOS/SGK1/NR4A1/PTGS2/HBEGF/IER3/CSF2/ATF3/CXCL3/NFKBIA/KLF6/NR4A2/INHBA/SERPINB2/FOSB/RHOB/EDN1/CCL20/MAFF/DUSP5/TRIB1/LIF/BMP2/JUN/AREG/BHLHE40/IL1B/SOCS3/EGR1/MYC/LDLR/GEM/CCN1/DUSP4/VEGFA/ZFP36/TSC22D1/CLCF1/JUNB/PTX3/RNF19B/SLC2A3/PHLDA1/F3/BTG1/SAT1/PLAUR/SOD2/MCL1/MAP2K3/TIPARP/FOSL1/MXD1/SDC4/PNRC1/ZC3H12A/PHLDA2/IL1A/LAMB3/GADD45B/KLF4/NFKB2/ETS2/BIRC3/TNFSF9/NFK…	+	TNFA_SIGNALING_VIA_NFKB	124	0.673913	MSIGDB
M5891	Genes up-regulated in response to low oxygen levels (hypoxia).	167	0.69152	2.98783	3.92182e-27	9.80456e-26	2.47694e-26	2049	tags=49%, list=15%, signal=42%	TNFAIP3/DUSP1/FOS/IER3/ATF3/KLF6/MAFF/JUN/PIM1/BHLHE40/CCN1/VEGFA/CITED2/ZFP36/SLC2A3/F3/BTG1/PLAUR/ERRFI1/TIPARP/NOCT/SDC4/ADM/PNRC1/ANGPTL4/CCN2/IL6/SIAH2/IRS2/NEDD4L/ETS1/HK2/PFKP/PPP1R15A/IGFBP3/CDKN1A/ANXA2/HK1/IGFBP1/SERPINE1/EXT1/JMJD6/ADORA2B/PFKFB3/TPI1/AKAP12/MT2A/NDRG1/AMPD3/DDIT4/GAPDH/LDHA/PHKG1/STC2/EFNA1/PGM1/RORA/ENO1/MT1E/PDK1/GPI/BNIP3L/ENO3/PGF/NFIL3/TGFBI/CDKN1C/STC1/TES/TPST2…	+	HYPOXIA	82	0.491018	MSIGDB
M5932	Genes defining inflammatory response.	125	0.71186	2.94764	2.7382e-23	4.56367e-22	1.15293e-22	1807	tags=48%, list=13%, signal=42%	CXCL8/HBEGF/NFKBIA/KLF6/INHBA/EDN1/CCL20/LIF/IL1B/CD55/EREG/MYC/LDLR/F3/PLAUR/RNF144B/MXD1/ADM/IL1A/CSF3/HAS2/TNFSF9/NFKB1/IL6/BTG2/PTPRE/HRH1/IRAK2/PVR/CDKN1A/ICAM1/SERPINE1/NAMPT/IFNGR2/PTGER4/GNA15/ADORA2B/SGMS2/TIMP1/SPHK1/ABI1/SLC31A2/IRF1/BEST1/RHOG/FZD5/AXL/ITGA5/LY6E/OSMR/SELENOS/GCH1/ADRM1/ITGB8/RELA/IRF7/PSEN1/TPBG/LYN/RIPK2	+	INFLAMMATORY_RESPONSE	60	0.48	MSIGDB
M5930	Genes defining epithelial-mesenchymal transition, as in wound healing, fibrosis and metastasis.	157	0.659968	2.82073	5.51533e-22	6.89416e-21	1.74168e-21	1702	tags=39%, list=12%, signal=35%	TNFAIP3/CXCL1/CXCL8/INHBA/RHOB/PTHLH/JUN/AREG/DKK1/GEM/CCN1/VEGFA/MMP3/PTX3/SNAI2/TFPI2/SAT1/PLAUR/FOXC2/SDC4/GADD45B/MMP1/CCN2/IL6/GADD45A/PMEPA1/IGFBP3/PVR/CD59/FZD8/SERPINE1/LAMC2/MSX1/CD44/TIMP1/VEGFC/ID2/PPIB/MCM7/FERMT2/LGALS1/TGFB1/IGFBP4/CAPG/TPM4/FSTL3/NT5E/TNFRSF12A/THBS1/ITGA5/PLOD3/CDH11/ITGA2/TGFBI/CRLF1/FBLN1/PLOD1/SERPINH1/LOXL2/ITGB5/SERPINE2/APLP1	+	EPITHELIAL_MESENCHYMAL_TRANSITION	62	0.394904	MSIGDB
M5926	A subgroup of genes regulated by MYC - version 1 (v1).	200	0.610734	2.69193	8.60909e-21	8.60909e-20	2.17493e-20	3788	tags=66%, list=27%, signal=48%	ODC1/MYC/RSL1D1/NOLC1/PPM1G/RACK1/RPL14/GNL3/PABPC4/RPS6/RPS2/RPL6/PA2G4/TUFM/C1QBP/FBL/HNRNPC/PSMD8/NOP16/LDHA/HSP90AB1/RPL18/CCT7/COX5A/PABPC1/RPS5/HDGF/PHB2/MCM7/RRP9/RPS3/SNRPG/CTPS1/VDAC1/DDX21/EIF3D/GSPT1/SRM/CCT3/RNPS1/CYC1/RANBP1/ILF2/HNRNPA1/SERBP1/NPM1/SF3A1/RPLP0/PCBP1/YWHAE/UBA2/PPIA/POLD2/PSMC4/CCT2/ETF1/SSBP1/PSMB3/TXNL4A/CCT5/KARS1/RAD23B/ERH/CNBP/PSMB2/RUVBL2/SNRPA1/EIF4H/SNRPD2/C…	+	MYC_TARGETS_V1	131	0.655	MSIGDB
M5947	Genes up-regulated by STAT5 in response to IL2 stimulation.	149	0.656305	2.79095	2.37724e-20	1.98103e-19	5.00472e-20	1324	tags=36%, list=10%, signal=33%	CSF2/ODC1/KLF6/RHOB/MAFF/LIF/BMP2/PIM1/BHLHE40/EMP1/MYC/SOCS1/SPRY4/SLC2A3/PHLDA1/MXD1/NFKBIZ/GADD45B/IL1RL1/HK2/CDCP1/SOCS2/IL1R2/SNX9/AHCY/MAPKAPK2/PNP/CD44/CD83/LTB/IRF6/NDRG1/UCK2/GABARAPL1/MYO1E/ETV4/BCL2L1/RORA/SPRED2/MYO1C/CTSZ/CAPG/EOMES/NT5E/MAP3K8/CCND3/GPX4/ST3GAL4/ENO3/IFITM3/SYNGR2/CD81/NFIL3/XBP1	+	IL2_STAT5_SIGNALING	54	0.362416	MSIGDB
M5939	Genes involved in p53 pathways and networks.	186	0.601684	2.64169	1.51829e-18	1.08449e-17	2.73978e-18	956	tags=30%, list=7%, signal=28%	FOS/HBEGF/IER3/ATF3/ZFP36L1/LIF/BMP2/JUN/EPHA2/SOCS1/TSC22D1/TM4SF1/RNF19B/TGFA/PLK3/BTG1/SAT1/MXD1/TRAF4/IL1A/AEN/KLF4/TNFSF9/TOB1/BTG2/GADD45A/PTPRE/UPP1/PPP1R15A/SFN/CDKN1A/KRT17/S100A10/RAP2B/IER5/RACK1/SERPINB5/NINJ1/SPHK1/NDRG1/H1-2/BLCAP/DDIT4/CSRNP2/PROCR/RPL18/RRP8/BAIAP2/TGFB1/ITGB4/MAPKAPK3/PVT1/CDKN2A/BAK1/CCND3	+	P53_PATHWAY	55	0.295699	MSIGDB
M5953	Genes up-regulated by KRAS activation.	131	0.663069	2.76702	6.87305e-18	4.29566e-17	1.08522e-17	1105	tags=30%, list=8%, signal=28%	TNFAIP3/PTGS2/HBEGF/CSF2/INHBA/CCL20/TRIB1/LIF/BMP2/DUSP6/EMP1/IL1B/SPRY2/EREG/PRDM1/PLAUR/SOX9/ANGPTL4/MMP10/KLF4/BIRC3/TMEM158/ETV5/ETS1/PPP1R15A/IGFBP3/PLEK2/F2RL1/YRDC/AKAP12/PLAU/SLPI/ID2/ETV4/ALDH1A3/NGF/ADAM8/ANO1/HDAC9	+	KRAS_SIGNALING_UP	39	0.29771	MSIGDB
M5941	Genes up-regulated in response to ultraviolet (UV) radiation.	135	0.631253	2.65991	4.2767e-16	2.37594e-15	6.00238e-16	2424	tags=47%, list=17%, signal=39%	CXCL2/FOS/NR4A1/ATF3/NFKBIA/FOSB/RHOB/PPIF/BMP2/JUNB/BTG1/SOD2/IL6/BTG2/SQSTM1/ICAM1/FKBP4/GRPEL1/DNAJB1/MSX1/AQP3/BID/AGO2/POLR2H/IRF1/TFRC/DDX21/BAK1/CCND3/CLTB/CDC34/BSG/AP2S1/DNAJA1/RPN1/PSMC3/BTG3/PRKCD/APOM/STIP1/GCH1/CDKN1C/NKX2-5/YKT6/MGAT1/ALDOA/ATP6V1F/STARD3/LYN/FURIN/ACAA1/SIGMAR1/DGAT1/PDAP1/MRPL23/KLHDC3/CHKA/MMP14/ARRB2/GLS/SELENOW/ALAS1/AMD1	+	UV_RESPONSE_UP	63	0.466667	MSIGDB
M5902	Genes mediating programmed cell death (apoptosis) by activation of caspases.	143	0.597551	2.52984	5.29287e-14	2.64644e-13	6.68573e-14	1773	tags=42%, list=13%, signal=37%	IER3/ATF3/RHOB/NEDD9/BMP2/JUN/EMP1/IL1B/EREG/SAT1/SOD2/MCL1/IL1A/GADD45B/BIRC3/IL6/SLC20A1/BTG2/GADD45A/KRT18/CCNA1/SQSTM1/TNF/CDKN1A/PMAIP1/EGR3/CD44/GNA15/CCND1/TIMP1/FEZ1/BIK/PEA15/BID/IRF1/BCL2L1/BCAP31/LGALS3/TNFRSF12A/BCL10/BNIP3L/GPX4/DNAJA1/PPP3R1/DAP/LMNA/IFITM3/BTG3/TSPO/ETF1/VDAC2/MGMT/GCH1/CASP4/GPX1/DAP3/RELA/PSEN1/RARA/SMAD7	+	APOPTOSIS	60	0.41958	MSIGDB
M5897	Genes up-regulated by IL6 [GeneID=3569] via STAT3 [GeneID=6774], e.g., during acute phase response.	60	0.722022	2.65944	5.52821e-12	2.51282e-11	6.34818e-12	1470	tags=45%, list=11%, signal=40%	CXCL1/CSF2/CXCL3/JUN/PIM1/IL1B/SOCS3/SOCS1/IL6/TNF/IL1R2/CD9/IFNGR2/CD44/LTB/IRF1/TGFB1/BAK1/MAP3K8/LTBR/TNFRSF12A/STAT3/PTPN1/TNFRSF1A/OSMR/HAX1/PTPN2	+	IL6_JAK_STAT3_SIGNALING	27	0.45	MSIGDB
M5936	Genes encoding proteins involved in oxidative phosphorylation.	196	0.518445	2.28262	9.60517e-12	4.00216e-11	1.01107e-11	3830	tags=57%, list=28%, signal=42%	GLUD1/GRPEL1/SLC25A6/ATP6V1D/LDHA/COX5A/PHB2/UQCRC1/COX17/SDHA/ATP5MC2/VDAC1/CYCS/IDH2/ATP6V0B/MDH2/ACADVL/CYC1/COX7B/GPI/GPX4/TIMM50/UQCRH/IDH3B/SDHB/TOMM22/UQCRB/NDUFS8/NDUFA6/ISCA1/SLC25A11/COX6B1/COX6C/VDAC2/MRPS30/TIMM10/IDH3G/HSD17B10/MRPS12/COX5B/MRPS15/ATP5F1D/ATP5ME/SLC25A5/ATP6V1G1/NDUFS7/NDUFB7/COX4I1/ATP6V1F/ACO2/COX8A/CYB5R3/TIMM13/MGST3/ATP5F1B/MRPL11/ACAA1/ETFA/NDUFA3/ATP5MC1/NDUFV…	+	OXIDATIVE_PHOSPHORYLATION	111	0.566327	MSIGDB
M5921	Genes encoding components of the complement system, which is part of the innate immune system.	140	0.561061	2.37477	5.73866e-11	2.20718e-10	5.57602e-11	2318	tags=35%, list=17%, signal=29%	TNFAIP3/CXCL1/SERPINB2/MAFF/DUSP5/DUSP6/PIM1/CD55/TFPI2/F3/PLAUR/IL6/EHD1/CD59/SERPINE1/CSRP1/TIMP1/ANXA5/CEBPB/IRF1/S100A13/PFN1/SERPINA1/GNB2/LGALS3/SH2B3/RHOG/CTSB/ATOX1/PPP2CB/PRKCD/GNAI2/CDK5R1/CASP4/RCE1/S100A9/PDGFB/IRF7/PSEN1/LYN/COL4A2/OLR1/CTSC/CDA/KYNU/BRPF3/GNAI3/MMP14/FDX1	+	COMPLEMENT	49	0.35	MSIGDB
M5924	Genes up-regulated through activation of mTORC1 complex.	193	0.514107	2.26583	1.07138e-10	3.82637e-10	9.66662e-11	3123	tags=45%, list=23%, signal=35%	BHLHE40/LDLR/INSIG1/SLC2A3/MAP2K3/BTG2/HK2/PPP1R15A/SQSTM1/CDKN1A/PNP/CD9/NAMPT/CDC25A/TPI1/ATP6V1D/DDIT4/GAPDH/LDHA/PGM1/TOMM40/RRP9/ENO1/TFRC/MTHFD2/GMPS/DHCR7/GLA/GOT1/PDK1/CALR/GPI/DDX39A/RPN1/UBE2D3/SQLE/TXNRD1/PPIA/CORO1A/PSMB5/NFKBIB/PSMC4/NFIL3/ETF1/XBP1/TUBG1/RRM2/STIP1/SHMT2/STC1/ADIPOR2/PNO1/YKT6/TES/SERPINH1/PPA1/ALDOA/PHGDH/ELOVL5/UNG/PFKL/SLC2A1/EBP/CTSC/ATP5MC1/TRIB3/PDAP1/PGK1/ARP…	+	MTORC1_SIGNALING	86	0.445596	MSIGDB
M5906	Genes defining early response to estrogen.	165	0.525565	2.26527	3.96453e-10	1.32151e-09	3.33855e-10	1785	tags=30%, list=13%, signal=26%	FOS/PPIF/AREG/BHLHE40/MYC/TIPARP/KLF4/FOXC1/TOB1/SIAH2/BAG1/SFN/KRT18/HES1/RRP12/UGCG/PMAIP1/FKBP4/EGR3/TFAP2C/KRT8/FCMR/CD44/CCND1/WWC1/TGIF2/AQP3/NXT1/DLC1/FLNB/TUBB2B/STC2/KLF10/FHL2/IGFBP4/B4GALT1/DHCR7/GLA/PTGES/ITPK1/CYP26B1/SEMA3B/XBP1/ISG20L2/SLC19A2/SEC14L2/ELOVL5/RARA/TPBG	+	ESTROGEN_RESPONSE_EARLY	49	0.29697	MSIGDB
M5928	A subgroup of genes regulated by MYC - version 2 (v2).	56	0.683773	2.46009	2.85487e-09	8.92147e-09	2.25385e-09	3058	tags=70%, list=22%, signal=55%	MYC/HK2/BYSL/RRP12/NOLC1/GNL3/RCL1/PA2G4/NOP16/PPRC1/IMP4/RRP9/SRM/GRWD1/NPM1/PES1/NOC4L/EXOSC5/MRTO4/DCTPP1/CDK4/NOP56/WDR43/UNG/WDR74/MCM5/NIP7/PHB1/FARSA/PPAN/SORD/PUS1/HSPD1/MYBBP1A/RABEPK/TBRG4/TCOF1/LAS1L/SLC19A1	+	MYC_TARGETS_V2	39	0.696429	MSIGDB
M5946	Genes encoding components of blood coagulation system; also up-regulated in platelets.	86	0.582429	2.30159	2.18555e-08	6.42809e-08	1.62394e-08	3128	tags=47%, list=23%, signal=36%	SERPINB2/MAFF/DUSP6/MMP3/TFPI2/F3/MMP10/MMP1/SERPINE1/CD9/CSRP1/TIMP1/PLAU/DUSP14/S100A13/WDR1/SERPINA1/GNB2/THBS1/RAC1/CTSB/ITGA2/RAPGEF3/PDGFB/CRIP2/FURIN/ARF4/OLR1/CAPN2/MMP14/SIRT2/SPARC/KLF7/ANXA1/PREP/BMP1/MMP2/USP11/GNG12/FN1	+	COAGULATION	40	0.465116	MSIGDB
M5907	Genes defining late response to estrogen.	163	0.496918	2.13895	3.92275e-08	1.08965e-07	2.75281e-08	2381	tags=33%, list=17%, signal=28%	FOS/SGK1/PPIF/AREG/ZFP36/TFPI2/GJB3/KLF4/FOXC1/TOB1/SIAH2/BAG1/SFN/CCNA1/FKBP4/CD9/EGR3/TFAP2C/LAMC2/CD44/CCND1/NXT1/ID2/FLNB/SERPINA1/IGFBP4/IDH2/DHCR7/GLA/PTGES/ITPK1/CYP26B1/BTG3/DNAJC1/MDK/SEMA3B/XBP1/GFUS/COX6C/NAB2/DCXR/S100A9/LSR/ELOVL5/TPBG/FABP5/ISG20/GALE/SCARB1/AMFR/ST14/CDC20/TRIM29/FARP1	+	ESTROGEN_RESPONSE_LATE	54	0.331288	MSIGDB
M5950	Genes up-regulated during transplant rejection.	113	0.546824	2.23789	4.57672e-08	1.2044e-07	3.0427e-08	1106	tags=29%, list=8%, signal=27%	INHBA/IL11/LIF/IL1B/EREG/SOCS1/IL6/ETS1/HLA-E/TNF/ICAM1/DYRK3/BCL3/IFNGR2/IL27RA/LTB/TIMP1/RPS19/ABI1/RPL9/RPS9/HLA-A/EIF5A/TGFB1/CAPG/EIF3D/CDKN2A/CCND3/BCL10/B2M/NPM1/HDAC9/UBE2N	+	ALLOGRAFT_REJECTION	33	0.292035	MSIGDB
M5908	Genes defining response to androgens.	88	0.561665	2.21261	2.00384e-07	5.00959e-07	1.26558e-07	2347	tags=39%, list=17%, signal=32%	SGK1/ADAMTS1/INSIG1/TSC22D1/SAT1/PMEPA1/ACTN1/RRP12/DNAJB9/UAP1/KRT8/CCND1/AKAP12/PA2G4/NDRG1/NKX3-1/SLC38A2/B4GALT1/ALDH1A3/CCND3/MYL12A/B2M/ELL2/UBE2I/DBI/ADRM1/SMS/ELOVL5/TNFAIP8/AKT1/CENPN/GNAI3/UBE2J1/PDLIM5	+	ANDROGEN_RESPONSE	34	0.386364	MSIGDB
M5937	Genes encoding proteins involved in glycolysis and gluconeogenesis.	175	0.459733	2.00307	8.07993e-07	1.92379e-06	4.86011e-07	3136	tags=39%, list=23%, signal=31%	IER3/VEGFA/CITED2/TGFA/SOX9/ANGPTL4/IRS2/HK2/PFKP/IGFBP3/FKBP4/CD44/EXT1/ADORA2B/TPI1/BIK/DDIT4/LDHA/PKP2/PKM/STC2/PGAM1/ENO1/MDH2/B4GALT1/NT5E/GOT1/PPIA/PPP2CB/PSMC4/HAX1/GFUS/TGFBI/PYGL/PRPS1/STC1/PLOD1/PGLS/ALDOA/ME2/GUSB/ALDH9A1/TPBG/FAM162A/NASP/HOMER1/HDLBP/ISG20/GALE/SDC1/PGK1/PYGB/LHPP/TALDO1/QSOX1/NSDHL/SOD1/RBCK1/B3GAT3/TXN/SLC16A3/CHPF/PMM2/B4GALT2/GLRX/P4HA1/GPC4/G6PD/MXI1	+	GLYCOLYSIS	69	0.394286	MSIGDB
M5896	Genes up-regulated in response to TGFB1 [GeneID=7040].	53	0.627952	2.24519	1.0495e-06	2.38524e-06	6.02586e-07	1884	tags=43%, list=14%, signal=38%	BMP2/JUNB/BCAR3/SLC20A1/PMEPA1/PPP1R15A/NOG/WWTR1/SERPINE1/TGIF1/IFNGR2/SMURF2/ID2/KLF10/TGFB1/PPP1CA/THBS1/UBE2D3/SMURF1/CDKN1C/SMAD7/FURIN/SKI	+	TGF_BETA_SIGNALING	23	0.433962	MSIGDB
M5915	Genes encoding components of apical junction complex.	148	0.464965	1.97571	2.51616e-06	5.46992e-06	1.38187e-06	2697	tags=41%, list=19%, signal=33%	INSIG1/ACTG1/LAMB3/ACTN1/ICAM1/LAMC2/CNN2/ACTB/ADRA1B/GRB7/LIMA1/RAC2/PFN1/NECTIN2/BAIAP2/ARPC2/ITGB4/ACTN4/B4GALT1/ZYX/MYL12B/CLDN6/MSN/FSCN1/CD276/IRS1/CLDN4/GNAI2/VASP/CD274/MDK/TUBG1/CDH11/ITGA2/TGFBI/WASL/CDH3/CD99/ADAM15/ICAM2/GTF2F1/CAP1/JUP/LAMA3/HRAS/SORBS3/TRAF1/ITGA3/NF2/AMIGO2/MAP4K2/TSPAN4/COL17A1/MVD/SHC1/EVL/RRAS/ITGB1/CTNNA1/CRB3	+	APICAL_JUNCTION	60	0.405405	MSIGDB
M5922	Genes up-regulated during unfolded protein response, a cellular stress response related to the endoplasmic reticulum.	111	0.501668	2.04351	4.28435e-06	8.92573e-06	2.25492e-06	3767	tags=47%, list=27%, signal=34%	ATF3/VEGFA/TUBB2A/ATF4/NOLC1/IGFBP1/DNAJB9/EEF2/RPS14/DDIT4/CEBPB/ERN1/STC2/RRP9/MTHFD2/CALR/NPM1/DKC1/EIF4EBP1/HERPUD1/BANF1/DCP1A/EXOSC5/XBP1/LSM4/YIF1A/NOP56/NHP2/NOP14/SRPRA/NABP1/WIPI1/SHC1/SERP1/CKS1B/EIF2S1/SPCS1/KHSRP/DDX10/PAIP1/ASNS/EIF4A1/SRPRB/PDIA5/ATP6V0D1/HYOU1/EIF4A2/YWHAZ/TARS1/EIF4E/IMP3/DCTN1	+	UNFOLDED_PROTEIN_RESPONSE	52	0.468468	MSIGDB
M5938	Genes up-regulated by reactive oxigen species (ROS).	45	0.630418	2.18516	1.11107e-05	2.22215e-05	5.61384e-06	3333	tags=64%, list=24%, signal=49%	JUNB/SOD2/PFKP/HMOX2/SBNO2/FTL/MSRA/PDLIM1/GPX4/TXNRD1/ATOX1/PRDX2/NDUFA6/SELENOS/CDKN2D/OXSR1/PRDX6/HHEX/PRNP/PRDX4/SOD1/TXN/PTPA/GLRX/G6PD/PRDX1/EGLN2/NDUFB4/TXNRD2	+	REACTIVE_OXYGEN_SPECIES_PATHWAY	29	0.644444	MSIGDB
M5892	Genes involved in cholesterol homeostasis.	68	0.550857	2.06595	4.00929e-05	7.71017e-05	1.94783e-05	2559	tags=41%, list=18%, signal=34%	ATF3/LDLR/PLAUR/ERRFI1/ACTG1/PNRC1/CD9/ANTXR2/ANXA5/LGALS3/JAG1/DHCR7/TNFRSF12A/SQLE/S100A11/NFIL3/SEMA3B/STX5/GUSB/FDPS/CXCL16/EBP/FABP5/TRIB3/ATXN2/CHKA/MVD/NSDHL	+	CHOLESTEROL_HOMEOSTASIS	28	0.411765	MSIGDB
M5942	Genes down-regulated in response to ultraviolet (UV) radiation.	125	0.442944	1.83412	9.02367e-05	0.000167105	4.2216e-05	975	tags=17%, list=7%, signal=16%	DUSP1/BHLHE40/MYC/LDLR/CCN1/INSIG1/CITED2/SNAI2/F3/RND3/HAS2/NFKB1/KCNMA1/ANXA2/SERPINE1/ADORA2B/DLC1/FHL2/MGLL/GRK5/MT1E	+	UV_RESPONSE_DN	21	0.168	MSIGDB
M5934	Genes encoding proteins involved in processing of drugs and other xenobiotics.	140	0.422713	1.7892	0.000112434	0.000200775	5.07222e-05	3995	tags=47%, list=29%, signal=34%	EPHA2/SERTAD1/ETS2/SMOX/UPP1/AHCY/IGFBP1/BCAR1/NPC1/SERPINE1/NINJ1/MT2A/ARG2/GABARAPL1/ID2/SLC12A4/IGFBP4/COMT/PEMT/PTGES/TNFRSF1A/SPINT2/PTS/KARS1/FBLN1/GCH1/SHMT2/DCXR/PYCR1/ELOVL5/ALDH9A1/JUP/ACO2/GSS/CDA/KYNU/ASL/PDLIM5/ALAS1/HPRT1/FAS/APOE/TGFB2/BLVRB/MTHFD1/SLC1A5/ALDH2/CYP2S1/GSTO1/TMBIM6/POR/ACP1/DDT/FAH/TKFC/NQO1/PMM1/PTGES3/ECH1/CYB5A/PINK1/DHRS7/HMOX1/HES6/PC/GART	+	XENOBIOTIC_METABOLISM	66	0.471429	MSIGDB
M5913	Genes up-regulated in response to IFNG [GeneID=3458].	158	0.411817	1.76201	0.000168418	0.000290376	7.33582e-05	1524	tags=22%, list=11%, signal=19%	TNFAIP3/PTGS2/NFKBIA/PIM1/SOCS3/SOCS1/BTG1/SOD2/LATS2/NFKB1/IL6/TNFAIP2/UPP1/PFKP/CDKN1A/ICAM1/PELI1/PNP/NAMPT/MT2A/IRF1/HLA-A/MTHFD2/B2M/IFITM3/STAT3/PTPN1/LY6E/CD274/GCH1/CASP4/PTPN2/PSMB2/HLA-B	+	INTERFERON_GAMMA_RESPONSE	34	0.21519	MSIGDB
M5905	Genes up-regulated during adipocyte differentiation (adipogenesis).	176	0.392784	1.71306	0.000269727	0.000449545	0.000113569	3586	tags=41%, list=26%, signal=31%	SOWAHC/ANGPTL4/TOB1/PIM3/GADD45A/DNAJB9/GRPEL1/UBC/PFKFB3/RNF11/PGM1/UQCRC1/MGLL/MDH2/DHCR7/PEMT/CYC1/CD151/COX7B/GPX4/APLP2/RAB34/SDHB/YWHAG/IDH3G/PPP1R15B/ADIPOR2/BCL6/ALDOA/ARAF/CAVIN1/NDUFB7/UBQLN1/ACO2/SQOR/PFKL/COX8A/MGST3/TKT/NABP1/DGAT1/SCARB1/CS/ECHS1/AK2/TALDO1/VEGFB/RIOK3/ACADS/UQCRQ/SOD1/NDUFS3/NDUFAB1/ESRRA/SUCLG1/APOE/DHRS7B/IFNGR1/SLC1A5/SLC25A1/PEX14/SLC19A1/ALDH2/TANK/CCNG2/ESYT1…	+	ADIPOGENESIS	73	0.414773	MSIGDB
M5909	Genes involved in development of skeletal muscle (myogenesis).	127	0.419812	1.74055	0.000424093	0.000684021	0.000172805	2702	tags=31%, list=19%, signal=26%	HBEGF/BHLHE40/FST/KLF5/GADD45B/BAG1/IGFBP3/CNN3/CDKN1A/WWTR1/MEF2D/KIFC3/SPHK1/SMTN/TPM3/STC2/MYO1C/TGFB1/ITGB4/HDAC5/ENO3/SYNGR2/FLII/ITGB5/FDPS/IGFBP7/BIN1/COL4A2/SORBS3/PRNP/TEAD4/PDLIM7/ATP6AP1/FHL1/SIRT2/CAMK2B/SPARC/APP/ITGB1/MYL6B	+	MYOGENESIS	40	0.314961	MSIGDB
M5923	Genes up-regulated by activation of the PI3K/AKT/mTOR pathway.	93	0.413693	1.64258	0.00394544	0.00616475	0.00155741	3102	tags=41%, list=22%, signal=32%	MAP2K3/SFN/SQSTM1/CDKN1A/E2F1/GNGT1/ARF1/CFL1/ECSIT/PFN1/PPP1CA/RAC1/NGF/PDK1/CALR/UBE2N/UBE2D3/TNFRSF1A/NFKBIB/CSNK2B/CDK4/AP2M1/HRAS/SLC2A1/AKT1/TRIB3/TRAF2/PAK4/GRK2/RALB/GRB2/MAPKAP1/PIN1/ARHGDIA/CDK2/MYD88/ARPC3/ACTR3	+	PI3K_AKT_MTOR_SIGNALING	38	0.408602	MSIGDB
M5893	Genes important for mitotic spindle assembly.	195	-0.277497	-1.36616	0.0143538	0.0217482	0.00549429	3682	tags=42%, list=27%, signal=31%	MID1/SMC3/PAFAH1B1/SYNPO/DLG1/TUBGCP5/PLEKHG2/TUBD1/ALS2/NOTCH2/ROCK1/CLIP1/KIF1B/PCM1/CD2AP/CENPE/ARHGEF11/CEP57/ARHGEF3/NEK2/CDC27/SSH2/NUMA1/TPX2/SOS1/KIF23/KIFAP3/SORBS2/CDC42BPA/DST/MYO9B/NDC80/ARFGEF1/ARHGAP5/CCDC88A/ARHGEF12/TUBGCP6/TSC1/TLK1/AKAP13/HOOK3/PKD2/EPB41/APC/BUB1/CKAP5/KIF4A/PCNT/KNTC1/KIF2C/ANLN/SMC4/CENPJ/RACGAP1/INCENP/KIF3B/SASS6/TAOK2/CLASP1/PIF1/ALMS1/KIF11/CDK5RAP2/OPHN1…	-	MITOTIC_SPINDLE	81	0.415385	MSIGDB
M5898	Genes involved in DNA repair.	144	0.343876	1.45985	0.0153852	0.0226253	0.00571586	4363	tags=53%, list=31%, signal=37%	STX3/PNP/ELL/EIF1B/POLR2H/POLR1D/ALYREF/BCAP31/COX17/SSRP1/GUK1/GPX4/VPS37B/POLR2G/POLR2J/ITPA/TAF10/NELFE/MPG/ADRM1/POLD1/NME4/DAD1/GTF2F1/POLR2E/APRT/NELFCD/NT5C/POLR2I/SUPT5H/TYMS/GTF2A2/CDA/POLE4/SDCBP/HCLS1/NME1/POLR2F/DGUOK/ERCC1/HPRT1/TAF9/MPC2/RFC2/DDB2/SF3A3/BCAM/LIG1/USP11/TAF13/BOLA2/POLR1H/POLR1C/ADA/RFC5/DDB1/DUT/POLR2C/SURF1/EDF1/VPS28/AAAS/POLR2K/TSG101/NT5C3A/NELFB/GTF2H5/RALA/ELO…	+	DNA_REPAIR	76	0.527778	MSIGDB
M5944	Genes up-regulated during formation of blood vessels (angiogenesis).	22	0.545606	1.60176	0.0199213	0.0276685	0.00698993	3270	tags=50%, list=24%, signal=38%	VEGFA/MSX1/TIMP1/JAG1/STC1/LRPAP1/OLR1/TNFRSF21/APP/PDGFA/FSTL1	+	ANGIOGENESIS	11	0.5	MSIGDB
M5895	Genes up-regulated by activation of WNT signaling through accumulation of beta catenin CTNNB1 [GeneID=1499].	37	0.469449	1.57943	0.0196852	0.0276685	0.00698993	962	tags=19%, list=7%, signal=18%	DKK1/MYC/CSNK1E/FZD8/AXIN1/JAG1/HDAC5	+	WNT_BETA_CATENIN_SIGNALING	7	0.189189	MSIGDB
M5911	Genes up-regulated in response to alpha interferon proteins.	88	-0.326048	-1.42764	0.0223388	0.0301876	0.00762634	3012	tags=32%, list=22%, signal=25%	LPAR6/EIF2AK2/MOV10/TDRD7/DHX58/PARP12/PLSCR1/TRAFD1/SP110/TRIM21/HERC6/NMI/CMTR1/TRIM5/IFIH1/SAMD9/DDX60/PARP14/IFI44L/CASP8/IFIT3/ADAR/TMEM140/IFIT2/SAMD9L/PARP9/STAT2/TXNIP	-	INTERFERON_ALPHA_RESPONSE	28	0.318182	MSIGDB
