## Supplementary material for "Early *Candida*–Oral Tumor Interactions Suggest miRNA-Mediated Regulation of Inflammatory and Tumor-associated processes": Table S3

### Sheet: Sheet1
TOP20 GENES	C. albicans	C. parapsilosis-high dose	Implicated role in Cancer	Role in Oral Tumors	Role in Inflammation	Pubmed IDs
SGK1	Sig. up-regulated	NS	Sang et al. 2021	Naruse et al. 2017	Bian et al. 2023	33542904 ; 28109464 ; 37353719
KLF6	Sig. up-regulated	NS	DiFeo et al. 2009	Hsu et al. 2017	Date et al. 2014	19097929 ; 28638268 ; 24385430
NR4A2	Sig. up-regulated	NS	Ke et al. 2004, Han and Cao 2012	Gangwar et al. 2022	McCoy et al. 2015	15548686, 23322982 ; 35364221 ; 25717285
IER3	Sig. up-regulated	Log10P (up)	Kanduri et al. 2025	Yin et al.2025	Arlt and Schafer 2011	40090972 ; 40128149 ; 21112119
INHBA	Sig. up-regulated	NS	Wu et al. 2024	Chen and Fan 2024	Jing et al. 2023	38419562 ; 38531807 ; 37279805
NFKBIA	Sig. up-regulated	NS	Kinker et al. 2016	Lin et al. 2012	Vancurova and Vancura 2012	27052952 ; 22509384 ; 23885315
ODC1	Sig. up-regulated	NS	Choi et al. 2016	Tang et al. 2023	Jiang et al. 2018	27592554 ; 36733434 ; 30217446
ATF3	Sig. up-regulated	NS	Ku and Cheng 2020	Wang et al. 2007	Liu et al. 2024	32922364; 17295236; 38255898
PTGS2	Sig. up-regulated	NS	Zahedi et al. 2021, Lin et al. 2019	Kamal et al. 2023	Martin-Vazquez et al. 2023	33969138, 31440159 ; 37559688 ; 37705740
HBEGF	Sig. up-regulated	NS	Ongusaha et al. 2004	Ohnishi et al. 2012	Mirabayashi et al. 2018	15289334 ; 22209887 ; 29044628
TNFAIP3	Sig. up-regulated	NS	Du et al. 2019, Lee et al. 2019	Lan et al. 2021	Zammit et al. 2022	31153693, 30166590 ; 34344926 ; 35464428
SERPINB2	Sig. up-regulated	NS	Lee et al. 2019, Croucher et al. 2008	Huang et al. 2014	Schroder et al. 2010	30965654, 18548086 ; 23661500 ; 20130210
CXCL8	Sig. up-regulated	NS	Xiong et al. 2022, Liu et al. 2016	Zhao et al. 2022	Cambier et al. 2023	35372515, 27578214; 35905218 ; 36725964
CSF2	Sig. up-regulated	NS	Sielska et al. 2020	Ideta et al. 2021	Xu et al. 219	32390004; 33419893; 31908491
FOS	Sig. up-regulated	Log10P (up)	Hu et al. 1994	Muhammad et al. 2017, Dong et al. 2015	Hop et al. 2018	8039503 ; 27965308, 25482572 ; 30186773
NR4A1	Sig. up-regulated	NS	Deng et al. 2022	Wang et al. 2021	McMorrow and Murphy 2011	36052242 ; 34667150 ; 21428963
DUSP1	Sig. up-regulated	NS	Shen et al. 2016	Zhang et al. 2014	Hoppstadter and Ammit 2019	27227569 ; 25312268 ; 31316508
CXCL1	Sig. up-regulated	NS	Korbecki et al. 2023, Zhang et al. 2019	Wei et al. 2019	Korbecki et al. 2022	37108425, 31387444 ; 30616781 ; 35457023
CXCL2	Sig. up-regulated	NS	Zhang et al. 2021	Que et al. 2012	Lazennec et al 2024	33530204 ; 22771802 ; 37872025
CXCL3	Sig. up-regulated	NS	Gui et al. 2016, Sun et al. 2022	Guan et al. 2021	Bao et al. 2024	26837773 , 33568427 ; 34870709 ; 38714265
