## Supplementary material for "Early *Candida*–Oral Tumor Interactions Suggest miRNA-Mediated Regulation of Inflammatory and Tumor-associated processes": Table S4

### Sheet: CA11
category	condition	geneRation	zscore	genes	count
Angiogenesis	CA11	5.3	4.12311	ANGPTL4, BTG1, CXCL8, EPHA2, EREG, F3, FOXC2, IL1A, IL1B, JUN, NR4A1, PLAUR, PTGS2, RGCC, TFPI2, VEGFA, ZC3H12A	17
Cancer Metabolism	CA11	3.5	1.41421	JUN, MYC	2
ECM Layers	CA11	2.3	3.16228	ADAMTS1, AREG, EPHA2, EREG, F3, MMP10, MMP3, PLAUR, SDC4, ZC3H12A	10
ECM Remodeling	CA11	5.7	2.44949	ADAMTS1, LAMB3, MMP10, MMP3, SDC4, VEGFA	6
EMT	CA11	3	2.82843	AREG, FOXC2, MMP3, PTX3, SDC4, SNAI2, SOX9, TFPI2	8
Hypoxia	CA11	5.7	2.44949	ANGPTL4, EDN1, IL1A, IL1B, MMP3, VEGFA	6
Metastasis	CA11	4.5	0	NR4A1, TXNIP	2
Transcription Factor	CA11	5.5	2.44949	FOXC2, JUN, MYC, NR4A1, SNAI2, SOX9	6
Tumor Growth	CA11	6.6	4.14614	ADAMTS1, AREG, BTG1, EDN1, EPHA2, EREG, F3, FOXC2, FST, IL11, IL1A, IL1B, INHBA, JUN, MYC, NR4A1, PLAUR, PTGS2, SOX9, TXNIP, VEGFA	21
Tumor Invasion	CA11	4.4	3.31662	ADAMTS1, EPHA2, FOXC2, IL1B, JUN, LAMB3, MMP3, PTGS2, SDC4, SNAI2, SOX9	11
