## Supplementary material for "Early *Candida*–Oral Tumor Interactions Suggest miRNA-Mediated Regulation of Inflammatory and Tumor-associated processes": Table S5

### Sheet: Sheet 1
	baseMean	log2FoldChange	lfcSE	stat	pvalue	padj	significance	geneID	entrezID
ENSG00000059804	124.267	2.49622	0.29209	8.54607	1.27346e-17	1.44329e-11	Signif. up-regulated	SLC2A3	6515
ENSG00000069667	80.2633	2.26877	0.318298	7.12782	1.01968e-12	7.9942e-08	Signif. up-regulated	RORA	6095
ENSG00000100311	251.825	1.69137	0.272813	6.19977	5.65473e-10	1.04723e-05	Signif. up-regulated	PDGFB	5155
ENSG00000104419	4903.49	2.62469	0.239807	10.945	7.02345e-28	2.77556e-13	Signif. up-regulated	NDRG1	10397
ENSG00000105137	43.7836	1.9502	0.36845	5.293	1.20328e-07	0.000521202	Signif. up-regulated	SYDE1	85360
ENSG00000105141	42.4373	2.39589	0.416724	5.74935	8.95867e-09	7.53894e-05	Signif. up-regulated	CASP14	23581
ENSG00000108551	20.901	5.44884	1.32719	4.10555	4.03357e-05	0.0281295	Signif. up-regulated	RASD1	51655
ENSG00000111674	147.239	2.35598	0.246395	9.5618	1.15721e-21	2.77556e-13	Signif. up-regulated	ENO2	2026
ENSG00000112773	262.217	1.58088	0.26643	5.93357	2.96424e-09	3.64784e-05	Signif. up-regulated	TENT5A	55603
ENSG00000115548	1126.79	1.8399	0.192272	9.56926	1.07673e-21	2.77556e-13	Signif. up-regulated	KDM3A	55818
ENSG00000116017	175.38	1.62883	0.36257	4.49246	7.04044e-06	0.00873257	Signif. up-regulated	ARID3A	1820
ENSG00000117525	7721.95	1.69625	0.208883	8.1206	4.6388e-16	1.96256e-10	Signif. up-regulated	F3	2152
ENSG00000119950	214.559	2.21088	0.231072	9.56796	1.09031e-21	2.77556e-13	Signif. up-regulated	MXI1	4601
ENSG00000120913	101.718	1.86227	0.472482	3.94146	8.09859e-05	0.0449929	Signif. up-regulated	PDLIM2	64236
ENSG00000122884	674.639	1.54054	0.212545	7.24807	4.22746e-13	4.23576e-08	Signif. up-regulated	P4HA1	5033
ENSG00000124785	54.5327	2.4347	0.338794	7.18637	6.65362e-13	5.90445e-08	Signif. up-regulated	NRN1	51299
ENSG00000129521	143.572	3.55435	0.251838	14.1136	3.13155e-45	2.77556e-13	Signif. up-regulated	EGLN3	112399
ENSG00000130821	678.856	2.97779	0.297906	9.99574	1.59098e-23	2.77556e-13	Signif. up-regulated	SLC6A8	6535
ENSG00000130822	41.8333	2.35064	0.471195	4.98869	6.07912e-07	0.00160442	Signif. up-regulated	PNCK	139728
ENSG00000131759	238.885	1.57133	0.297453	5.28261	1.27358e-07	0.000536936	Signif. up-regulated	RARA	5914
ENSG00000133874	20.1699	2.171	0.492916	4.4044	1.06079e-05	0.0117319	Signif. up-regulated	RNF122	79845
ENSG00000135245	91.2037	1.98467	0.255612	7.76438	8.20434e-15	1.86098e-09	Signif. up-regulated	HILPDA	29923
ENSG00000135766	239.597	1.60547	0.368578	4.35585	1.32553e-05	0.013676	Signif. up-regulated	EGLN1	54583
ENSG00000138061	87.1726	-2.02517	0.312255	-6.48563	8.83606e-11	2.66453e-06	Signif. down-regulated	CYP1B1	1545
ENSG00000143590	22.7556	2.84834	0.673986	4.22611	2.37767e-05	0.0194756	Signif. up-regulated	EFNA3	1944
ENSG00000143847	11.3393	4.21432	0.786761	5.35654	8.48296e-08	0.000405524	Signif. up-regulated	PPFIA4	8497
ENSG00000148926	1586.22	1.59406	0.19063	8.36206	6.16351e-17	4.17523e-11	Signif. up-regulated	ADM	133
ENSG00000152256	411.607	1.63095	0.191441	8.51931	1.60505e-17	1.64375e-11	Signif. up-regulated	PDK1	5163
ENSG00000159167	30.5597	3.23785	0.549566	5.89165	3.82364e-09	4.28371e-05	Signif. up-regulated	STC1	6781
ENSG00000159208	28.9926	4.03758	0.46621	8.66042	4.70011e-18	7.21645e-12	Signif. up-regulated	CIART	148523
ENSG00000159399	2245.51	2.21512	0.174754	12.6756	8.07055e-37	2.77556e-13	Signif. up-regulated	HK2	3099
ENSG00000164056	84.6933	2.43955	0.320264	7.61732	2.5899e-14	4.5515e-09	Signif. up-regulated	SPRY1	10252
ENSG00000164849	26.0069	1.81007	0.432924	4.18105	2.90172e-05	0.0227307	Signif. up-regulated	GPR146	115330
ENSG00000167771	39.434	2.47584	0.423106	5.85158	4.86919e-09	5.09931e-05	Signif. up-regulated	RCOR2	283248
ENSG00000167772	61.2303	3.11895	0.462955	6.73704	1.61644e-11	6.90551e-07	Signif. up-regulated	ANGPTL4	51129
ENSG00000170379	24.8072	4.22409	0.50884	8.30141	1.02885e-16	6.05198e-11	Signif. up-regulated	TCAF2	285966
ENSG00000170525	1989.83	2.36245	0.215814	10.9467	6.89241e-28	2.77556e-13	Signif. up-regulated	PFKFB3	5209
ENSG00000176171	827.411	2.69275	0.163382	16.4814	4.99548e-61	2.77556e-13	Signif. up-regulated	BNIP3	664
ENSG00000185022	1404.4	1.94494	0.36056	5.39423	6.88176e-08	0.000347977	Signif. up-regulated	MAFF	23764
ENSG00000196968	386.957	2.04243	0.177215	11.5251	9.85743e-31	2.77556e-13	Signif. up-regulated	FUT11	170384
ENSG00000213859	964.335	2.27589	0.2297	9.9081	3.83893e-23	2.77556e-13	Signif. up-regulated	KCTD11	147040
ENSG00000235831	511.644	1.6123	0.279596	5.76655	8.09123e-09	7.08069e-05	Signif. up-regulated	BHLHE40-AS1	100507582
ENSG00000241852	78.9371	1.55472	0.259237	5.99731	2.00619e-09	2.78769e-05	Signif. up-regulated	C8orf58	541565
ENSG00000247095	144.065	3.35674	0.29006	11.5726	5.67611e-31	2.77556e-13	Signif. up-regulated	MIR210HG	100506211
ENSG00000272870	21.6779	1.86052	0.475036	3.91658	8.98138e-05	0.0484737	Signif. up-regulated	SAP30-DT	105377540
ENSG00000273604	74.3103	1.96717	0.43049	4.56961	4.88641e-06	0.0068397	Signif. up-regulated	EPOP	100170841
ENSG00000286042	38.8008	-1.79379	0.399075	-4.49486	6.9616e-06	0.00873257	Signif. down-regulated	LCAL1	80078
ENSG00000290710	99.2297	1.56447	0.268615	5.82418	5.73927e-09	5.58145e-05	Signif. up-regulated	HLA-V	352962
