## Supplementary material for "Early *Candida*–Oral Tumor Interactions Suggest miRNA-Mediated Regulation of Inflammatory and Tumor-associated processes": Table S6

### Sheet: df
ID	Description	setSize	enrichmentScore	NES	pvalue	p.adjust	qvalue	rank	leading_edge	core_enrichment	Direction	Name	Count	geneRatio	Database
M5891	Genes up-regulated in response to low oxygen levels (hypoxia).	167	0.763122	3.38528	7.77404e-43	3.88702e-41	2.45496e-41	961	tags=46%, list=7%, signal=43%	HK2/PFKFB3/NDRG1/KDM3A/MXI1/ENO2/SLC2A3/PDK1/STC2/BNIP3L/ADM/F3/BHLHE40/P4HA1/RORA/ANGPTL4/PNRC1/ANKZF1/PDGFB/FAM162A/STC1/GPI/TPBG/LOX/AK4/MAFF/PPFIA4/SERPINE1/PIM1/FOSL2/PFKP/HK1/LDHA/SLC2A1/DDIT4/IGFBP3/KLF7/PGM1/FOS/JUN/IER3/EFNA3/CCNG2/ALDOC/TMEM45A/BTG1/VLDLR/PGK1/SAP30/ETS1/ZFP36/TNFAIP3/VEGFA/GAPDH/TPI1/ERO1A/AMPD3/GYS1/ZNF292/AKAP12/EFNA1/EGFR/KIF5A/PLAUR/SIAH2/PFKL/PAM/HMOX1/IRS2/CA12/R…	+	HYPOXIA	76	0.45509	MSIGDB
M5937	Genes encoding proteins involved in glycolysis and gluconeogenesis.	175	0.615576	2.75549	5.2913e-20	1.32282e-18	8.35468e-19	1141	tags=27%, list=8%, signal=25%	EGLN3/HK2/MXI1/ENO2/STC2/P4HA1/ANGPTL4/ANKZF1/FAM162A/STC1/TPBG/AK4/PPFIA4/PLOD2/PFKP/LDHA/DDIT4/IGFBP3/IER3/EFNA3/VLDLR/PGAM1/PGK1/SAP30/PYGL/VEGFA/TPI1/MPI/TGFA/NOL3/ERO1A/PLOD1/BIK/SPAG4/GYS1/ZNF292/EGFR/CD44/PKM/PAM/IRS2/ENO1/ALDOA/NASP/MDH2/CHPF/XYLT2	+	GLYCOLYSIS	47	0.268571	MSIGDB
M5890	Genes regulated by NF-kB in response to TNF [GeneID=7124].	184	0.500214	2.25859	1.61831e-10	2.69719e-09	1.70349e-09	855	tags=28%, list=6%, signal=26%	PFKFB3/SLC2A3/F3/BHLHE40/PNRC1/TNIP1/MAFF/SERPINE1/FOSL2/CCND1/FOS/JUN/IER3/BTG1/MXD1/INHBA/SERPINB2/TRIP10/FOSL1/GADD45B/RELB/NFKBIA/ZFP36/KDM6B/PER1/EGR1/TNFAIP3/VEGFA/IFNGR2/ICAM1/NFKB2/TNFSF9/BTG2/DENND5A/PHLDA2/JUNB/EFNA1/PMEPA1/NINJ1/CD44/KLF2/PANX1/MSC/PLAUR/NAMPT/RELA/IRS2/FUT4/EHD1/PTX3/TUBB2A	+	TNFA_SIGNALING_VIA_NFKB	51	0.277174	MSIGDB
M5930	Genes defining epithelial-mesenchymal transition, as in wound healing, fibrosis and metastasis.	157	0.495753	2.17655	1.29291e-08	1.61614e-07	1.02072e-07	2608	tags=38%, list=19%, signal=31%	SLC6A8/ENO2/PTHLH/LOX/ITGA5/PLOD2/SERPINE1/IGFBP3/JUN/LOXL2/INHBA/GADD45B/TNFAIP3/VEGFA/IGFBP4/TPM4/GJA1/CDH11/PLOD1/PDLIM4/PMEPA1/CD44/MMP3/COL4A1/PLAUR/PTX3/FERMT2/TGFB1/APLP1/PLOD3/TPM2/MSX1/FSTL3/MMP1/COL4A2/MAGEE1/LGALS1/MMP14/BASP1/COLGALT1/QSOX1/SDC4/TNC/VEGFC/FLNA/ITGB1/LAMA3/COL5A1/PVR/CD59/BDNF/FOXC2/GPC1/PCOLCE2/SDC1/NTM/MCM7/ITGB5/NT5E/PPIB	+	EPITHELIAL_MESENCHYMAL_TRANSITION	60	0.382166	MSIGDB
M5924	Genes up-regulated through activation of mTORC1 complex.	193	0.462461	2.09747	4.16796e-08	4.16796e-07	2.63239e-07	1115	tags=17%, list=8%, signal=15%	EGLN3/HK2/SLC2A3/PDK1/BHLHE40/P4HA1/STC1/GPI/AK4/PLOD2/LDHA/SLC2A1/DDIT4/PGM1/VLDLR/PGK1/GAPDH/TPI1/ERO1A/TOMM40/BTG2/GMPS/CDC25A/PFKL/NAMPT/RIT1/ENO1/UNG/ALDOA/CORO1A/STIP1/PDAP1	+	MTORC1_SIGNALING	32	0.165803	MSIGDB
M5947	Genes up-regulated by STAT5 in response to IL2 stimulation.	149	0.458329	2.00399	2.08569e-06	1.73807e-05	1.09773e-05	1318	tags=20%, list=10%, signal=18%	HK2/NDRG1/SLC2A3/BHLHE40/P4HA1/RORA/MAFF/PIM1/PTCH1/MYO1E/MXD1/SNX9/GADD45B/ETV4/BCL2L1/UCK2/EMP1/DENND5A/GABARAPL1/CD44/CD81/CDCP1/MAPKAPK2/NCS1/APLP1/ENO3/SOCS2/MYO1C/FURIN/CTSZ	+	IL2_STAT5_SIGNALING	30	0.201342	MSIGDB
M5926	A subgroup of genes regulated by MYC - version 1 (v1).	200	0.411265	1.86723	5.61736e-06	4.0124e-05	2.53415e-05	3895	tags=44%, list=28%, signal=32%	LDHA/PGK1/NOLC1/PPM1G/ERH/RSL1D1/RPL14/FBL/SERBP1/PCBP1/RACK1/HNRNPD/C1QBP/HNRNPA1/PA2G4/COX5A/VDAC1/RPS6/PABPC1/HDGF/EIF4E/PRPF31/SNRPA/POLD2/RPS3/DDX21/SNRPG/HNRNPU/UBA2/SSBP1/RPL22/SSB/MRPL23/HNRNPR/HNRNPA3/KPNB1/EIF3D/SNRPA1/U2AF1/EIF4H/CCT7/ODC1/RNPS1/GSPT1/RAD23B/NHP2/TUFM/SYNCRIP/PSMB2/CDK2/NOP16/APEX1/PSMD8/LSM7/RPL6/ILF2/RPS2/MCM7/CTPS1/HNRNPC/UBE2L3/RUVBL2/HNRNPA2B1/YWHAE/EXOSC7/RANBP1/…	+	MYC_TARGETS_V1	87	0.435	MSIGDB
M5915	Genes encoding components of apical junction complex.	148	0.422701	1.85017	5.23665e-05	0.000327291	0.00020671	2691	tags=39%, list=19%, signal=32%	ICAM5/AMIGO2/CNN2/ACTN1/ADRA1B/SORBS3/ICAM1/NECTIN1/ACTG1/RAC2/CDH11/GRB7/CDK8/NF2/CERCAM/EGFR/FSCN1/NECTIN2/ARPC2/PFN1/CD99/CD276/NEXN/EVL/PLCG1/SPEG/VASP/GTF2F1/MYH9/ADAM15/BAIAP2/LAMB3/MAP4K2/EPB41L2/MSN/ITGB4/PKD1/ACTN4/MDK/AKT2/STX4/ZYX/NLGN2/PTK2/LIMA1/ITGB1/MAPK11/LAMA3/VCL/COL17A1/THBS3/ITGA3/TSPAN4/PPP2R2C/NFASC/JUP/GNAI2/SRC	+	APICAL_JUNCTION	58	0.391892	MSIGDB
M5941	Genes up-regulated in response to ultraviolet (UV) radiation.	135	0.414335	1.7908	0.000152482	0.000847122	0.000535024	2943	tags=39%, list=21%, signal=31%	SLC6A8/ENO2/FOS/BTG1/NFKBIA/ICAM1/MGAT1/BTG2/GRPEL1/JUNB/NKX2-5/FEN1/HMOX1/CLTB/PRKCD/ALDOA/ARRB2/MSX1/ALAS1/STIP1/ATP6V1F/CDC34/AGO2/PDAP1/DDX21/FURIN/HNRNPU/FKBP4/MRPL23/HYAL2/POLR2H/MMP14/PRPF3/STARD3/BID/KLHDC3/HLA-F/GPX3/GRINA/CDK2/SIGMAR1/WIZ/ASNS/BMP2/NUP58/PRKACA/CCND3/CA2/PPIF/AP2S1/YKT6/MARK2/TYRO3	+	UV_RESPONSE_UP	53	0.392593	MSIGDB
M5906	Genes defining early response to estrogen.	165	0.378986	1.67699	0.000518201	0.002591	0.00163642	2010	tags=24%, list=14%, signal=20%	STC2/BHLHE40/TPBG/RARA/SLC2A1/CCND1/FLNB/FOS/CYP26B1/TOB1/KDM4B/SEC14L2/INHBB/IGFBP4/WWC1/MYBBP1A/GJA1/TGIF2/CD44/SIAH2/CA12/RRP12/SFN/ITPK1/FKBP4/SCARB1/ARL3/SCNN1A/AKAP1/SYNGR1/KRT18/SLC16A1/ESRP2/ELOVL5/GLA/FCMR/NBL1/MYOF/LAD1	+	ESTROGEN_RESPONSE_EARLY	39	0.236364	MSIGDB
M5909	Genes involved in development of skeletal muscle (myogenesis).	127	0.39396	1.67801	0.0010074	0.0045791	0.00289206	1871	tags=27%, list=13%, signal=23%	SLC6A8/STC2/BHLHE40/PPFIA4/IGFBP3/CNN3/GADD45B/CKB/SORBS3/MEF2D/WWTR1/CTF1/CAMK2B/KIFC3/FST/MAPK12/SMTN/RIT1/TGFB1/ENO3/TPM2/SPEG/SPHK1/MYH9/MYO1C/COL4A2/MYL6B/CHRNB1/BIN1/ITGB4/GPX3/SSPN/TPM3/AKT2	+	MYOGENESIS	34	0.267717	MSIGDB
M5911	Genes up-regulated in response to alpha interferon proteins.	88	-0.382168	-1.70829	0.00115876	0.00482818	0.00304938	2579	tags=35%, list=19%, signal=29%	TMEM140/SP110/IFIH1/LPAR6/SAMD9/ELF1/PSMA3/ADAR/OAS1/EPSTI1/CASP1/PARP9/STAT2/IFI44L/IRF1/TRAFD1/HERC6/DHX58/RIPK2/PLSCR1/IRF7/SAMD9L/OASL/TRIM5/NMI/DDX60/IFIT3/GBP2/IFIT2/NCOA7/TXNIP	-	INTERFERON_ALPHA_RESPONSE	31	0.352273	MSIGDB
M5939	Genes involved in p53 pathways and networks.	186	0.351655	1.58884	0.0017332	0.00666615	0.0042102	1693	tags=22%, list=12%, signal=19%	NDRG1/FAM162A/DDIT4/FOS/JUN/IER3/TOB1/BTG1/MXD1/MKNK2/RHBDF2/BLCAP/OSGIN1/INHBB/TGFA/TNFSF9/ACVR1B/PDGFA/HDAC3/BTG2/S100A10/RACK1/SERTAD3/NINJ1/CD81/HMOX1/TGFB1/KRT17/SFN/SPHK1/MAPKAPK3/RRP8/BAIAP2/ST14/ZFP36L1/ITGB4/H2AJ/IRAK1/TSPYL2/CCNK	+	P53_PATHWAY	40	0.215054	MSIGDB
M5928	A subgroup of genes regulated by MYC - version 2 (v2).	56	0.442485	1.63358	0.0072845	0.0242817	0.0153358	3775	tags=39%, list=27%, signal=29%	HK2/NOLC1/MYBBP1A/PES1/WDR74/PA2G4/UNG/RRP12/FARSA/NOC4L/LAS1L/TCOF1/NOP16/SORD/SLC19A1/PPAN/MCM5/GNL3/NOP56/NPM1/EXOSC5/DDX18	+	MYC_TARGETS_V2	22	0.392857	MSIGDB
M5932	Genes defining inflammatory response.	125	0.357483	1.523	0.00682152	0.0242817	0.0153358	838	tags=17%, list=6%, signal=16%	ADM/F3/TPBG/ITGA5/SERPINE1/MXD1/INHBA/CSF3/NFKBIA/IFNGR2/ICAM1/OSMR/TNFSF9/ACVR1B/FZD5/BTG2/PLAUR/RHOG/NAMPT/RELA/AXL	+	INFLAMMATORY_RESPONSE	21	0.168	MSIGDB
M5946	Genes encoding components of blood coagulation system; also up-regulated in platelets.	86	0.396724	1.60971	0.00913006	0.0285314	0.0180199	1446	tags=20%, list=10%, signal=18%	F3/PDGFB/MAFF/SERPINE1/KLF7/SERPINB2/F12/FYN/DUSP6/RAPGEF3/MMP3/SERPINA1/CRIP2/FURIN/MMP1/SH2B2/MMP14	+	COAGULATION	17	0.197674	MSIGDB
M5919	Genes up-regulated by activation of hedgehog signaling.	26	0.530625	1.6745	0.0139201	0.0409415	0.0258578	1216	tags=27%, list=9%, signal=25%	PTCH1/VLDLR/VEGFA/LDB1/NRP2/NKX6-1/MYH9	+	HEDGEHOG_SIGNALING	7	0.269231	MSIGDB
M5938	Genes up-regulated by reactive oxigen species (ROS).	45	0.43127	1.52583	0.0294046	0.0782371	0.0494129	2777	tags=36%, list=20%, signal=29%	PFKP/JUNB/SBNO2/CDKN2D/HMOX2/OXSR1/TXNRD2/PTPA/GPX3/PDLIM1/FTL/MSRA/HHEX/ATOX1/SCAF4/GCLC	+	REACTIVE_OXYGEN_SPECIES_PATHWAY	16	0.355556	MSIGDB
M5921	Genes encoding components of the complement system, which is part of the innate immune system.	140	0.322036	1.39917	0.0312948	0.0782371	0.0494129	2885	tags=30%, list=21%, signal=24%	F3/PDGFB/MAFF/SERPINE1/PIM1/SERPINB2/TNFAIP3/FYN/DUSP6/PFN1/PLAUR/RHOG/PRKCD/EHD1/CDA/S100A9/RNF4/SERPINA1/LGALS3/COL4A2/CALM3/MMP14/CASP4/LAP3/PREP/STX4/CTSL/ANG/CD59/DYRK2/GRB2/PPP4C/GNB2/CSRP1/ATOX1/CA2/GNAI2/SRC/XPNPEP1/PRDM4/CTSD/TIMP1	+	COMPLEMENT	42	0.3	MSIGDB
M5913	Genes up-regulated in response to IFNG [GeneID=3458].	158	-0.274086	-1.34261	0.031208	0.0782371	0.0494129	1812	tags=30%, list=13%, signal=27%	BPGM/STAT1/SP110/ISOC1/SOCS1/IFIH1/CFH/PSMA3/ADAR/ST3GAL5/CASP3/EPSTI1/CASP1/SPPL2A/STAT2/IFI44L/IRF1/TRAFD1/CDKN1A/HERC6/DHX58/OAS3/STAT4/GCH1/GBP6/RIPK2/CD86/PLSCR1/IRF7/RIPK1/NLRC5/OAS2/JAK2/SAMD9L/ARL4A/OASL/NMI/IFIT1/DDX60/SAMHD1/TNFSF10/IFIT3/RNF213/APOL6/CD274/IFIT2/ARID5B/TXNIP	-	INTERFERON_GAMMA_RESPONSE	48	0.303797	MSIGDB
M5903	Genes up-regulated by activation of Notch signaling.	29	0.454304	1.47736	0.0574913	0.136884	0.0864531	3822	tags=59%, list=28%, signal=43%	CCND1/SAP30/MAML2/DLL1/FZD5/APH1A/PPARD/FZD7/PSENEN/HES1/DTX4/PRKCA/DTX2/CUL1/KAT2A/FBXW11/LFNG	+	NOTCH_SIGNALING	17	0.586207	MSIGDB
M5908	Genes defining response to androgens.	88	0.335236	1.35557	0.0603175	0.137085	0.0865801	2784	tags=28%, list=20%, signal=23%	NDRG1/ADAMTS1/CCND1/ACTN1/INPP4B/AKAP12/UAP1/PMEPA1/PA2G4/RRP12/SRF/DBI/ELOVL5/AKT1/MAP7/H1-0/ADRM1/UBE2I/CAMKK2/CCND3/SPDEF/ZBTB10/KRT8/SORD/HOMER2	+	ANDROGEN_RESPONSE	25	0.284091	MSIGDB
M5895	Genes up-regulated by activation of WNT signaling through accumulation of beta catenin CTNNB1 [GeneID=1499].	37	0.397278	1.37073	0.076661	0.153322	0.0968349	2173	tags=27%, list=16%, signal=23%	PTCH1/CSNK1E/AXIN1/DLL1/RBPJ/TCF7/PPARD/MAML1/NUMB/DVL2	+	WNT_BETA_CATENIN_SIGNALING	10	0.27027	MSIGDB
M5951	Genes up-regulated during production of male gametes (sperm), as in spermatogenesis.	72	-0.311685	-1.32592	0.072	0.153322	0.0968349	4403	tags=47%, list=32%, signal=32%	SPATA6/CLVS1/MTOR/PRKAR2A/PHF7/CLGN/HSPA4L/CDK1/RFC4/RAD17/GSTM3/TTK/ZC3H14/KIF2C/ZC2HC1C/COIL/AURKA/NEK2/PGS1/CCNB2/STAM2/EZH2/IDE/OAZ3/GMCL1/HSPA2/DBF4/CCNA1/ARL4A/TSSK2/IFT88/LPIN1/SIRT1/TLE4	-	SPERMATOGENESIS	34	0.472222	MSIGDB
M5923	Genes up-regulated by activation of the PI3K/AKT/mTOR pathway.	93	0.322979	1.31734	0.075	0.153322	0.0968349	1687	tags=22%, list=12%, signal=19%	PDK1/SLC2A1/DUSP3/MKNK2/EGFR/PFN1/CSNK2B/RIT1/CFL1/EIF4E/PLCG1/SFN/PLA2G12A/GRK2/ARHGDIA/PAK4/E2F1/TNFRSF1A/MAP2K3/CALR	+	PI3K_AKT_MTOR_SIGNALING	20	0.215054	MSIGDB
M5948	Genes involve in metabolism of bile acids and salts.	71	-0.310501	-1.31338	0.08	0.153846	0.097166	3189	tags=31%, list=23%, signal=24%	PHYH/ABCD3/HSD17B11/MLYCD/ISOC1/SLCO1A2/CAT/GNPAT/ACSL1/DIO2/PEX11A/ABCA5/IDI1/NUDT12/PEX1/HACL1/ABCA1/PEX13/CROT/IDH1/PEX12/EPHX2	-	BILE_ACID_METABOLISM	22	0.309859	MSIGDB
M5907	Genes defining late response to estrogen.	163	0.284748	1.26057	0.0952381	0.170068	0.107411	1976	tags=20%, list=14%, signal=18%	TPBG/CCND1/FLNB/FOS/CYP26B1/TOB1/FABP5/NAB2/ZFP36/CKB/IGFBP4/CD44/SIAH2/GJB3/CA12/LSR/S100A9/SLC29A1/SFN/SERPINA1/ST14/ITPK1/FKBP4/SCARB1/ARL3/SCNN1A/SLC16A1/IDH2/ELOVL5/GLA/MDK/NBL1/MYOF	+	ESTROGEN_RESPONSE_LATE	33	0.202454	MSIGDB
M5905	Genes up-regulated during adipocyte differentiation (adipogenesis).	176	0.281083	1.25888	0.0938834	0.170068	0.107411	3016	tags=27%, list=22%, signal=22%	PFKFB3/ANGPTL4/PGM1/TOB1/CCNG2/UBC/RREB1/GRPEL1/VEGFB/COL4A1/MGLL/CHCHD10/COX7B/PFKL/RAB34/NDUFB7/ALDOA/CAVIN1/PEX14/MDH2/SOWAHC/ACADS/PEMT/COQ9/SCARB1/RIOK3/GPX3/SLC27A1/SSPN/FZD4/UQCR10/ESRRA/PIM3/RNF11/BAZ2A/SLC25A1/LIPE/ARAF/COX6A1/YWHAG/MCCC1/COX8A/SDHB/SLC19A1/AK2/REEP6/MGST3/MTARC2	+	ADIPOGENESIS	48	0.272727	MSIGDB
M5953	Genes up-regulated by KRAS activation.	131	0.287232	1.23076	0.129412	0.223124	0.14092	1304	tags=18%, list=9%, signal=17%	ANGPTL4/IGFBP3/ETV5/INHBA/ETS1/TNFAIP3/MALL/ETV4/TMEM158/DUSP6/ERO1A/EMP1/PRDM1/AKAP12/WNT7A/ATG10/RELN/PLAUR/LAT2/HOXD11/HDAC9/PLEK2/DNMBP/PCSK1N	+	KRAS_SIGNALING_UP	24	0.183206	MSIGDB
M5916	Genes encoding proteins over-represented on the apical surface of epithelial cells, e.g., important for cell polarity (apical area).	29	-0.351878	-1.20921	0.182243	0.268154	0.16936	2510	tags=31%, list=18%, signal=25%	AFAP1L2/AKAP7/GATA3/MDGA1/BRCA1/ATP8B1/CRYBG1/SHROOM2/CROCC	-	APICAL_SURFACE	9	0.310345	MSIGDB
M5922	Genes up-regulated during unfolded protein response, a cellular stress response related to the endoplasmic reticulum.	111	0.285541	1.19654	0.177347	0.268154	0.16936	2473	tags=25%, list=18%, signal=21%	STC2/DDIT4/VEGFA/NOLC1/ERO1A/IMP3/DKC1/RPS14/NOP14/TUBB2A/ATF4/KHSRP/EIF4E/EIF4EBP1/WIPI1/LSM4/TSPYL2/CALR/EEF2/BANF1/NHP2/EIF4G1/YIF1A/DCTN1/ASNS/BAG3/DCP1A/ZBTB17	+	UNFOLDED_PROTEIN_RESPONSE	28	0.252252	MSIGDB
M5902	Genes mediating programmed cell death (apoptosis) by activation of caspases.	143	0.271103	1.18269	0.165706	0.268154	0.16936	2205	tags=22%, list=16%, signal=19%	ENO2/BNIP3L/RARA/CCND1/JUN/IER3/GADD45B/BCL2L1/EMP1/BIK/BTG2/PEA15/CD44/RELA/HMOX1/PPP2R5B/GNA15/LGALS3/BCAP31/TSPO/CASP4/BID/KRT18/GPX3/IFITM3/FEZ1/PTK2/BCL2L2/APP/H1-0/CDK2/DAP	+	APOPTOSIS	32	0.223776	MSIGDB
M5942	Genes down-regulated in response to ultraviolet (UV) radiation.	125	0.277088	1.18049	0.171554	0.268154	0.16936	955	tags=10%, list=7%, signal=10%	F3/BHLHE40/SERPINE1/GRK5/VLDLR/FYN/GJA1/INPP4B/TENT4A/MGLL/MTA1/GCNT1/PEX14	+	UV_RESPONSE_DN	13	0.104	MSIGDB
M5945	Genes involved in metabolism of heme (a cofactor consisting of iron and porphyrin) and erythroblast differentiation.	165	0.262081	1.1597	0.182344	0.268154	0.16936	1753	tags=13%, list=13%, signal=12%	SLC6A8/MXI1/BNIP3L/SLC2A1/SLC25A37/BTG2/MFHAS1/GMPS/SPTB/HDGF/PPP2R5B/ACP5/SEC14L1/KDM7A/LRP10/PGLS/ADIPOR1/RIOK3/BACH1/MAP2K3/CIR1/CPOX	+	HEME_METABOLISM	22	0.133333	MSIGDB
M5896	Genes up-regulated in response to TGFB1 [GeneID=7040].	53	0.331371	1.21132	0.19263	0.275185	0.173801	4058	tags=49%, list=29%, signal=35%	SERPINE1/NOG/IFNGR2/WWTR1/JUNB/PMEPA1/TGFB1/BCAR3/FURIN/SKI/SMURF2/BMP2/PPP1CA/KLF10/SMAD3/UBE2D3/CDH1/SMURF1/NCOR2/PPP1R15A/ARID4B/SMAD6/TGFBR1/SPTBN1/ENG/THBS1	+	TGF_BETA_SIGNALING	26	0.490566	MSIGDB
M5897	Genes up-regulated by IL6 [GeneID=3569] via STAT3 [GeneID=6774], e.g., during acute phase response.	60	0.316106	1.18773	0.207578	0.288303	0.182086	2970	tags=33%, list=21%, signal=26%	PIM1/JUN/IFNGR2/OSMR/ACVR1B/CD44/HMOX1/TGFB1/LTBR/TNFRSF1A/PTPN2/CSF2/GRB2/SOCS3/IL17RA/MAP3K8/IL4R/STAT3/CSF1/CXCL10	+	IL6_JAK_STAT3_SIGNALING	20	0.333333	MSIGDB
M5898	Genes involved in DNA repair.	144	0.261174	1.13843	0.217266	0.293603	0.185433	4217	tags=42%, list=30%, signal=30%	HCLS1/RNMT/FEN1/MPG/ALYREF/CDA/POLR2J/SNAPC4/APRT/UPF3B/NME4/GTF2F1/BCAP31/POLR2I/TAF12/POLR2H/AGO4/POLR2E/ELL/POLR2G/RAD51/POLR2F/SUPT5H/GUK1/SAC3D1/ADRM1/SF3A3/POM121/EDF1/POLD4/BCAM/ITPA/SSRP1/COX17/GTF2B/NT5C/NPR2/CCNO/VPS28/PNP/POLR1D/TAF9/ZNF707/NELFB/TAF1C/NELFE/TARBP2/CANT1/LIG1/POLD1/TYMS/DDB1/AAAS/GTF3C5/ERCC2/TAF6/ELOA/MPC2/USP11/NELFCD/XPC	+	DNA_REPAIR	61	0.423611	MSIGDB
M5892	Genes involved in cholesterol homeostasis.	68	0.292555	1.12803	0.264848	0.348484	0.220095	826	tags=13%, list=6%, signal=13%	PNRC1/ALDOC/FABP5/ATXN2/CXCL16/ACTG1/ANTXR2/PLAUR/S100A11	+	CHOLESTEROL_HOMEOSTASIS	9	0.132353	MSIGDB
M5944	Genes up-regulated during formation of blood vessels (angiogenesis).	22	0.378959	1.13595	0.276786	0.354853	0.224118	2075	tags=27%, list=15%, signal=23%	STC1/VEGFA/PDGFA/MSX1/PTK2/APP	+	ANGIOGENESIS	6	0.272727	MSIGDB
M5893	Genes important for mitotic spindle assembly.	195	0.235615	1.06741	0.329529	0.411912	0.260155	4099	tags=33%, list=30%, signal=24%	FLNB/MYO1E/ARL8A/EZR/WASF2/CDC42EP1/FSCN1/CTTN/RASAL2/RFC1/BCAR1/MYH9/RAPGEF5/ARHGDIA/MARK4/EPB41L2/BIN1/STAU1/SYNPO/SEPTIN9/ACTN4/CEP250/FLNA/PXN/VCL/SAC3D1/PRC1/MAP3K11/MAP1S/SMC1A/CNTROB/CAPZB/ABL1/SUN2/RAPGEF6/YWHAE/TUBGCP2/UXT/INCENP/NIN/TRIO/LLGL1/FGD4/ARHGAP27/NCK1/SSH2/MARCKS/KATNB1/KPTN/PLEKHG2/RHOT2/ARHGAP29/FGD6/NUMA1/SHROOM1/CLIP2/TLK1/SASS6/TAOK2/SPTBN1/CSNK1D/PREX1/CEP131/SMC3/ABR	+	MITOTIC_SPINDLE	65	0.333333	MSIGDB
M5956	Genes down-regulated by KRAS activation.	87	-0.230688	-1.02305	0.398352	0.485795	0.306818	1428	tags=15%, list=10%, signal=13%	IFI44L/MFSD6/GPR19/ADRA2C/VPS50/STAG3/EDAR/SLC29A3/CCNA1/AKR1B10/ENTPD7/CPEB3/SGK1	-	KRAS_SIGNALING_DN	13	0.149425	MSIGDB
M5901	Genes involved in the G2/M checkpoint, as in progression through the cell division cycle.	197	0.221302	1.00125	0.459654	0.547207	0.345605	3210	tags=23%, list=23%, signal=18%	CCND1/SAP30/UCK2/NOLC1/NCL/HMGA1/TENT4A/DKC1/PRMT5/HNRNPD/CDC25A/CHAF1A/TGFB1/NASP/KMT5A/RASAL2/E2F3/HNRNPU/E2F1/KPNB1/EWSR1/MYBL2/CBX1/CHMP1A/ODC1/GSPT1/E2F4/AURKB/RAD23B/HMGB3/SYNCRIP/PRC1/SMC1A/SUV39H1/ABL1/ILF3/ODF2/HOXC10/SMAD3/INCENP/SLC7A5/CUL3/TOP1/DDX39A/H2AX/MCM5	+	G2M_CHECKPOINT	46	0.233503	MSIGDB
M5950	Genes up-regulated during transplant rejection.	113	0.223152	0.939964	0.585546	0.680867	0.430021	1483	tags=17%, list=11%, signal=15%	INHBA/ETS1/IFNGR2/IL11/INHBB/ICAM1/HCLS1/EGFR/RPL9/CD247/GCNT1/HLA-E/TGFB1/IL27RA/HDAC9/HLA-A/STAB1/EIF3A/EIF3D	+	ALLOGRAFT_REJECTION	19	0.168142	MSIGDB
M5925	Genes encoding cell cycle related targets of E2F transcription factors.	200	-0.185314	-0.935089	0.666667	0.727302	0.459348	3501	tags=30%, list=25%, signal=23%	TMPO/GINS4/RPA2/CDKN2C/BIRC5/MTHFD2/CSE1L/WEE1/DCK/EXOSC8/MLH1/BRCA2/MYC/RACGAP1/BRMS1L/KIF2C/XPO1/TP53/CHEK2/PMS2/ASF1A/RBBP7/NME1/CDCA8/AURKA/STAG1/CKS1B/UBR7/MMS22L/MRE11/DSCC1/CCNB2/TFRC/CCP110/EZH2/HELLS/RFC3/TIMELESS/KIF4A/SPC25/KPNA2/ORC6/TOP2A/E2F8/RAD51C/CDKN1A/BRCA1/TRA2B/NCAPD2/CIT/DEPDC1/HMMR/GINS3/UBE2T/PAN2/SRSF1/RAD1/NBN/EED/CTCF/ING3	-	E2F_TARGETS	61	0.305	MSIGDB
M5935	Genes encoding proteins involved in metabolism of fatty acids.	131	0.207899	0.890825	0.669118	0.727302	0.459348	2763	tags=19%, list=20%, signal=15%	ENO2/LDHA/S100A10/MIX23/GABARAPL1/MGLL/SDHA/ALDOA/ENO3/MDH2/KMT5A/ACADS/LGALS1/ERP29/ELOVL5/CPOX/GRHPR/ODC1/APEX1/CEL/PDHA1/CA2/NSDHL/RDH11/ACADVL	+	FATTY_ACID_METABOLISM	25	0.19084	MSIGDB
M5957	Genes specifically up-regulated in pancreatic beta cells.	19	-0.27627	-0.86125	0.668919	0.727302	0.459348	4131	tags=47%, list=30%, signal=33%	PDX1/VDR/SRP14/SRP9/PCSK1/FOXO1/PAX6/ELP4/MAFB	-	PANCREAS_BETA_CELLS	9	0.473684	MSIGDB
M5949	Genes encoding components of peroxisome.	85	-0.202627	-0.892431	0.694823	0.739173	0.466846	3261	tags=28%, list=24%, signal=22%	ESR2/YWHAH/ABCD3/PEX2/EHHADH/HSD17B11/ERCC3/MLYCD/ISOC1/CAT/GNPAT/ACSL1/PEX11A/CNBP/SLC25A17/TOP2A/IDE/IDI1/ABCC5/CLN8/SIAH1/PEX13/IDH1/EPHX2	-	PEROXISOME	24	0.282353	MSIGDB
M5910	Genes involved in protein secretion pathway.	92	0.208874	0.849078	0.762205	0.793963	0.50145	1784	tags=10%, list=13%, signal=9%	BNIP3/EGFR/PAM/RAB5A/SCRN1/SCAMP3/KRT18/SSPN/GLA	+	PROTEIN_SECRETION	9	0.0978261	MSIGDB
M5936	Genes encoding proteins involved in oxidative phosphorylation.	196	0.18705	0.847452	0.794286	0.810496	0.511892	3870	tags=29%, list=28%, signal=21%	GPI/LDHA/UQCRB/ATP5MC2/NDUFA3/GRPEL1/COX6B1/COX7B/SDHA/COX5A/VDAC1/NDUFB7/MDH2/MFN2/ALAS1/ATP6V1F/SLC25A6/NDUFA1/CYB5R3/MRPS12/UQCRH/IDH2/ATP5F1D/UQCR10/POLR2F/ATP5ME/MRPL34/ATP6AP1/NDUFA8/PDHA1/COX17/COX6A1/ATP5MF/NDUFA7/NDUFS7/BAX/COX8A/ACADVL/SDHB/OXA1L/MGST3/HADHA/CYC1/GLUD1/RHOT2/POR/ATP6V0C/DLST/IDH3B/ACAT1/ATP6V1D/MRPL11/IDH3G/COX6C/HSD17B10/NDUFS6/PHB2	+	OXIDATIVE_PHOSPHORYLATION	57	0.290816	MSIGDB
M5934	Genes encoding proteins involved in processing of drugs and other xenobiotics.	140	0.173807	0.755146	0.924309	0.924309	0.583774	3924	tags=31%, list=28%, signal=23%	SERPINE1/IGFBP4/SERTAD1/GABARAPL1/NINJ1/LONP1/HMOX1/CDA/ARG2/PPARD/ALAS1/CNDP2/PEMT/BCAR1/GSTM4/XDH/TNFRSF1A/ELOVL5/AHCY/SMOX/ABCC3/CA2/JUP/CYP2S1/UPP1/GCLC/PYCR1/SLC12A4/LCAT/SLC6A6/MTHFD1/FBLN1/GART/GAD1/DDAH2/POR/COMT/LPIN2/SHMT2/ETS2/DHPS/APOE/PC/SLC1A5	+	XENOBIOTIC_METABOLISM	44	0.314286	MSIGDB

### Sheet: sig_df
ID	Description	setSize	enrichmentScore	NES	pvalue	p.adjust	qvalue	rank	leading_edge	core_enrichment	Direction	Name	Count	geneRatio	Database
M5891	Genes up-regulated in response to low oxygen levels (hypoxia).	167	0.763122	3.38528	7.77404e-43	3.88702e-41	2.45496e-41	961	tags=46%, list=7%, signal=43%	HK2/PFKFB3/NDRG1/KDM3A/MXI1/ENO2/SLC2A3/PDK1/STC2/BNIP3L/ADM/F3/BHLHE40/P4HA1/RORA/ANGPTL4/PNRC1/ANKZF1/PDGFB/FAM162A/STC1/GPI/TPBG/LOX/AK4/MAFF/PPFIA4/SERPINE1/PIM1/FOSL2/PFKP/HK1/LDHA/SLC2A1/DDIT4/IGFBP3/KLF7/PGM1/FOS/JUN/IER3/EFNA3/CCNG2/ALDOC/TMEM45A/BTG1/VLDLR/PGK1/SAP30/ETS1/ZFP36/TNFAIP3/VEGFA/GAPDH/TPI1/ERO1A/AMPD3/GYS1/ZNF292/AKAP12/EFNA1/EGFR/KIF5A/PLAUR/SIAH2/PFKL/PAM/HMOX1/IRS2/CA12/R…	+	HYPOXIA	76	0.45509	MSIGDB
M5937	Genes encoding proteins involved in glycolysis and gluconeogenesis.	175	0.615576	2.75549	5.2913e-20	1.32282e-18	8.35468e-19	1141	tags=27%, list=8%, signal=25%	EGLN3/HK2/MXI1/ENO2/STC2/P4HA1/ANGPTL4/ANKZF1/FAM162A/STC1/TPBG/AK4/PPFIA4/PLOD2/PFKP/LDHA/DDIT4/IGFBP3/IER3/EFNA3/VLDLR/PGAM1/PGK1/SAP30/PYGL/VEGFA/TPI1/MPI/TGFA/NOL3/ERO1A/PLOD1/BIK/SPAG4/GYS1/ZNF292/EGFR/CD44/PKM/PAM/IRS2/ENO1/ALDOA/NASP/MDH2/CHPF/XYLT2	+	GLYCOLYSIS	47	0.268571	MSIGDB
M5890	Genes regulated by NF-kB in response to TNF [GeneID=7124].	184	0.500214	2.25859	1.61831e-10	2.69719e-09	1.70349e-09	855	tags=28%, list=6%, signal=26%	PFKFB3/SLC2A3/F3/BHLHE40/PNRC1/TNIP1/MAFF/SERPINE1/FOSL2/CCND1/FOS/JUN/IER3/BTG1/MXD1/INHBA/SERPINB2/TRIP10/FOSL1/GADD45B/RELB/NFKBIA/ZFP36/KDM6B/PER1/EGR1/TNFAIP3/VEGFA/IFNGR2/ICAM1/NFKB2/TNFSF9/BTG2/DENND5A/PHLDA2/JUNB/EFNA1/PMEPA1/NINJ1/CD44/KLF2/PANX1/MSC/PLAUR/NAMPT/RELA/IRS2/FUT4/EHD1/PTX3/TUBB2A	+	TNFA_SIGNALING_VIA_NFKB	51	0.277174	MSIGDB
M5930	Genes defining epithelial-mesenchymal transition, as in wound healing, fibrosis and metastasis.	157	0.495753	2.17655	1.29291e-08	1.61614e-07	1.02072e-07	2608	tags=38%, list=19%, signal=31%	SLC6A8/ENO2/PTHLH/LOX/ITGA5/PLOD2/SERPINE1/IGFBP3/JUN/LOXL2/INHBA/GADD45B/TNFAIP3/VEGFA/IGFBP4/TPM4/GJA1/CDH11/PLOD1/PDLIM4/PMEPA1/CD44/MMP3/COL4A1/PLAUR/PTX3/FERMT2/TGFB1/APLP1/PLOD3/TPM2/MSX1/FSTL3/MMP1/COL4A2/MAGEE1/LGALS1/MMP14/BASP1/COLGALT1/QSOX1/SDC4/TNC/VEGFC/FLNA/ITGB1/LAMA3/COL5A1/PVR/CD59/BDNF/FOXC2/GPC1/PCOLCE2/SDC1/NTM/MCM7/ITGB5/NT5E/PPIB	+	EPITHELIAL_MESENCHYMAL_TRANSITION	60	0.382166	MSIGDB
M5924	Genes up-regulated through activation of mTORC1 complex.	193	0.462461	2.09747	4.16796e-08	4.16796e-07	2.63239e-07	1115	tags=17%, list=8%, signal=15%	EGLN3/HK2/SLC2A3/PDK1/BHLHE40/P4HA1/STC1/GPI/AK4/PLOD2/LDHA/SLC2A1/DDIT4/PGM1/VLDLR/PGK1/GAPDH/TPI1/ERO1A/TOMM40/BTG2/GMPS/CDC25A/PFKL/NAMPT/RIT1/ENO1/UNG/ALDOA/CORO1A/STIP1/PDAP1	+	MTORC1_SIGNALING	32	0.165803	MSIGDB
M5947	Genes up-regulated by STAT5 in response to IL2 stimulation.	149	0.458329	2.00399	2.08569e-06	1.73807e-05	1.09773e-05	1318	tags=20%, list=10%, signal=18%	HK2/NDRG1/SLC2A3/BHLHE40/P4HA1/RORA/MAFF/PIM1/PTCH1/MYO1E/MXD1/SNX9/GADD45B/ETV4/BCL2L1/UCK2/EMP1/DENND5A/GABARAPL1/CD44/CD81/CDCP1/MAPKAPK2/NCS1/APLP1/ENO3/SOCS2/MYO1C/FURIN/CTSZ	+	IL2_STAT5_SIGNALING	30	0.201342	MSIGDB
M5926	A subgroup of genes regulated by MYC - version 1 (v1).	200	0.411265	1.86723	5.61736e-06	4.0124e-05	2.53415e-05	3895	tags=44%, list=28%, signal=32%	LDHA/PGK1/NOLC1/PPM1G/ERH/RSL1D1/RPL14/FBL/SERBP1/PCBP1/RACK1/HNRNPD/C1QBP/HNRNPA1/PA2G4/COX5A/VDAC1/RPS6/PABPC1/HDGF/EIF4E/PRPF31/SNRPA/POLD2/RPS3/DDX21/SNRPG/HNRNPU/UBA2/SSBP1/RPL22/SSB/MRPL23/HNRNPR/HNRNPA3/KPNB1/EIF3D/SNRPA1/U2AF1/EIF4H/CCT7/ODC1/RNPS1/GSPT1/RAD23B/NHP2/TUFM/SYNCRIP/PSMB2/CDK2/NOP16/APEX1/PSMD8/LSM7/RPL6/ILF2/RPS2/MCM7/CTPS1/HNRNPC/UBE2L3/RUVBL2/HNRNPA2B1/YWHAE/EXOSC7/RANBP1/…	+	MYC_TARGETS_V1	87	0.435	MSIGDB
M5915	Genes encoding components of apical junction complex.	148	0.422701	1.85017	5.23665e-05	0.000327291	0.00020671	2691	tags=39%, list=19%, signal=32%	ICAM5/AMIGO2/CNN2/ACTN1/ADRA1B/SORBS3/ICAM1/NECTIN1/ACTG1/RAC2/CDH11/GRB7/CDK8/NF2/CERCAM/EGFR/FSCN1/NECTIN2/ARPC2/PFN1/CD99/CD276/NEXN/EVL/PLCG1/SPEG/VASP/GTF2F1/MYH9/ADAM15/BAIAP2/LAMB3/MAP4K2/EPB41L2/MSN/ITGB4/PKD1/ACTN4/MDK/AKT2/STX4/ZYX/NLGN2/PTK2/LIMA1/ITGB1/MAPK11/LAMA3/VCL/COL17A1/THBS3/ITGA3/TSPAN4/PPP2R2C/NFASC/JUP/GNAI2/SRC	+	APICAL_JUNCTION	58	0.391892	MSIGDB
M5941	Genes up-regulated in response to ultraviolet (UV) radiation.	135	0.414335	1.7908	0.000152482	0.000847122	0.000535024	2943	tags=39%, list=21%, signal=31%	SLC6A8/ENO2/FOS/BTG1/NFKBIA/ICAM1/MGAT1/BTG2/GRPEL1/JUNB/NKX2-5/FEN1/HMOX1/CLTB/PRKCD/ALDOA/ARRB2/MSX1/ALAS1/STIP1/ATP6V1F/CDC34/AGO2/PDAP1/DDX21/FURIN/HNRNPU/FKBP4/MRPL23/HYAL2/POLR2H/MMP14/PRPF3/STARD3/BID/KLHDC3/HLA-F/GPX3/GRINA/CDK2/SIGMAR1/WIZ/ASNS/BMP2/NUP58/PRKACA/CCND3/CA2/PPIF/AP2S1/YKT6/MARK2/TYRO3	+	UV_RESPONSE_UP	53	0.392593	MSIGDB
M5906	Genes defining early response to estrogen.	165	0.378986	1.67699	0.000518201	0.002591	0.00163642	2010	tags=24%, list=14%, signal=20%	STC2/BHLHE40/TPBG/RARA/SLC2A1/CCND1/FLNB/FOS/CYP26B1/TOB1/KDM4B/SEC14L2/INHBB/IGFBP4/WWC1/MYBBP1A/GJA1/TGIF2/CD44/SIAH2/CA12/RRP12/SFN/ITPK1/FKBP4/SCARB1/ARL3/SCNN1A/AKAP1/SYNGR1/KRT18/SLC16A1/ESRP2/ELOVL5/GLA/FCMR/NBL1/MYOF/LAD1	+	ESTROGEN_RESPONSE_EARLY	39	0.236364	MSIGDB
M5909	Genes involved in development of skeletal muscle (myogenesis).	127	0.39396	1.67801	0.0010074	0.0045791	0.00289206	1871	tags=27%, list=13%, signal=23%	SLC6A8/STC2/BHLHE40/PPFIA4/IGFBP3/CNN3/GADD45B/CKB/SORBS3/MEF2D/WWTR1/CTF1/CAMK2B/KIFC3/FST/MAPK12/SMTN/RIT1/TGFB1/ENO3/TPM2/SPEG/SPHK1/MYH9/MYO1C/COL4A2/MYL6B/CHRNB1/BIN1/ITGB4/GPX3/SSPN/TPM3/AKT2	+	MYOGENESIS	34	0.267717	MSIGDB
M5911	Genes up-regulated in response to alpha interferon proteins.	88	-0.382168	-1.70829	0.00115876	0.00482818	0.00304938	2579	tags=35%, list=19%, signal=29%	TMEM140/SP110/IFIH1/LPAR6/SAMD9/ELF1/PSMA3/ADAR/OAS1/EPSTI1/CASP1/PARP9/STAT2/IFI44L/IRF1/TRAFD1/HERC6/DHX58/RIPK2/PLSCR1/IRF7/SAMD9L/OASL/TRIM5/NMI/DDX60/IFIT3/GBP2/IFIT2/NCOA7/TXNIP	-	INTERFERON_ALPHA_RESPONSE	31	0.352273	MSIGDB
M5939	Genes involved in p53 pathways and networks.	186	0.351655	1.58884	0.0017332	0.00666615	0.0042102	1693	tags=22%, list=12%, signal=19%	NDRG1/FAM162A/DDIT4/FOS/JUN/IER3/TOB1/BTG1/MXD1/MKNK2/RHBDF2/BLCAP/OSGIN1/INHBB/TGFA/TNFSF9/ACVR1B/PDGFA/HDAC3/BTG2/S100A10/RACK1/SERTAD3/NINJ1/CD81/HMOX1/TGFB1/KRT17/SFN/SPHK1/MAPKAPK3/RRP8/BAIAP2/ST14/ZFP36L1/ITGB4/H2AJ/IRAK1/TSPYL2/CCNK	+	P53_PATHWAY	40	0.215054	MSIGDB
M5928	A subgroup of genes regulated by MYC - version 2 (v2).	56	0.442485	1.63358	0.0072845	0.0242817	0.0153358	3775	tags=39%, list=27%, signal=29%	HK2/NOLC1/MYBBP1A/PES1/WDR74/PA2G4/UNG/RRP12/FARSA/NOC4L/LAS1L/TCOF1/NOP16/SORD/SLC19A1/PPAN/MCM5/GNL3/NOP56/NPM1/EXOSC5/DDX18	+	MYC_TARGETS_V2	22	0.392857	MSIGDB
M5932	Genes defining inflammatory response.	125	0.357483	1.523	0.00682152	0.0242817	0.0153358	838	tags=17%, list=6%, signal=16%	ADM/F3/TPBG/ITGA5/SERPINE1/MXD1/INHBA/CSF3/NFKBIA/IFNGR2/ICAM1/OSMR/TNFSF9/ACVR1B/FZD5/BTG2/PLAUR/RHOG/NAMPT/RELA/AXL	+	INFLAMMATORY_RESPONSE	21	0.168	MSIGDB
M5946	Genes encoding components of blood coagulation system; also up-regulated in platelets.	86	0.396724	1.60971	0.00913006	0.0285314	0.0180199	1446	tags=20%, list=10%, signal=18%	F3/PDGFB/MAFF/SERPINE1/KLF7/SERPINB2/F12/FYN/DUSP6/RAPGEF3/MMP3/SERPINA1/CRIP2/FURIN/MMP1/SH2B2/MMP14	+	COAGULATION	17	0.197674	MSIGDB
M5919	Genes up-regulated by activation of hedgehog signaling.	26	0.530625	1.6745	0.0139201	0.0409415	0.0258578	1216	tags=27%, list=9%, signal=25%	PTCH1/VLDLR/VEGFA/LDB1/NRP2/NKX6-1/MYH9	+	HEDGEHOG_SIGNALING	7	0.269231	MSIGDB
