## Supplementary material for "Early *Candida*–Oral Tumor Interactions Suggest miRNA-Mediated Regulation of Inflammatory and Tumor-associated processes": Table S7

### Sheet: CP51
category	condition	geneRation	zscore	genes	count
Angiogenesis	CP51	1.2	1	ANGPTL4, CYP1B1, F3, RORA	4
Cancer Metabolism	CP51	5.3	1.73205	EGLN3, HK2, PDK1	3
ECM Layers	CP51	0.7	1.73205	ENO2, F3, NDRG1	3
ECM Remodeling	CP51	0	#NUM!		0
EMT	CP51	0.4	-1	CYP1B1	1
Hypoxia	CP51	5.7	2.44949	ANGPTL4, EGLN3, ENO2, HK2, NDRG1, PDK1	6
Metastasis	CP51	2.3	1	NDRG1	1
Transcription Factor	CP51	0.9	1	RORA	1
Tumor Growth	CP51	0.6	1.41421	EGLN3, F3	2
Tumor Invasion	CP51	0.4	-1	CYP1B1	1
