## Supplementary material for "Early *Candida*–Oral Tumor Interactions Suggest miRNA-Mediated Regulation of Inflammatory and Tumor-associated processes": Table S8

### Sheet: Sheet 1
	baseMean	log2FoldChange	lfcSE	stat	pvalue	padj	significance	geneID	entrezID
ENSG00000120129	165.537	1.86068	0.315243	5.90238	3.5829e-09	3.40384e-05	Signif. up-regulated	DUSP1	1843
ENSG00000120738	753.601	3.08632	0.439557	7.02144	2.19591e-12	4.04338e-08	Signif. up-regulated	EGR1	1958
ENSG00000169429	217.656	1.64829	0.338704	4.86647	1.13611e-06	0.0066417	Signif. up-regulated	CXCL8	3576
ENSG00000170345	303.545	5.33418	0.411963	12.9482	2.40507e-38	3.35731e-12	Signif. up-regulated	FOS	2353
