## Supplementary material for "Early *Candida*–Oral Tumor Interactions Suggest miRNA-Mediated Regulation of Inflammatory and Tumor-associated processes": Table S9

### Sheet: df
ID	Description	setSize	enrichmentScore	NES	pvalue	p.adjust	qvalue	rank	leading_edge	core_enrichment	Direction	Name	Count	geneRatio	Database
M5890	Genes regulated by NF-kB in response to TNF [GeneID=7124].	174	0.552305	2.89768	1.34319e-20	6.71595e-19	4.24165e-19	986	tags=29%, list=7%, signal=27%	FOS/EGR1/DUSP1/HBEGF/TRIB1/IL1A/PTGS2/SGK1/CXCL1/KLF6/FOSB/AREG/EDN1/PHLDA1/IER3/SAT1/CCN1/MCL1/PLAUR/ATF3/CXCL2/DUSP5/F2RL1/IL18/MYC/SERPINB8/INHBA/CXCL3/SLC2A3/VEGFA/TIPARP/RIPK2/SOCS3/CCRL2/BTG3/IL1B/PANX1/PLK2/CSF2/SERPINB2/F3/TSC22D1/EIF1/KYNU/NFIL3/CCNL1/TANK/GEM/NFE2L2/SLC16A6/LIF	+	TNFA_SIGNALING_VIA_NFKB	51	0.293103	MSIGDB
M5910	Genes involved in protein secretion pathway.	92	0.528408	2.52286	8.25634e-10	2.06408e-08	1.30363e-08	4555	tags=67%, list=35%, signal=44%	CLN5/COPB2/SNX2/COPB1/BET1/OCRL/CAV2/TMED2/VPS45/ARFIP1/DNM1L/COG2/TPD52/NAPA/VAMP3/DOP1A/STX7/SEC31A/AP2B1/AP3S1/USO1/ATP6V1H/ARFGEF1/CLTC/ARCN1/LMAN1/DST/PPT1/RAB22A/RAB9A/SOD1/ZW10/TSG101/TOM1L1/STX16/STX12/AP3B1/CD63/VAMP7/AP2M1/KIF1B/VPS4B/SCRN1/GLA/RAB2A/PAM/ABCA1/RPS6KA3/TMX1/MON2/SEC24D/RER1/CTSC/IGF2R/ATP1A1/CLCN3/LAMP2/RAB5A/RAB14/TMED10/GOSR2/SSPN	+	PROTEIN_SECRETION	62	0.673913	MSIGDB
M5953	Genes up-regulated by KRAS activation.	123	0.421477	2.10725	5.26044e-07	8.7674e-06	5.5373e-06	3278	tags=45%, list=25%, signal=34%	DUSP6/HBEGF/TRIB1/PTGS2/SPRY2/PLAUR/F2RL1/PDCD1LG2/INHBA/ZNF277/PRDM1/ETV5/PTCD2/GLRX/PRKG2/IL1B/EREG/EMP1/CSF2/NGF/FUCA1/GNG11/LIF/LY96/MTMR10/TOR1AIP2/ZNF639/BPGM/CDADC1/TNFAIP3/ST6GAL1/ADGRA2/AKAP12/ITGA2/GALNT3/AMMECR1/IL7R/ERO1A/CPE/ID2/SATB1/FBXO4/PLEK2/ETS1/NIN/AVL9/BIRC3/CCND2/MMD/CFH/LCP1/NRP1/RELN/TRIB2/PLAU	+	KRAS_SIGNALING_UP	55	0.447154	MSIGDB
M5932	Genes defining inflammatory response.	116	0.43373	2.14372	1.57979e-06	1.97474e-05	1.24721e-05	1516	tags=28%, list=11%, signal=25%	CXCL8/HBEGF/IL1A/KLF6/EDN1/PLAUR/ROS1/HAS2/IL18/MYC/HRH1/INHBA/RIPK2/CCRL2/IL1B/EREG/SELENOS/F3/GNAI3/SRI/LIF/HIF1A/CD55/PTPRE/SGMS2/ATP2C1/TNFSF15/ATP2A2/MET/RAF1/NMI/IFNAR1	+	INFLAMMATORY_RESPONSE	32	0.275862	MSIGDB
M5942	Genes down-regulated in response to ultraviolet (UV) radiation.	124	0.398294	1.99796	5.85812e-06	5.85812e-05	3.69986e-05	4862	tags=56%, list=37%, signal=36%	DUSP1/RND3/CCN1/HAS2/MYC/FHL2/DLC1/SYNE1/SNAI2/F3/NIPBL/SRI/RASA2/CAV1/YTHDC1/INPP4B/CAP2/ATP2C1/MAP1B/ATP2B4/SIPA1L1/MET/GCNT1/INSIG1/ANXA4/PDLIM5/ATP2B1/ANXA2/EFEMP1/MRPS31/MIOS/BMPR1A/DLG1/CDC42BPA/NR3C1/ATRN/DYRK1A/NRP1/NFIB/TOGARAM1/NR1D2/PHF3/MT1E/VLDLR/DDAH1/FBLN5/PPARG/NEK7/TGFBR3/ADD3/PTPRM/SYNJ2/ATRX/GRK5/PRDM2/CITED2/LAMC1/TGFBR2/RUNX1/SCHIP1/PIK3R3/PTPN21/GJA1/CDON/PTEN/SPOP/FYN/IGF1R…	+	UV_RESPONSE_DN	70	0.564516	MSIGDB
M5891	Genes up-regulated in response to low oxygen levels (hypoxia).	157	0.355012	1.83744	2.22364e-05	0.000185303	0.000117034	2945	tags=32%, list=22%, signal=26%	FOS/DUSP1/KLF6/IER3/CCN1/PLAUR/ATF3/KDM3A/ERRFI1/SLC2A3/VEGFA/TIPARP/KDELR3/PDK1/GLRX/CCN2/F3/PGM2/CAV1/TES/NFIL3/CP/ISG20/TMEM45A/TPD52/UGP2/JMJD6/IGFBP1/SRPX/TNFAIP3/P4HA1/AKAP12/HSPA5/GPC4/MAFF/WSB1/PGK1/BCL2/ERO1A/ANXA2/ZNF292/ETS1/CCNG2/ADM/AK4/NR3C1/PDK3/NEDD4L/MT2A/CASP6/TGFBI	+	HYPOXIA	51	0.324841	MSIGDB
M5908	Genes defining response to androgens.	88	0.411704	1.94737	9.9366e-05	0.000709757	0.000448268	4361	tags=53%, list=33%, signal=36%	SGK1/SAT1/TMEM50A/STK39/SMS/UAP1/PGM3/TSC22D1/MYL12A/GNAI3/ACSL3/INPP4B/CENPN/XRCC6/DNAJB9/TPD52/PMEPA1/XRCC5/GPD1L/INSIG1/SLC38A2/AKAP12/PDLIM5/LMAN1/UBE2J1/ELL2/ABCC4/CDK6/MAK/NGLY1/SPCS3/HMGCS1/TNFAIP8/HMGCR/PLPP1/B2M/APPBP2/PIAS1/RPS6KA3/ADAMTS1/ELK4/BMPR1B/SEC24D/ZBTB10/ITGAV/ACTN1/CDC14B	+	ANDROGEN_RESPONSE	47	0.534091	MSIGDB
M5924	Genes up-regulated through activation of mTORC1 complex.	190	0.325163	1.73276	0.000119699	0.000748121	0.000472498	4455	tags=50%, list=34%, signal=34%	SLC2A3/PPIA/PDK1/GLRX/PSMD14/HSPA9/IDH1/PSMD13/SC5D/GTF2H1/SEC11A/ME1/TES/PSMA3/ACSL3/NFIL3/EBP/PITPNB/CCT6A/ACTR3/EPRS1/TBK1/TFRC/CYB5B/PSMG1/SSR1/ATP2A2/PNO1/PSMA4/ELOVL6/IMMT/PSMD12/INSIG1/HSP90B1/USO1/ETF1/P4HA1/HSPA5/NUP205/PGK1/PSMB5/SKAP2/ERO1A/ABCF2/NAMPT/NIBAN1/MTHFD2/PSMC2/RAB1A/PPA1/CACYBP/RPN1/ATP6V1D/SERP1/HSPD1/AK4/WARS1/LTA4H/RIT1/CCNG1/XBP1/CTH/RPA1/HMGCS1/TXNRD1/HPRT1/HMGCR/BCAT1…	+	MTORC1_SIGNALING	95	0.5	MSIGDB
M5926	A subgroup of genes regulated by MYC - version 1 (v1).	200	0.312339	1.67707	0.000195234	0.00108463	0.000685031	3550	tags=40%, list=27%, signal=29%	RPL34/SNRPD1/MYC/PPIA/CNBP/RPS10/NME1/PSMD14/TCP1/PWP1/MRPL9/GOT2/EIF2S1/TRA2B/CCT5/MCM6/IARS1/GNL3/EIF4A1/SNRPD3/SRSF3/ODC1/EPRS1/EEF1B2/EIF3D/XRCC6/NCBP1/RRM1/PSMA4/HDAC2/AP3S1/PSMA1/CLNS1A/ETF1/PSMB3/NDUFAB1/GLO1/SNRPB2/SLC25A3/CDC45/HSP90AB1/CUL1/NCBP2/PSMD7/PGK1/VDAC3/DEK/KARS1/DDX21/NAP1L1/ABCE1/YWHAQ/NPM1/PRPS2/VBP1/KPNA2/HSPD1/RAN/SNRPA1/PRDX4/CCNA2/UBE2E1/CCT2/SRSF1/HPRT1/RFC4/CBX3/XPOT/…	+	MYC_TARGETS_V1	79	0.395	MSIGDB
M5930	Genes defining epithelial-mesenchymal transition, as in wound healing, fibrosis and metastasis.	152	0.331426	1.71194	0.000249044	0.00124522	0.000786455	3051	tags=32%, list=23%, signal=25%	CXCL8/CXCL1/AREG/SAT1/CCN1/PLAUR/INHBA/MMP1/MFAP5/VEGFA/COL6A3/FAS/CCN2/MMP3/SNAI2/FUCA1/MEST/GEM/CAP2/DKK1/PMEPA1/TNFAIP3/FN1/CDH11/PTX3/ITGA2/RHOB/COL12A1/COPA/CD59/NT5E/DST/FGF2/ID2/TFPI2/TPM4/FBN2/VIM/ACTA2/CDH2/LAMA3/FSTL1/LAMC2/CDH6/CRLF1/SPOCK1/TGFBI/CALU/ADAM12	+	EPITHELIAL_MESENCHYMAL_TRANSITION	49	0.322368	MSIGDB
M5947	Genes up-regulated by STAT5 in response to IL2 stimulation.	143	0.328841	1.67808	0.00102159	0.00464357	0.00293278	3831	tags=42%, list=29%, signal=30%	KLF6/PHLDA1/SPRY4/MYC/CAPN3/PTRH2/SLC2A3/EOMES/NFKBIZ/ARL4A/GBP4/GSTO1/EMP1/CSF2/IKZF2/ETFBKMT/NFIL3/PDCD2L/LIF/ODC1/UMPS/SH3BGRL2/PRNP/TIAM1/ALCAM/SWAP70/LRRC8C/ANXA4/CDC42SE2/P4HA1/CYFIP1/RHOB/MAFF/CDCP1/NT5E/CDC6/BCL2/DENND5A/COL6A1/TTC39B/ENPP1/ITGA6/XBP1/CCND2/MXD1/PLPP1/NRP1/IRF6/AHNAK/AHR/HYCC2/MYO1E/SERPINB6/RABGAP1L/HK2/TWSG1/CASP3/SLC39A8/LCLAT1/IL18R1	+	IL2_STAT5_SIGNALING	60	0.41958	MSIGDB
M5922	Genes up-regulated during unfolded protein response, a cellular stress response related to the endoplasmic reticulum.	111	0.348267	1.71103	0.00141384	0.00589101	0.00372064	3149	tags=44%, list=24%, signal=34%	ATF3/EXOC2/VEGFA/KDELR3/EIF4A3/HSPA9/IFIT1/PDIA6/SEC11A/EIF2S1/EXOSC1/FKBP14/IARS1/EIF4A1/MTREX/PDIA5/DNAJB9/SSR1/ATF6/SEC31A/IGFBP1/DNAJA4/SKIC3/HSP90B1/HSPA5/LSM1/DNAJC3/DCP1A/ERO1A/MTHFD2/CEBPG/NPM1/SDAD1/PAIP1/SLC30A5/TARS1/SERP1/SRPRB/POP4/YWHAZ/EIF2AK3/NFYA/EIF4A2/XBP1/EXOSC9/SPCS3/NFYB/KIF5B/XPOT	+	UNFOLDED_PROTEIN_RESPONSE	49	0.441441	MSIGDB
M5939	Genes involved in p53 pathways and networks.	182	0.286383	1.51659	0.00203774	0.00783744	0.00494997	1507	tags=16%, list=11%, signal=14%	FOS/HBEGF/IL1A/IER3/SAT1/ATF3/ZFP36L1/RAD51C/TM4SF1/FAS/CGRRF1/PLK2/SERPINB5/TSC22D1/FUCA1/FBXW7/LIF/RPS27L/NUDT15/TCN2/NOL8/PTPRE/RNF19B/WWP1/CDH13/DNTTIP2/ANKRA2/TGFA/HINT1	+	P53_PATHWAY	29	0.159341	MSIGDB
M5951	Genes up-regulated during production of male gametes (sperm), as in spermatogenesis.	70	0.374572	1.68631	0.00298385	0.0106566	0.00673049	5018	tags=61%, list=38%, signal=38%	ARL4A/CLVS1/MLF1/ZC3H14/IDE/TTK/TOPBP1/RAD17/PSMG1/HSPA2/PRKAR2A/SIRT1/CCNB2/JAM3/STRBP/VDAC3/PHF7/DBF4/IFT88/TSN/NEK2/CDK1/STAM2/CLGN/RFC4/OAZ3/AGFG1/CSNK2A2/BRAF/PARP2/CCNA1/BUB1/NCAPH/IL13RA2/MTOR/EZH2/SLC12A2/RPL39L/MAST2/CLPB/PIAS2/KIF2C/TALDO1	+	SPERMATOGENESIS	43	0.614286	MSIGDB
M5921	Genes encoding components of the complement system, which is part of the innate immune system.	139	0.297136	1.51294	0.00876135	0.0257687	0.016275	2367	tags=27%, list=18%, signal=23%	DUSP6/CXCL1/PLAUR/DUSP5/ZFPM2/CASP10/CPM/SERPINB2/F3/GNAI3/ME1/KYNU/CP/CD55/USP16/GCA/CDH13/PRDM4/RAF1/CALM1/TNFAIP3/FN1/DOCK9/HSPA5/PHEX/CTSV/PLA2G4A/USP15/USP8/USP14/MAFF/ANXA5/KIF2A/CD59/GPD2/PIK3CA/SERPINA1/TFPI2	+	COMPLEMENT	38	0.273381	MSIGDB
M5936	Genes encoding proteins involved in oxidative phosphorylation.	194	0.267574	1.42865	0.00854075	0.0257687	0.016275	2749	tags=32%, list=21%, signal=26%	COX7A2/ATP5PO/ATP5PF/MRPS22/MTX2/ATP6V1E1/NDUFA4/COX7C/MRPL15/HSPA9/PHYH/IDH1/ATP5F1C/NDUFS4/MPC1/HADHB/GOT2/ABCB7/ATP6V0E1/COX7A2L/SLC25A5/ALDH6A1/ATP5PB/ATP5PD/MRPS15/FXN/NDUFS6/ACADSB/LRPPRC/MRPL35/SDHC/IMMT/DLD/ACADM/COX4I1/NDUFS2/HADHA/NDUFA5/TIMM17A/SLC25A12/NDUFC2/ATP6V1H/DECR1/NDUFAB1/ATP6V1C1/SLC25A3/OPA1/TOMM22/VDAC3/UQCRC2/SUPV3L1/FH/AFG3L2/COX15/ATP5F1A/AIFM1/MTRF1/IDH3A/IDH3B/ATP6V1D…	+	OXIDATIVE_PHOSPHORYLATION	63	0.324742	MSIGDB
M5893	Genes important for mitotic spindle assembly.	195	0.265485	1.41633	0.00860497	0.0257687	0.016275	3888	tags=42%, list=29%, signal=30%	FARP1/KNTC1/ARHGEF3/CDK5RAP2/CDC42/SPTAN1/TUBGCP3/CKAP5/KIFAP3/MYH10/KIF4A/RASA2/RALBP1/TTK/CEP57/NET1/NDC80/LRPPRC/TIAM1/RASA1/RANBP9/ANLN/SORBS2/CENPF/FLNB/RAB3GAP1/KIF15/CDC27/CCNB2/PALLD/PPP4R2/KIF23/ARFGEF1/PDLIM5/BRCA2/KATNA1/PCM1/DYNC1H1/RICTOR/DST/STK38L/CLASP1/DLGAP5/ALMS1/KIF11/NIN/TUBD1/CENPE/RASAL2/DLG1/SOS1/CDC42BPA/FGD6/NCK1/NEK2/TPX2/CDK1/SPTBN1/WASF1/ARHGAP29/KIF5B/ARF6/CCDC88A/VC…	+	MITOTIC_SPINDLE	81	0.415385	MSIGDB
M5937	Genes encoding proteins involved in glycolysis and gluconeogenesis.	168	0.273587	1.43208	0.0118615	0.0329485	0.0208096	2945	tags=33%, list=22%, signal=26%	IER3/TXN/GLCE/RARS1/GUSB/VEGFA/KDELR3/PAXIP1/PPIA/GLRX/COPB2/NASP/IDH1/ECD/FUT8/GFPT1/PGM2/GOT2/ME1/ISG20/POLR3K/EXT2/ALDH7A1/COG2/MET/SDHC/UGP2/TGFA/DLD/AK3/TPST1/P4HA1/HSPA5/ME2/HMMR/SLC25A13/GPC4/KIF2A/NT5E/PGK1/SRD5A3/ERO1A/PYGL/ZNF292/SOD1/PKP2/ARPP19/B4GALT4/DEPDC1/AK4/GALK2/PDK3/CTH/CDK1/CASP6/TGFBI	+	GLYCOLYSIS	56	0.333333	MSIGDB
M5902	Genes mediating programmed cell death (apoptosis) by activation of caspases.	135	0.271831	1.37943	0.0292737	0.0770361	0.0486544	3326	tags=32%, list=25%, signal=24%	IL1A/IER3/SAT1/MCL1/PMAIP1/ATF3/IL18/ANXA1/FAS/BTG3/IL1B/SPTAN1/EREG/EMP1/SC5D/CAV1/EBP/ISG20/DNM1L/TGFB2/BCL10/PTK2/ETF1/RHOB/CYLD/SLC20A1/DNAJC3/DNAJA1/XIAP/PPT1/SOD1/BID/SATB1/BIRC3/CTH/CASP6/CCND2/VDAC2/BRCA1/JUN/DPYD/FEZ1/PSEN1	+	APOPTOSIS	43	0.318519	MSIGDB
M5903	Genes up-regulated by activation of Notch signaling.	27	-0.419641	-1.54659	0.0333028	0.083257	0.0525834	2546	tags=41%, list=19%, signal=33%	PPARD/FZD5/SAP30/NOTCH1/DTX2/FZD7/FZD1/APH1A/PSENEN/ARRB1/LFNG	-	NOTCH_SIGNALING	11	0.407407	MSIGDB
M5896	Genes up-regulated in response to TGFB1 [GeneID=7040].	51	0.33939	1.41742	0.0519231	0.123626	0.0780798	5594	tags=67%, list=42%, signal=39%	RAB31/TGIF1/TGFBR1/PMEPA1/JUNB/MAP3K7/SLC20A1/XIAP/ID2/FNTA/BMPR1A/ARID4B/SPTBN1/NOG/SKIL/ACVR1/PPM1A/BMP2/CTNNB1/IFNGR2/BMPR2/HDAC1/BCAR3/SMURF1/UBE2D3/SMAD1/FKBP1A/TRIM33/RHOA/APC/SERPINE1/SMURF2/KLF10/SMAD6	+	TGF_BETA_SIGNALING	34	0.666667	MSIGDB
M5950	Genes up-regulated during transplant rejection.	104	0.27965	1.35988	0.056926	0.129377	0.081712	3190	tags=36%, list=24%, signal=27%	RARS1/IL18/INHBA/RIPK2/FAS/DYRK3/RPS3A/NME1/IL1B/EREG/GLMN/MTIF2/LIF/HIF1A/MRPL3/EIF3D/TGFB2/TPD52/GCNT1/CD1D/BCL10/MAP3K7/STAT1/ABCE1/ST8SIA4/NPM1/ETS1/UBE2D1/DEGS1/WARS1/KRT1/NCK1/GALNT1/CCND2/SOCS5/BCAT1/BRCA1	+	ALLOGRAFT_REJECTION	37	0.355769	MSIGDB
M5915	Genes encoding components of apical junction complex.	142	-0.246305	-1.30405	0.0604167	0.131341	0.0829519	3424	tags=37%, list=26%, signal=27%	PPP2R2C/RAC2/SDC3/MAPK11/TUBG1/JUP/GAMT/MDK/MMP9/MAP4K2/CLDN7/SYMPK/GRB7/PKD1/SRC/RHOF/ITGA3/COL17A1/PLCG1/CLDN4/SHC1/NECTIN1/NECTIN4/PFN1/VAV2/TAOK2/EVL/MVD/THBS3/CD276/CDK8/TMEM8B/COL16A1/ADAM15/AKT2/TSPAN4/CERCAM/BAIAP2/FSCN1/CNN2/NECTIN2/SORBS3/SLIT2/NLGN2/AMH/VASP/STX4/ADRA1B/CD99/GTF2F1/NEXN/SPEG	-	APICAL_JUNCTION	52	0.366197	MSIGDB
M5925	Genes encoding cell cycle related targets of E2F transcription factors.	200	0.235301	1.26343	0.0654206	0.136293	0.0860797	3537	tags=35%, list=27%, signal=26%	MYC/RAD51C/UBE2T/EXOSC8/NME1/NASP/NUP107/HUS1/KIF4A/EIF2S1/TRA2B/MCM6/RPA3/CSE1L/RBBP7/XRCC6/TFRC/TIPIN/SPC25/DONSON/RFC2/CCNB2/STAG1/DIAPH3/MLH1/CIT/LBR/NUP205/BRCA2/RFC3/MMS22L/HMMR/ING3/DEK/PRIM2/NAP1L1/ASF1A/MTHFD2/CHEK2/DLGAP5/ZW10/AK2/BARD1/CTCF/KPNA2/MRE11/DEPDC1/CENPE/NCAPD2/RAN/PMS2/PRDX4/ORC6/CDK1/RPA1/SRSF1/RAD1/BRCA1/RRM2/CTPS1/HELLS/NBN/DCK/ATAD2/PCNA/USP1/UBR7/CCP110/TOP2A/MCM3	+	E2F_TARGETS	70	0.35	MSIGDB
M5901	Genes involved in the G2/M checkpoint, as in progression through the cell division cycle.	197	0.232322	1.24585	0.0831793	0.166359	0.105069	3141	tags=32%, list=24%, signal=25%	SNRPD1/MYC/NASP/HUS1/KIF4A/HSPA8/YTHDC1/TRA2B/MCM6/HIRA/HIF1A/PBK/ODC1/TTK/NDC80/MNAT1/DTYMK/CENPF/CUL5/KIF15/CDC27/CCNB2/STAG1/AMD1/KIF23/LBR/BRCA2/CDC45/CUL1/KATNA1/HMMR/RPS6KA5/CCNT1/CDC6/CDC7/PRIM2/SMC2/MTF2/NUP50/DBF4/KIF11/GINS2/BARD1/CTCF/KPNA2/WRN/CENPE/RASAL2/E2F3/MAP3K20/CUL4A/MT2A/NEK2/SLC38A1/TPX2/ORC6/CDK1/CCNA2/H2AZ2/KNL1/SRSF1/KIF5B/CUL3/SS18	+	G2M_CHECKPOINT	64	0.324873	MSIGDB
M5907	Genes defining late response to estrogen.	157	0.242795	1.25664	0.0949612	0.182618	0.115338	2424	tags=20%, list=18%, signal=17%	FOS/SGK1/AREG/NMU/FARP1/BTG3/RAB31/METTL3/PAPSS2/CAV1/MEST/ISG20/PLAAT3/UNC13B/SNX10/PLAC1/TIAM1/ATP2B4/JAK1/MOCS2/FLNB/OPN3/FDFT1/RBBP8/CDC6/BCL2/CPE/ID2/SERPINA1/TFPI2/SLC16A1/GINS2	+	ESTROGEN_RESPONSE_LATE	32	0.203822	MSIGDB
M5895	Genes up-regulated by activation of WNT signaling through accumulation of beta catenin CTNNB1 [GeneID=1499].	36	-0.326953	-1.30252	0.111111	0.198413	0.125313	2740	tags=42%, list=21%, signal=33%	PTCH1/HDAC11/AXIN1/JAG2/PPARD/MAML1/NOTCH1/FRAT1/TCF7/FZD8/FZD1/NCOR2/CSNK1E/WNT6/DVL2	-	WNT_BETA_CATENIN_SIGNALING	15	0.416667	MSIGDB
M5946	Genes encoding components of blood coagulation system; also up-regulated in platelets.	82	0.272828	1.26642	0.109804	0.198413	0.125313	3278	tags=28%, list=25%, signal=21%	DUSP6/ANXA1/MMP1/MMP3/CFD/SERPINB2/F3/HRG/WDR1/CAPN2/FN1/ITGA2/CTSV/MAFF/SERPINA1/TFPI2/ADAM9/LTA4H/CFH/S100A13/PRSS23/FBN1/PLAU	+	COAGULATION	23	0.280488	MSIGDB
M5906	Genes defining early response to estrogen.	158	0.231787	1.20343	0.14313	0.246775	0.155858	507	tags=7%, list=4%, signal=7%	FOS/AREG/PMAIP1/MYC/TUBB2B/FHL2/DLC1/TIPARP/FARP1/SLC1A1/RAB31	+	ESTROGEN_RESPONSE_EARLY	11	0.0696203	MSIGDB
M5909	Genes involved in development of skeletal muscle (myogenesis).	115	-0.215072	-1.10244	0.254167	0.423611	0.267544	4158	tags=43%, list=32%, signal=29%	MYO1C/HDAC5/MYL6B/GAA/ANKRD2/MYOM2/ERBB3/PLXNB2/EFS/MYH11/IFRD1/DENND2B/IGFBP7/SMTN/CHRNB1/COL1A1/VIPR1/OCEL1/CLU/CKB/TAGLN/SLC6A8/TNNT1/NOTCH1/DMPK/PC/SYNGR2/COL4A2/TNNI2/EPHB3/ADCY9/MAPK12/SH2B1/AGRN/PDLIM7/AKT2/FOXO4/SPHK1/BIN1/MEF2D/SORBS3/TGFB1/ENO3/CTF1/LARGE1/CAMK2B/TEAD4/SPEG/KIFC3	-	MYOGENESIS	49	0.426087	MSIGDB
M5938	Genes up-regulated by reactive oxigen species (ROS).	43	0.254946	1.0308	0.39434	0.636032	0.401704	3064	tags=33%, list=23%, signal=25%	TXN/GLRX/SELENOS/LAMTOR5/PRDX6/PRNP/NDUFS2/JUNB/GLRX2/SOD1/MBP/PRDX4/OXSR1/TXNRD1	+	REACTIVE_OXYGEN_SPECIES_PATHWAY	14	0.325581	MSIGDB
M5897	Genes up-regulated by IL6 [GeneID=3569] via STAT3 [GeneID=6774], e.g., during acute phase response.	54	0.240134	1.01887	0.433712	0.665399	0.420252	3318	tags=30%, list=25%, signal=22%	CXCL1/CXCL3/SOCS3/FAS/IL1B/CSF2/PDGFC/IFNAR1/LEPR/STAT1/OSMR/PTPN2/STAM2/JUN/IL6ST/ACVR1B	+	IL6_JAK_STAT3_SIGNALING	16	0.296296	MSIGDB
M5957	Genes specifically up-regulated in pancreatic beta cells.	18	0.315267	1.00302	0.441176	0.665399	0.420252	3663	tags=44%, list=28%, signal=32%	PCSK1/ELP4/SEC11A/HNF1A/SRPRB/PAX6/SRP9/SRP14	+	PANCREAS_BETA_CELLS	8	0.444444	MSIGDB
M5892	Genes involved in cholesterol homeostasis.	69	0.223	0.997381	0.465779	0.665399	0.420252	3126	tags=28%, list=24%, signal=21%	PLAUR/ATF3/ERRFI1/GUSB/SC5D/NFIL3/EBP/ALCAM/FDFT1/MAL2/ANTXR2/ANXA5/NIBAN1/CPEB2/PDK3/HSD17B7/HMGCS1/HMGCR/GNAI1	+	CHOLESTEROL_HOMEOSTASIS	19	0.275362	MSIGDB
M5935	Genes encoding proteins involved in metabolism of fatty acids.	131	0.195509	0.985302	0.462121	0.665399	0.420252	4727	tags=41%, list=36%, signal=27%	BLVRA/ACSM3/SMS/IDH1/HADHB/ACSL4/ME1/PRDX6/ODC1/SDHC/CD1D/DLD/YWHAH/OSTC/ACADM/MCEE/DECR1/RAP1GDS1/HIBCH/PTS/GPD2/ADSL/FH/EHHADH/IDH3B/PSME1/HSPH1/HSD17B7/HMGCS1/NBN/HSP90AA1/ALDH3A2/HSD17B11/HSD17B4/SUCLA2/CRYZ/HSDL2/GSTZ1/SUCLG2/LDHA/PDHA1/BMPR1B/H2AZ1/MDH1/HCCS/CBR3/GLUL/ETFDH/ACOX1/CPT1A/ECI2/CPT2/UGDH/CPOX	+	FATTY_ACID_METABOLISM	54	0.412214	MSIGDB
M5913	Genes up-regulated in response to IFNG [GeneID=3458].	156	0.183992	0.951381	0.552124	0.746113	0.471229	3999	tags=30%, list=30%, signal=21%	PTGS2/RIPK2/ARL4A/SOCS3/FAS/GBP4/IFIT1/CD274/SRI/PSMA3/ISG20/HIF1A/DDX60/TOR1B/BPGM/NMI/TNFAIP3/LATS2/PNPT1/PLA2G4A/ZNFX1/OAS2/STAT1/NAMPT/MTHFD2/ST8SIA4/SP110/PSME1/WARS1/MT2A/ISOC1/PTPN2/CFH/IFI44/NUP93/JAK2/B2M/RAPGEF6/SAMHD1/PARP14/IFI44L/MX1/CASP3/PARP12/SPPL2A/CD86/PELI1	+	INTERFERON_GAMMA_RESPONSE	47	0.301282	MSIGDB
M5941	Genes up-regulated in response to ultraviolet (UV) radiation.	131	0.187453	0.944702	0.547348	0.746113	0.471229	2757	tags=21%, list=21%, signal=16%	FOS/FOSB/ATF3/CXCL2/BTG3/GGH/PPAT/TFRC/CYB5B/HSPA2/JUNB/AMD1/RHOB/ATP6V1C1/CTSV/TMBIM6/RAB27A/EPCAM/DDX21/DNAJA1/PPT1/CEBPG/BID/TARS1/RPN1/GRPEL1/EIF5	+	UV_RESPONSE_UP	27	0.206107	MSIGDB
M5949	Genes encoding components of peroxisome.	84	0.197969	0.926952	0.601547	0.79151	0.499901	3524	tags=29%, list=27%, signal=21%	ITGB1BP1/SLC25A17/CNBP/IDH1/IDE/ACSL4/ERCC3/PEX2/GNPAT/BCL10/YWHAH/STS/SOD1/EHHADH/ESR2/SIAH1/ISOC1/CDK7/CTPS1/VPS4B/ABCD3/HSD17B11/HSD17B4/TOP2A	+	PEROXISOME	24	0.285714	MSIGDB
M5956	Genes down-regulated by KRAS activation.	78	-0.187025	-0.889252	0.68866	0.874283	0.552179	3622	tags=36%, list=27%, signal=26%	BTG2/KRT5/GTF3C5/GAMT/NRIP2/GPRC5C/IDUA/MTHFR/PKP1/IGFBP2/KRT15/SHOX2/CLSTN3/SPTBN2/SNN/CHST2/LYPD3/SLC29A3/PDK2/SIDT1/SYNPO/FGFR3/KRT13/SPHK2/AKR1B10/KMT2D/CCDC106/LFNG	-	KRAS_SIGNALING_DN	28	0.358974	MSIGDB
M5934	Genes encoding proteins involved in processing of drugs and other xenobiotics.	136	0.174372	0.884521	0.704331	0.874283	0.552179	2252	tags=18%, list=17%, signal=15%	FAS/GSTO1/IDH1/SSR3/HACL1/PAPSS2/SAR1B/KYNU/SLC35B1/HRG/AP4B1/AKR1C3/DHRS7/TGFB2/ATP2A2/ADH5/IGFBP1/TPST1/PDLIM5/TMBIM6/PTS/KARS1/PGRMC1/ID2/SLC35D1	+	XENOBIOTIC_METABOLISM	25	0.183824	MSIGDB
M5944	Genes up-regulated during formation of blood vessels (angiogenesis).	18	0.253851	0.807622	0.716912	0.874283	0.552179	4268	tags=39%, list=32%, signal=26%	VEGFA/PTK2/FSTL1/CCND2/NRP1/LRPAP1/ITGAV	+	ANGIOGENESIS	7	0.388889	MSIGDB
M5898	Genes involved in DNA repair.	141	0.163757	0.83327	0.80916	0.963286	0.608391	3123	tags=27%, list=24%, signal=21%	POLB/DAD1/MRPL40/NME1/RBX1/GTF2A2/GTF2H1/POLR3GL/POLR1C/POLR3C/TMED2/RPA3/POLR2C/ARL6IP1/ERCC3/UMPS/PRIM1/RFC2/GSDME/AK3/RAD51/RFC3/NCBP2/RFC5/ELOA/TSG101/TAF10/REV3L/BRF2/SDCBP/RALA/STX3/AGO4/SF3A3/RAE1/POLR2D/HPRT1/RFC4	+	DNA_REPAIR	38	0.269504	MSIGDB
M5905	Genes up-regulated during adipocyte differentiation (adipogenesis).	172	-0.155734	-0.847646	0.844538	0.971232	0.61341	2828	tags=24%, list=21%, signal=19%	RREB1/ADCY6/PEX14/CAVIN1/LPCAT3/ECHS1/JAGN1/MIGA2/MGLL/ACADS/ALDOA/SLC27A1/CYC1/PFKL/POR/SLC5A6/RAB34/ABCB8/SLC1A5/CD151/SPARCL1/TST/MDH2/SCARB1/MGST3/DGAT1/COX8A/SLC25A1/NDUFB7/REEP6/PHLDB1/PIM3/CHCHD10/SLC19A1/UQCR10/SNCG/ESRRA/VEGFB/COX7B/SLC25A10/CDKN2C/COX6A1	-	ADIPOGENESIS	42	0.244186	MSIGDB
M5923	Genes up-regulated by activation of the PI3K/AKT/mTOR pathway.	92	0.16644	0.794658	0.854685	0.971232	0.61341	3307	tags=28%, list=25%, signal=21%	THEM4/PDK1/NGF/ARPC3/YWHAB/ACTR3/ITPR2/TBK1/TIAM1/PRKAR2A/RAF1/RALB/HSP90B1/CLTC/SMAD2/MAP3K7/MAPK8/PIKFYVE/RIT1/NCK1/CDK1/AP2M1/GNGT1/CAB39/GSK3B/PPP2R1B	+	PI3K_AKT_MTOR_SIGNALING	26	0.282609	MSIGDB
M5911	Genes up-regulated in response to alpha interferon proteins.	87	0.15752	0.743016	0.92543	0.998363	0.630545	1775	tags=14%, list=13%, signal=12%	RIPK2/CCRL2/GBP4/TRIM5/PSMA3/ISG20/DDX60/LPAR6/NMI/TENT5A/PNPT1/NCOA7	+	INTERFERON_ALPHA_RESPONSE	12	0.137931	MSIGDB
M5928	A subgroup of genes regulated by MYC - version 2 (v2).	56	0.16442	0.700721	0.938462	0.998363	0.630545	2677	tags=21%, list=20%, signal=17%	NDUFAF4/MYC/RABEPK/GNL3/TFB2M/WDR43/RCL1/UTP20/SUPV3L1/NPM1/NIP7/HSPD1	+	MYC_TARGETS_V2	12	0.214286	MSIGDB
M5919	Genes up-regulated by activation of hedgehog signaling.	26	-0.187086	-0.688762	0.906977	0.998363	0.630545	2740	tags=38%, list=21%, signal=31%	CRMP1/PML/CELSR1/PTCH1/ADGRG1/GLI1/LDB1/TLE1/TLE3/NKX6-1	-	HEDGEHOG_SIGNALING	10	0.384615	MSIGDB
M5948	Genes involve in metabolism of bile acids and salts.	71	-0.138352	-0.642805	0.991507	1	0.631579	1996	tags=13%, list=15%, signal=11%	SLC29A1/PEX11G/PRDX5/PEX6/FADS2/RXRA/SLC27A5/FDXR/MLYCD	-	BILE_ACID_METABOLISM	9	0.126761	MSIGDB
M5945	Genes involved in metabolism of heme (a cofactor consisting of iron and porphyrin) and erythroblast differentiation.	162	-0.109706	-0.594504	1	1	0.631579	4385	tags=36%, list=33%, signal=24%	PRDX2/FECH/AGPAT4/P4HA2/RNF123/LPIN2/BLVRB/KLF3/BSG/ADD2/SMOX/IGSF3/KHNYN/UROS/EZH1/BTG2/DMTN/CROCCP2/ADIPOR1/DCAF11/RAD23A/UROD/ALDH1L1/TNS1/SLC2A1/NUDT4/HDGF/ALAD/NFE2L1/LRP10/TRIM58/ANK1/AQP3/SLC6A8/PPOX/RBM38/FN3K/HMBS/PC/RAP1GAP/PGLS/SLC66A2/OSBP2/SLC10A3/MAP2K3/SLC6A9/BCAM/PPP2R5B/MGST3/MXI1/CCND3/PIGQ/ACP5/E2F2/ASNS/RANBP10/H1-0/SPTB	-	HEME_METABOLISM	58	0.358025	MSIGDB
M5916	Genes encoding proteins over-represented on the apical surface of epithelial cells, e.g., important for cell polarity (apical area).	28	0.147994	0.537611	0.990512	1	0.631579	641	tags=7%, list=5%, signal=7%	PLAUR/AKAP7	+	APICAL_SURFACE	2	0.0714286	MSIGDB

### Sheet: sig_df
ID	Description	setSize	enrichmentScore	NES	pvalue	p.adjust	qvalue	rank	leading_edge	core_enrichment	Direction	Name	Count	geneRatio	Database
M5890	Genes regulated by NF-kB in response to TNF [GeneID=7124].	174	0.552305	2.89768	1.34319e-20	6.71595e-19	4.24165e-19	986	tags=29%, list=7%, signal=27%	FOS/EGR1/DUSP1/HBEGF/TRIB1/IL1A/PTGS2/SGK1/CXCL1/KLF6/FOSB/AREG/EDN1/PHLDA1/IER3/SAT1/CCN1/MCL1/PLAUR/ATF3/CXCL2/DUSP5/F2RL1/IL18/MYC/SERPINB8/INHBA/CXCL3/SLC2A3/VEGFA/TIPARP/RIPK2/SOCS3/CCRL2/BTG3/IL1B/PANX1/PLK2/CSF2/SERPINB2/F3/TSC22D1/EIF1/KYNU/NFIL3/CCNL1/TANK/GEM/NFE2L2/SLC16A6/LIF	+	TNFA_SIGNALING_VIA_NFKB	51	0.293103	MSIGDB
M5910	Genes involved in protein secretion pathway.	92	0.528408	2.52286	8.25634e-10	2.06408e-08	1.30363e-08	4555	tags=67%, list=35%, signal=44%	CLN5/COPB2/SNX2/COPB1/BET1/OCRL/CAV2/TMED2/VPS45/ARFIP1/DNM1L/COG2/TPD52/NAPA/VAMP3/DOP1A/STX7/SEC31A/AP2B1/AP3S1/USO1/ATP6V1H/ARFGEF1/CLTC/ARCN1/LMAN1/DST/PPT1/RAB22A/RAB9A/SOD1/ZW10/TSG101/TOM1L1/STX16/STX12/AP3B1/CD63/VAMP7/AP2M1/KIF1B/VPS4B/SCRN1/GLA/RAB2A/PAM/ABCA1/RPS6KA3/TMX1/MON2/SEC24D/RER1/CTSC/IGF2R/ATP1A1/CLCN3/LAMP2/RAB5A/RAB14/TMED10/GOSR2/SSPN	+	PROTEIN_SECRETION	62	0.673913	MSIGDB
M5953	Genes up-regulated by KRAS activation.	123	0.421477	2.10725	5.26044e-07	8.7674e-06	5.5373e-06	3278	tags=45%, list=25%, signal=34%	DUSP6/HBEGF/TRIB1/PTGS2/SPRY2/PLAUR/F2RL1/PDCD1LG2/INHBA/ZNF277/PRDM1/ETV5/PTCD2/GLRX/PRKG2/IL1B/EREG/EMP1/CSF2/NGF/FUCA1/GNG11/LIF/LY96/MTMR10/TOR1AIP2/ZNF639/BPGM/CDADC1/TNFAIP3/ST6GAL1/ADGRA2/AKAP12/ITGA2/GALNT3/AMMECR1/IL7R/ERO1A/CPE/ID2/SATB1/FBXO4/PLEK2/ETS1/NIN/AVL9/BIRC3/CCND2/MMD/CFH/LCP1/NRP1/RELN/TRIB2/PLAU	+	KRAS_SIGNALING_UP	55	0.447154	MSIGDB
M5932	Genes defining inflammatory response.	116	0.43373	2.14372	1.57979e-06	1.97474e-05	1.24721e-05	1516	tags=28%, list=11%, signal=25%	CXCL8/HBEGF/IL1A/KLF6/EDN1/PLAUR/ROS1/HAS2/IL18/MYC/HRH1/INHBA/RIPK2/CCRL2/IL1B/EREG/SELENOS/F3/GNAI3/SRI/LIF/HIF1A/CD55/PTPRE/SGMS2/ATP2C1/TNFSF15/ATP2A2/MET/RAF1/NMI/IFNAR1	+	INFLAMMATORY_RESPONSE	32	0.275862	MSIGDB
M5942	Genes down-regulated in response to ultraviolet (UV) radiation.	124	0.398294	1.99796	5.85812e-06	5.85812e-05	3.69986e-05	4862	tags=56%, list=37%, signal=36%	DUSP1/RND3/CCN1/HAS2/MYC/FHL2/DLC1/SYNE1/SNAI2/F3/NIPBL/SRI/RASA2/CAV1/YTHDC1/INPP4B/CAP2/ATP2C1/MAP1B/ATP2B4/SIPA1L1/MET/GCNT1/INSIG1/ANXA4/PDLIM5/ATP2B1/ANXA2/EFEMP1/MRPS31/MIOS/BMPR1A/DLG1/CDC42BPA/NR3C1/ATRN/DYRK1A/NRP1/NFIB/TOGARAM1/NR1D2/PHF3/MT1E/VLDLR/DDAH1/FBLN5/PPARG/NEK7/TGFBR3/ADD3/PTPRM/SYNJ2/ATRX/GRK5/PRDM2/CITED2/LAMC1/TGFBR2/RUNX1/SCHIP1/PIK3R3/PTPN21/GJA1/CDON/PTEN/SPOP/FYN/IGF1R…	+	UV_RESPONSE_DN	70	0.564516	MSIGDB
M5891	Genes up-regulated in response to low oxygen levels (hypoxia).	157	0.355012	1.83744	2.22364e-05	0.000185303	0.000117034	2945	tags=32%, list=22%, signal=26%	FOS/DUSP1/KLF6/IER3/CCN1/PLAUR/ATF3/KDM3A/ERRFI1/SLC2A3/VEGFA/TIPARP/KDELR3/PDK1/GLRX/CCN2/F3/PGM2/CAV1/TES/NFIL3/CP/ISG20/TMEM45A/TPD52/UGP2/JMJD6/IGFBP1/SRPX/TNFAIP3/P4HA1/AKAP12/HSPA5/GPC4/MAFF/WSB1/PGK1/BCL2/ERO1A/ANXA2/ZNF292/ETS1/CCNG2/ADM/AK4/NR3C1/PDK3/NEDD4L/MT2A/CASP6/TGFBI	+	HYPOXIA	51	0.324841	MSIGDB
M5908	Genes defining response to androgens.	88	0.411704	1.94737	9.9366e-05	0.000709757	0.000448268	4361	tags=53%, list=33%, signal=36%	SGK1/SAT1/TMEM50A/STK39/SMS/UAP1/PGM3/TSC22D1/MYL12A/GNAI3/ACSL3/INPP4B/CENPN/XRCC6/DNAJB9/TPD52/PMEPA1/XRCC5/GPD1L/INSIG1/SLC38A2/AKAP12/PDLIM5/LMAN1/UBE2J1/ELL2/ABCC4/CDK6/MAK/NGLY1/SPCS3/HMGCS1/TNFAIP8/HMGCR/PLPP1/B2M/APPBP2/PIAS1/RPS6KA3/ADAMTS1/ELK4/BMPR1B/SEC24D/ZBTB10/ITGAV/ACTN1/CDC14B	+	ANDROGEN_RESPONSE	47	0.534091	MSIGDB
M5924	Genes up-regulated through activation of mTORC1 complex.	190	0.325163	1.73276	0.000119699	0.000748121	0.000472498	4455	tags=50%, list=34%, signal=34%	SLC2A3/PPIA/PDK1/GLRX/PSMD14/HSPA9/IDH1/PSMD13/SC5D/GTF2H1/SEC11A/ME1/TES/PSMA3/ACSL3/NFIL3/EBP/PITPNB/CCT6A/ACTR3/EPRS1/TBK1/TFRC/CYB5B/PSMG1/SSR1/ATP2A2/PNO1/PSMA4/ELOVL6/IMMT/PSMD12/INSIG1/HSP90B1/USO1/ETF1/P4HA1/HSPA5/NUP205/PGK1/PSMB5/SKAP2/ERO1A/ABCF2/NAMPT/NIBAN1/MTHFD2/PSMC2/RAB1A/PPA1/CACYBP/RPN1/ATP6V1D/SERP1/HSPD1/AK4/WARS1/LTA4H/RIT1/CCNG1/XBP1/CTH/RPA1/HMGCS1/TXNRD1/HPRT1/HMGCR/BCAT1…	+	MTORC1_SIGNALING	95	0.5	MSIGDB
M5926	A subgroup of genes regulated by MYC - version 1 (v1).	200	0.312339	1.67707	0.000195234	0.00108463	0.000685031	3550	tags=40%, list=27%, signal=29%	RPL34/SNRPD1/MYC/PPIA/CNBP/RPS10/NME1/PSMD14/TCP1/PWP1/MRPL9/GOT2/EIF2S1/TRA2B/CCT5/MCM6/IARS1/GNL3/EIF4A1/SNRPD3/SRSF3/ODC1/EPRS1/EEF1B2/EIF3D/XRCC6/NCBP1/RRM1/PSMA4/HDAC2/AP3S1/PSMA1/CLNS1A/ETF1/PSMB3/NDUFAB1/GLO1/SNRPB2/SLC25A3/CDC45/HSP90AB1/CUL1/NCBP2/PSMD7/PGK1/VDAC3/DEK/KARS1/DDX21/NAP1L1/ABCE1/YWHAQ/NPM1/PRPS2/VBP1/KPNA2/HSPD1/RAN/SNRPA1/PRDX4/CCNA2/UBE2E1/CCT2/SRSF1/HPRT1/RFC4/CBX3/XPOT/…	+	MYC_TARGETS_V1	79	0.395	MSIGDB
M5930	Genes defining epithelial-mesenchymal transition, as in wound healing, fibrosis and metastasis.	152	0.331426	1.71194	0.000249044	0.00124522	0.000786455	3051	tags=32%, list=23%, signal=25%	CXCL8/CXCL1/AREG/SAT1/CCN1/PLAUR/INHBA/MMP1/MFAP5/VEGFA/COL6A3/FAS/CCN2/MMP3/SNAI2/FUCA1/MEST/GEM/CAP2/DKK1/PMEPA1/TNFAIP3/FN1/CDH11/PTX3/ITGA2/RHOB/COL12A1/COPA/CD59/NT5E/DST/FGF2/ID2/TFPI2/TPM4/FBN2/VIM/ACTA2/CDH2/LAMA3/FSTL1/LAMC2/CDH6/CRLF1/SPOCK1/TGFBI/CALU/ADAM12	+	EPITHELIAL_MESENCHYMAL_TRANSITION	49	0.322368	MSIGDB
M5947	Genes up-regulated by STAT5 in response to IL2 stimulation.	143	0.328841	1.67808	0.00102159	0.00464357	0.00293278	3831	tags=42%, list=29%, signal=30%	KLF6/PHLDA1/SPRY4/MYC/CAPN3/PTRH2/SLC2A3/EOMES/NFKBIZ/ARL4A/GBP4/GSTO1/EMP1/CSF2/IKZF2/ETFBKMT/NFIL3/PDCD2L/LIF/ODC1/UMPS/SH3BGRL2/PRNP/TIAM1/ALCAM/SWAP70/LRRC8C/ANXA4/CDC42SE2/P4HA1/CYFIP1/RHOB/MAFF/CDCP1/NT5E/CDC6/BCL2/DENND5A/COL6A1/TTC39B/ENPP1/ITGA6/XBP1/CCND2/MXD1/PLPP1/NRP1/IRF6/AHNAK/AHR/HYCC2/MYO1E/SERPINB6/RABGAP1L/HK2/TWSG1/CASP3/SLC39A8/LCLAT1/IL18R1	+	IL2_STAT5_SIGNALING	60	0.41958	MSIGDB
M5922	Genes up-regulated during unfolded protein response, a cellular stress response related to the endoplasmic reticulum.	111	0.348267	1.71103	0.00141384	0.00589101	0.00372064	3149	tags=44%, list=24%, signal=34%	ATF3/EXOC2/VEGFA/KDELR3/EIF4A3/HSPA9/IFIT1/PDIA6/SEC11A/EIF2S1/EXOSC1/FKBP14/IARS1/EIF4A1/MTREX/PDIA5/DNAJB9/SSR1/ATF6/SEC31A/IGFBP1/DNAJA4/SKIC3/HSP90B1/HSPA5/LSM1/DNAJC3/DCP1A/ERO1A/MTHFD2/CEBPG/NPM1/SDAD1/PAIP1/SLC30A5/TARS1/SERP1/SRPRB/POP4/YWHAZ/EIF2AK3/NFYA/EIF4A2/XBP1/EXOSC9/SPCS3/NFYB/KIF5B/XPOT	+	UNFOLDED_PROTEIN_RESPONSE	49	0.441441	MSIGDB
M5939	Genes involved in p53 pathways and networks.	182	0.286383	1.51659	0.00203774	0.00783744	0.00494997	1507	tags=16%, list=11%, signal=14%	FOS/HBEGF/IL1A/IER3/SAT1/ATF3/ZFP36L1/RAD51C/TM4SF1/FAS/CGRRF1/PLK2/SERPINB5/TSC22D1/FUCA1/FBXW7/LIF/RPS27L/NUDT15/TCN2/NOL8/PTPRE/RNF19B/WWP1/CDH13/DNTTIP2/ANKRA2/TGFA/HINT1	+	P53_PATHWAY	29	0.159341	MSIGDB
M5951	Genes up-regulated during production of male gametes (sperm), as in spermatogenesis.	70	0.374572	1.68631	0.00298385	0.0106566	0.00673049	5018	tags=61%, list=38%, signal=38%	ARL4A/CLVS1/MLF1/ZC3H14/IDE/TTK/TOPBP1/RAD17/PSMG1/HSPA2/PRKAR2A/SIRT1/CCNB2/JAM3/STRBP/VDAC3/PHF7/DBF4/IFT88/TSN/NEK2/CDK1/STAM2/CLGN/RFC4/OAZ3/AGFG1/CSNK2A2/BRAF/PARP2/CCNA1/BUB1/NCAPH/IL13RA2/MTOR/EZH2/SLC12A2/RPL39L/MAST2/CLPB/PIAS2/KIF2C/TALDO1	+	SPERMATOGENESIS	43	0.614286	MSIGDB
M5921	Genes encoding components of the complement system, which is part of the innate immune system.	139	0.297136	1.51294	0.00876135	0.0257687	0.016275	2367	tags=27%, list=18%, signal=23%	DUSP6/CXCL1/PLAUR/DUSP5/ZFPM2/CASP10/CPM/SERPINB2/F3/GNAI3/ME1/KYNU/CP/CD55/USP16/GCA/CDH13/PRDM4/RAF1/CALM1/TNFAIP3/FN1/DOCK9/HSPA5/PHEX/CTSV/PLA2G4A/USP15/USP8/USP14/MAFF/ANXA5/KIF2A/CD59/GPD2/PIK3CA/SERPINA1/TFPI2	+	COMPLEMENT	38	0.273381	MSIGDB
M5936	Genes encoding proteins involved in oxidative phosphorylation.	194	0.267574	1.42865	0.00854075	0.0257687	0.016275	2749	tags=32%, list=21%, signal=26%	COX7A2/ATP5PO/ATP5PF/MRPS22/MTX2/ATP6V1E1/NDUFA4/COX7C/MRPL15/HSPA9/PHYH/IDH1/ATP5F1C/NDUFS4/MPC1/HADHB/GOT2/ABCB7/ATP6V0E1/COX7A2L/SLC25A5/ALDH6A1/ATP5PB/ATP5PD/MRPS15/FXN/NDUFS6/ACADSB/LRPPRC/MRPL35/SDHC/IMMT/DLD/ACADM/COX4I1/NDUFS2/HADHA/NDUFA5/TIMM17A/SLC25A12/NDUFC2/ATP6V1H/DECR1/NDUFAB1/ATP6V1C1/SLC25A3/OPA1/TOMM22/VDAC3/UQCRC2/SUPV3L1/FH/AFG3L2/COX15/ATP5F1A/AIFM1/MTRF1/IDH3A/IDH3B/ATP6V1D…	+	OXIDATIVE_PHOSPHORYLATION	63	0.324742	MSIGDB
M5893	Genes important for mitotic spindle assembly.	195	0.265485	1.41633	0.00860497	0.0257687	0.016275	3888	tags=42%, list=29%, signal=30%	FARP1/KNTC1/ARHGEF3/CDK5RAP2/CDC42/SPTAN1/TUBGCP3/CKAP5/KIFAP3/MYH10/KIF4A/RASA2/RALBP1/TTK/CEP57/NET1/NDC80/LRPPRC/TIAM1/RASA1/RANBP9/ANLN/SORBS2/CENPF/FLNB/RAB3GAP1/KIF15/CDC27/CCNB2/PALLD/PPP4R2/KIF23/ARFGEF1/PDLIM5/BRCA2/KATNA1/PCM1/DYNC1H1/RICTOR/DST/STK38L/CLASP1/DLGAP5/ALMS1/KIF11/NIN/TUBD1/CENPE/RASAL2/DLG1/SOS1/CDC42BPA/FGD6/NCK1/NEK2/TPX2/CDK1/SPTBN1/WASF1/ARHGAP29/KIF5B/ARF6/CCDC88A/VC…	+	MITOTIC_SPINDLE	81	0.415385	MSIGDB
M5937	Genes encoding proteins involved in glycolysis and gluconeogenesis.	168	0.273587	1.43208	0.0118615	0.0329485	0.0208096	2945	tags=33%, list=22%, signal=26%	IER3/TXN/GLCE/RARS1/GUSB/VEGFA/KDELR3/PAXIP1/PPIA/GLRX/COPB2/NASP/IDH1/ECD/FUT8/GFPT1/PGM2/GOT2/ME1/ISG20/POLR3K/EXT2/ALDH7A1/COG2/MET/SDHC/UGP2/TGFA/DLD/AK3/TPST1/P4HA1/HSPA5/ME2/HMMR/SLC25A13/GPC4/KIF2A/NT5E/PGK1/SRD5A3/ERO1A/PYGL/ZNF292/SOD1/PKP2/ARPP19/B4GALT4/DEPDC1/AK4/GALK2/PDK3/CTH/CDK1/CASP6/TGFBI	+	GLYCOLYSIS	56	0.333333	MSIGDB
