## Supplementary material for "Early *Candida*–Oral Tumor Interactions Suggest miRNA-Mediated Regulation of Inflammatory and Tumor-associated processes": Table S16

### Sheet: ranks
ID	Name	n.predicted	rank.predicted	n.validated	rank.validated	rank
M5890	TNFA_SIGNALING_VIA_NFKB	57	1	4	2	3
GO:0008285	NEGATIVE_REGULATION_OF_CELL_POPULATION_PROLIFERATION	29	4	4	1	5
GO:0009617	RESPONSE_TO_BACTERIUM	24	9	2	5	14
GO:0071396	CELLULAR_RESPONSE_TO_LIPID	26	5	2	14	19
GO:0045859	REGULATION_OF_PROTEIN_KINASE_ACTIVITY	25	8	2	11	19
GO:0010942	POSITIVE_REGULATION_OF_CELL_DEATH	22	14	2	6	20
GO:0002237	RESPONSE_TO_MOLECULE_OF_BACTERIAL_ORIGIN	21	17	2	3	20
GO:1902532	NEGATIVE_REGULATION_OF_INTRACELLULAR_SIGNAL_TRANSDUCTION	26	6	2	15	21
GO:0045596	NEGATIVE_REGULATION_OF_CELL_DIFFERENTIATION	23	11	2	10	21
GO:0031400	NEGATIVE_REGULATION_OF_PROTEIN_MODIFICATION_PROCESS	18	31	2	7	38
GO:0030155	REGULATION_OF_CELL_ADHESION	24	10	1	30	40
GO:0009611	RESPONSE_TO_WOUNDING	21	18	1	23	41
GO:0002521	LEUKOCYTE_DIFFERENTIATION	20	22	1	19	41
GO:0048514	BLOOD_VESSEL_MORPHOGENESIS	30	2	1	40	42
GO:0040017	POSITIVE_REGULATION_OF_LOCOMOTION	25	7	1	36	43
GO:0030855	EPITHELIAL_CELL_DIFFERENTIATION	21	19	1	31	50
GO:0002684	POSITIVE_REGULATION_OF_IMMUNE_SYSTEM_PROCESS	18	29	1	22	51
M5939	P53_PATHWAY	18	36	2	16	52
GO:0061061	MUSCLE_STRUCTURE_DEVELOPMENT	17	39	2	13	52
GO:0045444	FAT_CELL_DIFFERENTIATION	16	43	2	9	52
GO:0006979	RESPONSE_TO_OXIDATIVE_STRESS	15	48	2	4	52
GO:0010563	NEGATIVE_REGULATION_OF_PHOSPHORUS_METABOLIC_PROCESS	18	30	1	26	56
GO:0018212	PEPTIDYL_TYROSINE_MODIFICATION	17	38	1	28	66
GO:0042326	NEGATIVE_REGULATION_OF_PHOSPHORYLATION	18	32	1	37	69
M5891	HYPOXIA	22	16	1	59	75
GO:0010035	RESPONSE_TO_INORGANIC_SUBSTANCE	15	50	1	25	75
GO:0097190	APOPTOTIC_SIGNALING_PATHWAY	18	34	1	47	81
M5932	INFLAMMATORY_RESPONSE	20	24	1	61	85
GO:1901652	RESPONSE_TO_PEPTIDE	18	35	1	51	86
GO:0040008	REGULATION_OF_GROWTH	15	51	1	35	86
GO:1901342	REGULATION_OF_VASCULATURE_DEVELOPMENT	16	46	1	50	96
GO:0030099	MYELOID_CELL_DIFFERENTIATION	13	69	1	29	98
GO:0002683	NEGATIVE_REGULATION_OF_IMMUNE_SYSTEM_PROCESS	12	77	1	21	98
M5953	KRAS_SIGNALING_UP	18	37	1	63	100
GO:0071216	CELLULAR_RESPONSE_TO_BIOTIC_STIMULUS	14	64	1	45	109
GO:0043434	RESPONSE_TO_PEPTIDE_HORMONE	13	71	1	38	109
GO:2001233	REGULATION_OF_APOPTOTIC_SIGNALING_PATHWAY	15	54	1	56	110
GO:0071219	CELLULAR_RESPONSE_TO_MOLECULE_OF_BACTERIAL_ORIGIN	14	65	1	46	111
GO:0033002	MUSCLE_CELL_PROLIFERATION	10	106	2	8	114
GO:0051090	REGULATION_OF_DNA_BINDING_TRANSCRIPTION_FACTOR_ACTIVITY	13	74	1	41	115
GO:0010817	REGULATION_OF_HORMONE_LEVELS	11	88	1	27	115
M5947	IL2_STAT5_SIGNALING	15	55	1	62	117
GO:0062197	CELLULAR_RESPONSE_TO_CHEMICAL_STRESS	13	75	1	43	118
GO:0070482	RESPONSE_TO_OXYGEN_LEVELS	13	76	1	44	120
GO:0030856	REGULATION_OF_EPITHELIAL_CELL_DIFFERENTIATION	11	90	1	32	122
GO:0002573	MYELOID_LEUKOCYTE_DIFFERENTIATION	10	102	1	20	122
GO:0051348	NEGATIVE_REGULATION_OF_TRANSFERASE_ACTIVITY	12	81	1	42	123
GO:0032102	NEGATIVE_REGULATION_OF_RESPONSE_TO_EXTERNAL_STIMULUS	11	91	1	33	124
GO:0033673	NEGATIVE_REGULATION_OF_KINASE_ACTIVITY	11	92	1	34	126
GO:0000302	RESPONSE_TO_REACTIVE_OXYGEN_SPECIES	9	113	1	18	131
GO:0048659	SMOOTH_MUSCLE_CELL_PROLIFERATION	9	125	2	12	137
GO:2001234	NEGATIVE_REGULATION_OF_APOPTOTIC_SIGNALING_PATHWAY	12	83	1	57	140
GO:0009914	HORMONE_TRANSPORT	9	119	1	24	143
M5902	APOPTOSIS	12	84	1	60	144
GO:0140297	DNA_BINDING_TRANSCRIPTION_FACTOR_BINDING	11	98	1	49	147
GO:1903706	REGULATION_OF_HEMOPOIESIS	11	100	1	53	153
GO:1904018	POSITIVE_REGULATION_OF_VASCULATURE_DEVELOPMENT	11	101	1	55	156
M5941	UV_RESPONSE_UP	8	145	2	17	162
GO:0045598	REGULATION_OF_FAT_CELL_DIFFERENTIATION	9	124	1	39	163
GO:0097193	INTRINSIC_APOPTOTIC_SIGNALING_PATHWAY	9	133	1	48	181
GO:1902105	REGULATION_OF_LEUKOCYTE_DIFFERENTIATION	8	144	1	52	196
GO:2001242	REGULATION_OF_INTRINSIC_APOPTOTIC_SIGNALING_PATHWAY	7	154	1	58	212
GO:1903708	POSITIVE_REGULATION_OF_HEMOPOIESIS	4	177	1	54	231

### Sheet: weigths
genesymbol	log2FoldChange	padj	miRname	log2FoldChange.miR	padj.miR	TNFA_SIGNALING_VIA_NFKB	RESPONSE_TO_BACTERIUM	NEGATIVE_REGULATION_OF_CELL_POPULATION_PROLIFERATION	CELLULAR_RESPONSE_TO_LIPID	REGULATION_OF_PROTEIN_KINASE_ACTIVITY	TNFA_SIGNALING_VIA_NFKB.weight	RESPONSE_TO_BACTERIUM.weight	NEGATIVE_REGULATION_OF_CELL_POPULATION_PROLIFERATION.weight	CELLULAR_RESPONSE_TO_LIPID.weight	REGULATION_OF_PROTEIN_KINASE_ACTIVITY.weight
ABL2	2.45496	0.00922844	hsa-miR-26a-1-3p	-1.34955	0.0350602	FALSE	FALSE	FALSE	TRUE	FALSE	0	0	0	0.00811344	0
ADAMTS1	3.94144	2.31928e-06				FALSE	FALSE	TRUE	FALSE	FALSE	0	0	0.0240557	0	0
ADM	2.16295	0.0105129				FALSE	TRUE	TRUE	FALSE	FALSE	0	0.0148468	0.0148468	0	0
ADRB2	3.4733	4.3209e-05				FALSE	FALSE	FALSE	FALSE	TRUE	0	0	0	0	0.00933144
AREG	3.70339	1.44034e-06				TRUE	FALSE	FALSE	FALSE	TRUE	0.0505661	0	0	0	0.0505661
ATF3	6.35024	2.5773e-13				TRUE	FALSE	FALSE	FALSE	FALSE	0.137378	0	0	0	0
BHLHE40	3.15725	2.95709e-06				TRUE	FALSE	FALSE	FALSE	FALSE	0.0310119	0	0	0	0
BMP2	4.47157	4.2181e-07				TRUE	TRUE	TRUE	FALSE	TRUE	0.13815	0.13815	0.13815	0	0.13815
BTG1	2.17809	0.000999236	hsa-let-7a-3p	-1.43644	3.84683e-07	TRUE	FALSE	TRUE	FALSE	FALSE	0.0215644	0	0.0215644	0	0
CCL20	6.65326	1.39215e-08				TRUE	TRUE	FALSE	FALSE	FALSE	0.162379	0.162379	0	0	0
CCN1	3.54065	5.9541e-05				TRUE	FALSE	FALSE	FALSE	TRUE	0.0373418	0	0	0	0.0373418
CD55	3.15167	7.40629e-06				FALSE	TRUE	FALSE	TRUE	FALSE	0	0.0453347	0	0.0453347	0
CITED2	2.20438	6.35696e-05				FALSE	FALSE	TRUE	FALSE	FALSE	0	0	0.0106099	0	0
CLCF1	3.82895	0.000117764				TRUE	FALSE	FALSE	FALSE	FALSE	0.0286331	0	0	0	0
CSF2	7.72671	2.5773e-13				TRUE	TRUE	FALSE	TRUE	FALSE	0.432153	0.432153	0	0.432153	0
CSF3	12.7615	0.0276289				FALSE	TRUE	FALSE	TRUE	FALSE	0	0.0800878	0	0.0800878	0
CXCL1	8.04759	2.5773e-13				TRUE	TRUE	TRUE	TRUE	FALSE	0.977347	0.977347	0.977347	0.977347	0
CXCL2	7.47232	2.5773e-13				TRUE	TRUE	FALSE	TRUE	FALSE	0.640245	0.640245	0	0.640245	0
CXCL3	8.01628	2.5773e-13				TRUE	TRUE	FALSE	TRUE	FALSE	0.437501	0.437501	0	0.437501	0
CXCL8	8.90625	2.5773e-13				FALSE	TRUE	TRUE	TRUE	FALSE	0	0.525375	0.525375	0.525375	0
DKK1	4.79763	8.79964e-06				FALSE	FALSE	FALSE	FALSE	TRUE	0	0	0	0	0.0143838
DUSP1	7.22792	2.5773e-13				TRUE	FALSE	TRUE	FALSE	TRUE	0.576413	0	0.576413	0	0.576413
DUSP10	3.62264	0.00571345				FALSE	TRUE	TRUE	FALSE	TRUE	0	0.033013	0.033013	0	0.033013
DUSP4	5.33985	5.9716e-05				TRUE	FALSE	FALSE	FALSE	FALSE	0.0422997	0	0	0	0
DUSP5	5.86265	2.81552e-08				TRUE	FALSE	FALSE	FALSE	FALSE	0.0742222	0	0	0	0
DUSP7	2.09562	0.0039686				FALSE	FALSE	FALSE	FALSE	TRUE	0	0	0	0	0.00364733
EDN1	6.16883	7.41074e-10				TRUE	TRUE	FALSE	TRUE	TRUE	0.265697	0.265697	0	0.265697	0.265697
EGR1	4.17183	4.36255e-05				TRUE	FALSE	FALSE	FALSE	TRUE	0.0452573	0	0	0	0.0452573
EPHA2	4.07879	5.26107e-06				FALSE	TRUE	FALSE	FALSE	FALSE	0	0.0331693	0	0	0
EREG	3.58735	1.10538e-05				FALSE	FALSE	TRUE	FALSE	TRUE	0	0	0.0302813	0	0.0302813
ERRFI1	3.22136	0.00302146				FALSE	FALSE	FALSE	TRUE	TRUE	0	0	0	0.0180379	0.0180379
F3	2.74802	0.000917108				TRUE	FALSE	FALSE	FALSE	FALSE	0.0170302	0	0	0	0
FOS	7.85065	2.5773e-13				TRUE	TRUE	FALSE	FALSE	FALSE	0.472843	0.472843	0	0	0
FOSB	6.4458	6.3058e-11				TRUE	FALSE	FALSE	FALSE	FALSE	0.106097	0	0	0	0
FOSL1	5.86068	0.00719006				TRUE	FALSE	TRUE	FALSE	FALSE	0.0463651	0	0.0463651	0	0
GADD45B	2.49907	0.0288616				TRUE	FALSE	FALSE	FALSE	TRUE	0.0132768	0	0	0	0.0132768
GEM	5.5264	4.92353e-05				TRUE	FALSE	FALSE	FALSE	FALSE	0.0445609	0	0	0	0
GJB3	2.69829	0.000540422				FALSE	FALSE	FALSE	TRUE	FALSE	0	0	0	0.0122372	0
GPRC5A	2.46003	0.000342595				FALSE	FALSE	FALSE	FALSE	TRUE	0	0	0	0	0.00549136
HBEGF	5.909	2.5773e-13				TRUE	FALSE	FALSE	FALSE	TRUE	0.190761	0	0	0	0.190761
IER3	4.73701	2.5773e-13				TRUE	FALSE	FALSE	FALSE	FALSE	0.104653	0	0	0	0
IL1A	2.98183	0.0209058				TRUE	TRUE	TRUE	TRUE	FALSE	0.0398967	0.0398967	0.0398967	0.0398967	0
IL1B	2.59059	3.63528e-06				TRUE	TRUE	TRUE	TRUE	TRUE	0.0876267	0.0876267	0.0876267	0.0876267	0.0876267
IL24	6.25468	0.00472881				FALSE	TRUE	TRUE	TRUE	FALSE	0	0.0702944	0.0702944	0.0702944	0
INHBA	4.46531	2.22191e-11				TRUE	FALSE	TRUE	TRUE	FALSE	0.176351	0	0.176351	0.176351	0
INSIG1	2.90022	5.9716e-05				FALSE	FALSE	FALSE	TRUE	FALSE	0	0	0	0.0159923	0
JUN	5.16095	4.65759e-07				TRUE	FALSE	TRUE	FALSE	FALSE	0.0911478	0	0.0911478	0	0
JUNB	4.0105	0.000137902				TRUE	FALSE	FALSE	FALSE	FALSE	0.0295774	0	0	0	0
JUND	3.51024	0.00472881				FALSE	TRUE	FALSE	FALSE	FALSE	0	0.0156565	0	0	0
KLF11	2.17149	0.0364425				FALSE	FALSE	TRUE	FALSE	FALSE	0	0	0.00512738	0	0
KLF4	2.93121	0.0321299				TRUE	FALSE	TRUE	FALSE	FALSE	0.0185816	0	0.0185816	0	0
KLF6	4.60722	2.75923e-12				TRUE	FALSE	FALSE	FALSE	FALSE	0.0847044	0	0	0	0
LAMB3	1.83629	0.0231853				TRUE	FALSE	FALSE	FALSE	FALSE	0.0076224	0	0	0	0
LATS2	2.00906	0.0222712				FALSE	FALSE	FALSE	FALSE	TRUE	0	0	0	0	0.00275571
LBH	3.02971	4.03045e-07				FALSE	FALSE	FALSE	TRUE	FALSE	0	0	0	0.0233365	0
LDLR	2.78371	4.86307e-05				TRUE	FALSE	FALSE	TRUE	FALSE	0.0381389	0	0	0.0381389	0
LIF	6.30036	1.99104e-07				TRUE	FALSE	TRUE	FALSE	FALSE	0.116604	0	0.116604	0	0
MAFF	6.79242	1.90071e-08				TRUE	FALSE	FALSE	FALSE	FALSE	0.0877389	0	0	0	0
MAP2K3	2.19265	0.00445148				TRUE	TRUE	FALSE	TRUE	TRUE	0.033091	0.033091	0	0.033091	0.033091
MCL1	2.46681	0.00390691				TRUE	FALSE	FALSE	FALSE	FALSE	0.0131072	0	0	0	0
MXD1	1.9338	0.00748392	hsa-miR-301a-5p	-1.33764	1.28662e-05	TRUE	FALSE	FALSE	FALSE	FALSE	0.00944183	0	0	0	0
MYC	3.34891	4.67364e-05				TRUE	FALSE	TRUE	TRUE	FALSE	0.0627356	0	0.0627356	0.0627356	0
NEDD9	3.31	2.3196e-08				FALSE	FALSE	FALSE	FALSE	TRUE	0	0	0	0	0.0138995
NFKBIA	4.21106	1.80411e-12				TRUE	TRUE	FALSE	TRUE	FALSE	0.20117	0.20117	0	0.20117	0
NOCT	3.28197	0.00702726				FALSE	TRUE	FALSE	FALSE	FALSE	0	0.0139258	0	0	0
NR4A1	8.79612	2.5773e-13				TRUE	TRUE	FALSE	FALSE	FALSE	0.474248	0.474248	0	0	0
NR4A2	5.2418	8.41919e-12				TRUE	FALSE	FALSE	FALSE	FALSE	0.0928297	0	0	0	0
NRG1	2.99905	0.000238229				FALSE	FALSE	FALSE	FALSE	TRUE	0	0	0	0	0.0069336
OVOL1	3.01933	1.95982e-05				FALSE	FALSE	TRUE	FALSE	FALSE	0	0	0.0159655	0	0
PER2	2.5164	0.0267367	hsa-miR-27b-5p	-1.51112	0.000409003	FALSE	FALSE	TRUE	FALSE	FALSE	0	0	0.00624008	0	0
PHLDA1	3.30878	0.000601492				TRUE	FALSE	FALSE	FALSE	FALSE	0.0213452	0	0	0	0
PHLDA2	3.53738	0.014191				TRUE	FALSE	FALSE	FALSE	FALSE	0.0158273	0	0	0	0
PIM1	2.89368	2.31928e-06				FALSE	FALSE	FALSE	TRUE	FALSE	0	0	0	0.0200804	0
PLA2G6	4.59793	7.57595e-09				FALSE	TRUE	FALSE	FALSE	FALSE	0	0.0535212	0	0	0
PLAUR	3.31518	0.00134982				TRUE	FALSE	FALSE	FALSE	FALSE	0.0197721	0	0	0	0
PNRC1	2.01618	0.0105429				TRUE	FALSE	FALSE	FALSE	FALSE	0.00938482	0	0	0	0
PTGS2	6.07736	2.5773e-13				TRUE	TRUE	TRUE	FALSE	FALSE	0.390547	0.390547	0.390547	0	0
PTHLH	2.57745	8.75867e-09				FALSE	FALSE	TRUE	FALSE	FALSE	0	0	0.0211409	0	0
PTX3	4.08818	0.000224802				TRUE	FALSE	FALSE	FALSE	FALSE	0.0289761	0	0	0	0
RGCC	3.644	0.00901968				FALSE	FALSE	TRUE	FALSE	TRUE	0	0	0.0163244	0	0.0163244
RHOB	3.59821	3.01437e-10				TRUE	FALSE	FALSE	FALSE	FALSE	0.0557257	0	0	0	0
RNF19B	1.9653	0.000235495				TRUE	FALSE	FALSE	FALSE	FALSE	0.0138615	0	0	0	0
SAT1	2.60756	0.00120792				TRUE	FALSE	FALSE	FALSE	FALSE	0.0157283	0	0	0	0
SDC4	1.89774	0.0093866				TRUE	FALSE	TRUE	FALSE	TRUE	0.0174339	0	0.0174339	0	0.0174339
SERPINB2	6.38481	5.68295e-11				TRUE	FALSE	FALSE	FALSE	FALSE	0.105652	0	0	0	0
SERTAD1	3.13316	0.000344128	hsa-miR-30c-1-3p	-1.28668	0.0109872	FALSE	FALSE	FALSE	FALSE	TRUE	0	0	0	0	0.00698503
SGK1	4.8822	2.5773e-13				TRUE	FALSE	FALSE	TRUE	FALSE	0.250805	0	0	0.250805	0
SLC2A3	3.94207	0.000329037				TRUE	FALSE	FALSE	FALSE	FALSE	0.0269092	0	0	0	0
SNAI2	2.39016	0.000316256				FALSE	FALSE	TRUE	TRUE	FALSE	0	0	0.0214607	0.0214607	0
SOCS1	5.23577	4.97787e-05				FALSE	FALSE	FALSE	FALSE	TRUE	0	0	0	0	0.0138392
SOCS3	5.00594	3.95886e-05				TRUE	FALSE	FALSE	FALSE	FALSE	0.0412467	0	0	0	0
SOD2	2.33476	0.00265642	hsa-miR-30c-1-3p	-1.28668	0.0109872	TRUE	TRUE	TRUE	FALSE	FALSE	0.032006	0.032006	0.032006	0	0
SOX9	2.79187	0.00837131				FALSE	FALSE	TRUE	TRUE	FALSE	0	0	0.0175636	0.0175636	0
SPRY2	3.75046	3.96104e-06				FALSE	FALSE	TRUE	FALSE	TRUE	0	0	0.033887	0	0.033887
SPRY4	4.48096	0.000326782				FALSE	FALSE	FALSE	FALSE	TRUE	0	0	0	0	0.01006
TGFA	2.79309	0.000633015				FALSE	FALSE	FALSE	FALSE	TRUE	0	0	0	0	0.00588565
TIPARP	2.02609	0.0047571				TRUE	FALSE	FALSE	FALSE	FALSE	0.0104755	0	0	0	0
TNFAIP3	5.94807	2.5773e-13				TRUE	TRUE	TRUE	TRUE	TRUE	1	1	1	1	1
TRAF4	1.76046	0.0197889				FALSE	FALSE	FALSE	FALSE	TRUE	0	0	0	0	0.00246292
TRIB1	4.72795	1.16096e-07	hsa-miR-30c-1-3p	-1.28668	0.0109872	TRUE	TRUE	TRUE	TRUE	TRUE	0.19521	0.19521	0.19521	0.19521	0.19521
TSC22D1	2.28717	9.32761e-05				TRUE	FALSE	FALSE	FALSE	FALSE	0.0174374	0	0	0	0
VEGFA	2.74966	6.26477e-05				TRUE	FALSE	FALSE	FALSE	TRUE	0.0288068	0	0	0	0.0288068
ZC3H12A	2.89415	0.0122509				TRUE	TRUE	FALSE	TRUE	FALSE	0.0337749	0.0337749	0	0.0337749	0
ZFP36	5.14042	6.45573e-05				TRUE	TRUE	FALSE	TRUE	FALSE	0.103057	0.103057	0	0.103057	0
ZFP36L1	2.94923	2.96673e-09				FALSE	FALSE	FALSE	TRUE	FALSE	0	0	0	0.0289171	0
