## Supplementary material for "Early *Candida*–Oral Tumor Interactions Suggest miRNA-Mediated Regulation of Inflammatory and Tumor-associated processes": Table S17

### Sheet: Angiogenesis
miRname	log2FoldChange.miR	padj.miR	genesymbol	log2FoldChange	padj	binding_site	position	validated
hsa-let-7a-3p	-1.43644	3.84683e-07	BTG1	2.17809	0.000999236	(3513:3528)	3UTR	validated
hsa-miR-1268a	-3.00382	1.12274e-07	ANGPTL4	5.08354	0.0113047	(1216:1251)	CDS	predicted
hsa-miR-1268a	-3.00382	1.12274e-07	BTG1	2.17809	0.000999236	(354:372)	CDS	predicted
hsa-miR-1268a	-3.00382	1.12274e-07	CXCL8	8.90625	2.5773e-13	(264:277), (224:277)	CDS, CDS	predicted
hsa-miR-1268a	-3.00382	1.12274e-07	NR4A1	8.79612	2.5773e-13	(357:379)	CDS	predicted
hsa-miR-1268a	-3.00382	1.12274e-07	PLAUR	3.31518	0.00134982	(848:867)	CDS	predicted
hsa-miR-1268a	-3.00382	1.12274e-07	VEGFA	2.74966	6.26477e-05	(737:754), (1777:1794), (1828:1845), (1759:1776), (1705:1722), (1670:1687), (1573:1590), (1639:1656), (95:111)	3UTR, 3UTR, 3UTR, 3UTR, 3UTR, 3UTR, 3UTR, 3UTR, 5UTR	predicted
hsa-miR-1268a	-3.00382	1.12274e-07	ZC3H12A	2.89415	0.0122509	(1468:1488)	CDS	predicted
hsa-miR-1268b	-3.00656	9.24297e-07	CXCL8	8.90625	2.5773e-13	(222:277), (264:277), (222:277), (264:277)	CDS, CDS, CDS, CDS	predicted
hsa-miR-1268b	-3.00656	9.24297e-07	IL1B	2.59059	3.63528e-06	(1101:1131), (1147:1180), (242:283)	3UTR, 3UTR, CDS	predicted
hsa-miR-1268b	-3.00656	9.24297e-07	JUN	5.16095	4.65759e-07	(1152:1171), (1208:1253)	CDS, CDS	predicted
hsa-miR-1268b	-3.00656	9.24297e-07	PLAUR	3.31518	0.00134982	(847:867), (858:878)	CDS, CDS	predicted
hsa-miR-1268b	-3.00656	9.24297e-07	VEGFA	2.74966	6.26477e-05	(735:754), (1826:1845), (1757:1776), (1703:1722), (1668:1687), (1571:1590), (1637:1656)	3UTR, 3UTR, 3UTR, 3UTR, 3UTR, 3UTR, 3UTR	predicted
hsa-miR-148a-5p	-1.94023	2.88658e-14	CXCL8	8.90625	2.5773e-13	(152:187), (152:187)	CDS, CDS	predicted
hsa-miR-16-1-3p	-1.98953	0.000100837	IL1A	2.98183	0.0209058	(1560:1609)	3UTR	predicted
hsa-miR-16-1-3p	-1.98953	0.000100837	JUN	5.16095	4.65759e-07	(93:115)	5UTR	predicted
hsa-miR-16-1-3p	-1.98953	0.000100837	PTGS2	6.07736	2.5773e-13	(1065:1100)	CDS	predicted
hsa-miR-23b-5p	-2.04115	0.00677243	ANGPTL4	5.08354	0.0113047	(1538:1557), (724:740)	3UTR, CDS	predicted
hsa-miR-23b-5p	-2.04115	0.00677243	BTG1	2.17809	0.000999236	(3371:3389), (576:593)	3UTR, CDS	predicted
hsa-miR-23b-5p	-2.04115	0.00677243	NR4A1	8.79612	2.5773e-13	(315:357), (416:458), (1364:1385)	CDS, CDS, CDS	predicted
hsa-miR-23b-5p	-2.04115	0.00677243	PLAUR	3.31518	0.00134982	(3:25)	5UTR	predicted
hsa-miR-23b-5p	-2.04115	0.00677243	PTGS2	6.07736	2.5773e-13	(18:49)	5UTR	predicted
hsa-miR-23b-5p	-2.04115	0.00677243	TFPI2	2.62255	0.000324925	(136:159), (737:759)	CDS, CDS	predicted
hsa-miR-23b-5p	-2.04115	0.00677243	VEGFA	2.74966	6.26477e-05	(669:687)	3UTR	predicted
hsa-miR-23b-5p	-2.04115	0.00677243	ZC3H12A	2.89415	0.0122509	(1662:1682)	CDS	predicted
hsa-miR-26a-1-3p	-1.34955	0.0350602	CXCL8	8.90625	2.5773e-13	(239:264)	CDS	predicted
hsa-miR-26a-1-3p	-1.34955	0.0350602	F3	2.74802	0.000917108	(886:904), (1046:1064), (842:864)	3UTR, 3UTR, CDS	predicted
hsa-miR-26a-1-3p	-1.34955	0.0350602	PTGS2	6.07736	2.5773e-13	(3483:3497)	3UTR	predicted
hsa-miR-27b-5p	-1.51112	0.000409003	PTGS2	6.07736	2.5773e-13	(748:768)	CDS	predicted
hsa-miR-301a-5p	-1.33764	1.28662e-05	NR4A1	8.79612	2.5773e-13	(239:258)	5UTR	predicted
hsa-miR-30c-1-3p	-1.28668	0.0109872	ANGPTL4	5.08354	0.0113047	(138:155)	5UTR	predicted
hsa-miR-30c-1-3p	-1.28668	0.0109872	BTG1	2.17809	0.000999236	(1083:1106)	3UTR	predicted
hsa-miR-30c-1-3p	-1.28668	0.0109872	EPHA2	4.07879	5.26107e-06	(1330:1350)	CDS	predicted
hsa-miR-30c-1-3p	-1.28668	0.0109872	IL1B	2.59059	3.63528e-06	(1079:1097), (1118:1137)	3UTR, 3UTR	predicted
hsa-miR-30c-1-3p	-1.28668	0.0109872	JUN	5.16095	4.65759e-07	(2995:3017)	3UTR	predicted
hsa-miR-30c-1-3p	-1.28668	0.0109872	NR4A1	8.79612	2.5773e-13	(83:103)	5UTR	predicted
hsa-miR-30c-1-3p	-1.28668	0.0109872	RGCC	3.644	0.00901968	(683:698), (718:738)	3UTR, 3UTR	predicted
hsa-miR-4521	-2.02086	0.000744971	BTG1	2.17809	0.000999236	(3807:3827)	3UTR	predicted
hsa-miR-4521	-2.02086	0.000744971	EPHA2	4.07879	5.26107e-06	(2078:2124)	CDS	predicted
hsa-miR-4521	-2.02086	0.000744971	NR4A1	8.79612	2.5773e-13	(980:1007)	CDS	predicted
hsa-miR-4521	-2.02086	0.000744971	PTGS2	6.07736	2.5773e-13	(3351:3376), (947:971)	3UTR, CDS	predicted

### Sheet: Cancer.Metabolism
miRname	log2FoldChange.miR	padj.miR	genesymbol	log2FoldChange	padj	binding_site	position	validated
hsa-miR-1268a	-3.00382	1.12274e-07	MYC	3.34891	4.67364e-05	(2236:2257), (397:415)	3UTR, CDS	predicted
hsa-miR-1268b	-3.00656	9.24297e-07	JUN	5.16095	4.65759e-07	(1152:1171), (1208:1253)	CDS, CDS	predicted
hsa-miR-1268b	-3.00656	9.24297e-07	MYC	3.34891	4.67364e-05	(2823:2848)	3UTR	predicted
hsa-miR-16-1-3p	-1.98953	0.000100837	JUN	5.16095	4.65759e-07	(93:115)	5UTR	predicted
hsa-miR-23b-5p	-2.04115	0.00677243	MYC	3.34891	4.67364e-05	(1102:1124), (1462:1481)	5UTR, CDS	predicted
hsa-miR-27b-5p	-1.51112	0.000409003	MYC	3.34891	4.67364e-05	(3704:3725), (1148:1165)	3UTR, CDS	predicted
hsa-miR-301a-5p	-1.33764	1.28662e-05	MYC	3.34891	4.67364e-05	(1206:1244)	CDS	predicted
hsa-miR-30c-1-3p	-1.28668	0.0109872	JUN	5.16095	4.65759e-07	(2995:3017)	3UTR	predicted
hsa-miR-30c-1-3p	-1.28668	0.0109872	MYC	3.34891	4.67364e-05	(175:209)	5UTR	predicted
hsa-miR-4521	-2.02086	0.000744971	MYC	3.34891	4.67364e-05	(3170:3197)	3UTR	predicted

### Sheet: ECM.Layers
miRname	log2FoldChange.miR	padj.miR	genesymbol	log2FoldChange	padj	binding_site	position	validated
hsa-miR-1268a	-3.00382	1.12274e-07	MMP10	2.22416	0.0245479	(582:603)	CDS	predicted
hsa-miR-1268a	-3.00382	1.12274e-07	PLAUR	3.31518	0.00134982	(848:867)	CDS	predicted
hsa-miR-1268a	-3.00382	1.12274e-07	ZC3H12A	2.89415	0.0122509	(1468:1488)	CDS	predicted
hsa-miR-1268b	-3.00656	9.24297e-07	MMP10	2.22416	0.0245479	(580:603)	CDS	predicted
hsa-miR-1268b	-3.00656	9.24297e-07	PLAUR	3.31518	0.00134982	(847:867), (858:878)	CDS, CDS	predicted
hsa-miR-16-1-3p	-1.98953	0.000100837	MMP10	2.22416	0.0245479	(1232:1262)	CDS	predicted
hsa-miR-23b-5p	-2.04115	0.00677243	MMP10	2.22416	0.0245479	(311:373)	CDS	predicted
hsa-miR-23b-5p	-2.04115	0.00677243	PLAUR	3.31518	0.00134982	(3:25)	5UTR	predicted
hsa-miR-23b-5p	-2.04115	0.00677243	ZC3H12A	2.89415	0.0122509	(1662:1682)	CDS	predicted
hsa-miR-26a-1-3p	-1.34955	0.0350602	F3	2.74802	0.000917108	(886:904), (1046:1064), (842:864)	3UTR, 3UTR, CDS	predicted
hsa-miR-301a-5p	-1.33764	1.28662e-05	MMP10	2.22416	0.0245479	(1666:1695)	3UTR	predicted
hsa-miR-30c-1-3p	-1.28668	0.0109872	ADAMTS1	3.94144	2.31928e-06	(2213:2229)	CDS	predicted
hsa-miR-30c-1-3p	-1.28668	0.0109872	EPHA2	4.07879	5.26107e-06	(1330:1350)	CDS	predicted
hsa-miR-30c-1-3p	-1.28668	0.0109872	SDC4	1.89774	0.0093866	(2240:2259)	3UTR	predicted
hsa-miR-374a-3p	-1.29227	0.0259527	MMP3	4.86693	6.44909e-05	(1226:1249)	CDS	predicted
hsa-miR-4521	-2.02086	0.000744971	EPHA2	4.07879	5.26107e-06	(2078:2124)	CDS	predicted
hsa-miR-4521	-2.02086	0.000744971	MMP10	2.22416	0.0245479	(1288:1306)	CDS	predicted
hsa-miR-4521	-2.02086	0.000744971	SDC4	1.89774	0.0093866	(647:671)	3UTR	predicted

### Sheet: ECM.Remodeling
miRname	log2FoldChange.miR	padj.miR	genesymbol	log2FoldChange	padj	binding_site	position	validated
hsa-miR-1268a	-3.00382	1.12274e-07	MMP10	2.22416	0.0245479	(582:603)	CDS	predicted
hsa-miR-1268a	-3.00382	1.12274e-07	VEGFA	2.74966	6.26477e-05	(737:754), (1777:1794), (1828:1845), (1759:1776), (1705:1722), (1670:1687), (1573:1590), (1639:1656), (95:111)	3UTR, 3UTR, 3UTR, 3UTR, 3UTR, 3UTR, 3UTR, 3UTR, 5UTR	predicted
hsa-miR-1268b	-3.00656	9.24297e-07	LAMB3	1.83629	0.0231853	(3230:3271), (3206:3247)	CDS, CDS	predicted
hsa-miR-1268b	-3.00656	9.24297e-07	MMP10	2.22416	0.0245479	(580:603)	CDS	predicted
hsa-miR-1268b	-3.00656	9.24297e-07	VEGFA	2.74966	6.26477e-05	(735:754), (1826:1845), (1757:1776), (1703:1722), (1668:1687), (1571:1590), (1637:1656)	3UTR, 3UTR, 3UTR, 3UTR, 3UTR, 3UTR, 3UTR	predicted
hsa-miR-16-1-3p	-1.98953	0.000100837	MMP10	2.22416	0.0245479	(1232:1262)	CDS	predicted
hsa-miR-23b-5p	-2.04115	0.00677243	LAMB3	1.83629	0.0231853	(1266:1290), (1242:1266), (1578:1602)	CDS, CDS, CDS	predicted
hsa-miR-23b-5p	-2.04115	0.00677243	MMP10	2.22416	0.0245479	(311:373)	CDS	predicted
hsa-miR-23b-5p	-2.04115	0.00677243	VEGFA	2.74966	6.26477e-05	(669:687)	3UTR	predicted
hsa-miR-301a-5p	-1.33764	1.28662e-05	MMP10	2.22416	0.0245479	(1666:1695)	3UTR	predicted
hsa-miR-30c-1-3p	-1.28668	0.0109872	ADAMTS1	3.94144	2.31928e-06	(2213:2229)	CDS	predicted
hsa-miR-30c-1-3p	-1.28668	0.0109872	LAMB3	1.83629	0.0231853	(3039:3071)	CDS	predicted
hsa-miR-30c-1-3p	-1.28668	0.0109872	SDC4	1.89774	0.0093866	(2240:2259)	3UTR	predicted
hsa-miR-374a-3p	-1.29227	0.0259527	MMP3	4.86693	6.44909e-05	(1226:1249)	CDS	predicted
hsa-miR-4521	-2.02086	0.000744971	LAMB3	1.83629	0.0231853	(2771:2791), (3107:3127)	CDS, CDS	predicted
hsa-miR-4521	-2.02086	0.000744971	MMP10	2.22416	0.0245479	(1288:1306)	CDS	predicted
hsa-miR-4521	-2.02086	0.000744971	SDC4	1.89774	0.0093866	(647:671)	3UTR	predicted

### Sheet: EMT
miRname	log2FoldChange.miR	padj.miR	genesymbol	log2FoldChange	padj	binding_site	position	validated
hsa-miR-1268a	-3.00382	1.12274e-07	SNAI2	2.39016	0.000316256	(351:367)	CDS	predicted
hsa-miR-1268a	-3.00382	1.12274e-07	SOX9	2.79187	0.00837131	(352:370)	5UTR	predicted
hsa-miR-1268b	-3.00656	9.24297e-07	PTX3	4.08818	0.000224802	(198:222)	CDS	predicted
hsa-miR-1268b	-3.00656	9.24297e-07	SNAI2	2.39016	0.000316256	(140:176)	5UTR	predicted
hsa-miR-23b-5p	-2.04115	0.00677243	TFPI2	2.62255	0.000324925	(136:159), (737:759)	CDS, CDS	predicted
hsa-miR-30c-1-3p	-1.28668	0.0109872	SDC4	1.89774	0.0093866	(2240:2259)	3UTR	predicted
hsa-miR-30c-1-3p	-1.28668	0.0109872	SOX9	2.79187	0.00837131	(3512:3536), (819:839)	3UTR, CDS	predicted
hsa-miR-374a-3p	-1.29227	0.0259527	MMP3	4.86693	6.44909e-05	(1226:1249)	CDS	predicted
hsa-miR-4521	-2.02086	0.000744971	SDC4	1.89774	0.0093866	(647:671)	3UTR	predicted

### Sheet: Hypoxia
miRname	log2FoldChange.miR	padj.miR	genesymbol	log2FoldChange	padj	binding_site	position	validated
hsa-miR-1268a	-3.00382	1.12274e-07	ANGPTL4	5.08354	0.0113047	(1216:1251)	CDS	predicted
hsa-miR-1268a	-3.00382	1.12274e-07	VEGFA	2.74966	6.26477e-05	(737:754), (1777:1794), (1828:1845), (1759:1776), (1705:1722), (1670:1687), (1573:1590), (1639:1656), (95:111)	3UTR, 3UTR, 3UTR, 3UTR, 3UTR, 3UTR, 3UTR, 3UTR, 5UTR	predicted
hsa-miR-1268b	-3.00656	9.24297e-07	EDN1	6.16883	7.41074e-10	(29:77)	5UTR	predicted
hsa-miR-1268b	-3.00656	9.24297e-07	IL1B	2.59059	3.63528e-06	(1101:1131), (1147:1180), (242:283)	3UTR, 3UTR, CDS	predicted
hsa-miR-1268b	-3.00656	9.24297e-07	VEGFA	2.74966	6.26477e-05	(735:754), (1826:1845), (1757:1776), (1703:1722), (1668:1687), (1571:1590), (1637:1656)	3UTR, 3UTR, 3UTR, 3UTR, 3UTR, 3UTR, 3UTR	predicted
hsa-miR-16-1-3p	-1.98953	0.000100837	IL1A	2.98183	0.0209058	(1560:1609)	3UTR	predicted
hsa-miR-23b-5p	-2.04115	0.00677243	ANGPTL4	5.08354	0.0113047	(1538:1557), (724:740)	3UTR, CDS	predicted
hsa-miR-23b-5p	-2.04115	0.00677243	VEGFA	2.74966	6.26477e-05	(669:687)	3UTR	predicted
hsa-miR-27b-5p	-1.51112	0.000409003	EDN1	6.16883	7.41074e-10	(301:354)	CDS	predicted
hsa-miR-30c-1-3p	-1.28668	0.0109872	ANGPTL4	5.08354	0.0113047	(138:155)	5UTR	predicted
hsa-miR-30c-1-3p	-1.28668	0.0109872	IL1B	2.59059	3.63528e-06	(1079:1097), (1118:1137)	3UTR, 3UTR	predicted
hsa-miR-374a-3p	-1.29227	0.0259527	MMP3	4.86693	6.44909e-05	(1226:1249)	CDS	predicted

### Sheet: Metastasis
miRname	log2FoldChange.miR	padj.miR	genesymbol	log2FoldChange	padj	binding_site	position	validated
hsa-miR-1268a	-3.00382	1.12274e-07	NR4A1	8.79612	2.5773e-13	(357:379)	CDS	predicted
hsa-miR-222-5p	2.31418	1.16299e-09	TXNIP	-2.45654	0.00449605	(2044:2064)	3UTR	predicted
hsa-miR-23a-5p	1.76906	4.84945e-13	TXNIP	-2.45654	0.00449605	(627:642), (977:1002), (332:347)	CDS, CDS, CDS	predicted
hsa-miR-23b-5p	-2.04115	0.00677243	NR4A1	8.79612	2.5773e-13	(315:357), (416:458), (1364:1385)	CDS, CDS, CDS	predicted
hsa-miR-27a-5p	2.60729	1.64477e-10	TXNIP	-2.45654	0.00449605	(1628:1656), (1333:1361), (2342:2365)	3UTR, 3UTR, 3UTR	predicted
hsa-miR-301a-5p	-1.33764	1.28662e-05	NR4A1	8.79612	2.5773e-13	(239:258)	5UTR	predicted
hsa-miR-30c-1-3p	-1.28668	0.0109872	NR4A1	8.79612	2.5773e-13	(83:103)	5UTR	predicted
hsa-miR-320c	1.27098	0.000508023	TXNIP	-2.45654	0.00449605	(2665:2683), (2354:2388)	3UTR, 3UTR	predicted
hsa-miR-320d	1.33852	0.018474	TXNIP	-2.45654	0.00449605	(2102:2136), (2370:2388)	3UTR, 3UTR	predicted
hsa-miR-4485-3p	4.0572	2.88658e-14	TXNIP	-2.45654	0.00449605	(1641:1657)	3UTR	predicted
hsa-miR-4521	-2.02086	0.000744971	NR4A1	8.79612	2.5773e-13	(980:1007)	CDS	predicted
hsa-miR-92a-1-5p	1.8591	3.09639e-10	TXNIP	-2.45654	0.00449605	(2137:2159), (1842:1864)	3UTR, 3UTR	predicted

### Sheet: Transcription.Factor
miRname	log2FoldChange.miR	padj.miR	genesymbol	log2FoldChange	padj	binding_site	position	validated
hsa-miR-1268a	-3.00382	1.12274e-07	MYC	3.34891	4.67364e-05	(2236:2257), (397:415)	3UTR, CDS	predicted
hsa-miR-1268a	-3.00382	1.12274e-07	NR4A1	8.79612	2.5773e-13	(357:379)	CDS	predicted
hsa-miR-1268a	-3.00382	1.12274e-07	SNAI2	2.39016	0.000316256	(351:367)	CDS	predicted
hsa-miR-1268a	-3.00382	1.12274e-07	SOX9	2.79187	0.00837131	(352:370)	5UTR	predicted
hsa-miR-1268b	-3.00656	9.24297e-07	JUN	5.16095	4.65759e-07	(1152:1171), (1208:1253)	CDS, CDS	predicted
hsa-miR-1268b	-3.00656	9.24297e-07	MYC	3.34891	4.67364e-05	(2823:2848)	3UTR	predicted
hsa-miR-1268b	-3.00656	9.24297e-07	SNAI2	2.39016	0.000316256	(140:176)	5UTR	predicted
hsa-miR-16-1-3p	-1.98953	0.000100837	JUN	5.16095	4.65759e-07	(93:115)	5UTR	predicted
hsa-miR-23b-5p	-2.04115	0.00677243	MYC	3.34891	4.67364e-05	(1102:1124), (1462:1481)	5UTR, CDS	predicted
hsa-miR-23b-5p	-2.04115	0.00677243	NR4A1	8.79612	2.5773e-13	(315:357), (416:458), (1364:1385)	CDS, CDS, CDS	predicted
hsa-miR-27b-5p	-1.51112	0.000409003	MYC	3.34891	4.67364e-05	(3704:3725), (1148:1165)	3UTR, CDS	predicted
hsa-miR-301a-5p	-1.33764	1.28662e-05	MYC	3.34891	4.67364e-05	(1206:1244)	CDS	predicted
hsa-miR-301a-5p	-1.33764	1.28662e-05	NR4A1	8.79612	2.5773e-13	(239:258)	5UTR	predicted
hsa-miR-30c-1-3p	-1.28668	0.0109872	JUN	5.16095	4.65759e-07	(2995:3017)	3UTR	predicted
hsa-miR-30c-1-3p	-1.28668	0.0109872	MYC	3.34891	4.67364e-05	(175:209)	5UTR	predicted
hsa-miR-30c-1-3p	-1.28668	0.0109872	NR4A1	8.79612	2.5773e-13	(83:103)	5UTR	predicted
hsa-miR-30c-1-3p	-1.28668	0.0109872	SOX9	2.79187	0.00837131	(3512:3536), (819:839)	3UTR, CDS	predicted
hsa-miR-4521	-2.02086	0.000744971	MYC	3.34891	4.67364e-05	(3170:3197)	3UTR	predicted
hsa-miR-4521	-2.02086	0.000744971	NR4A1	8.79612	2.5773e-13	(980:1007)	CDS	predicted

### Sheet: Tumor.Growth
miRname	log2FoldChange.miR	padj.miR	genesymbol	log2FoldChange	padj	binding_site	position	validated
hsa-let-7a-3p	-1.43644	3.84683e-07	BTG1	2.17809	0.000999236	(3513:3528)	3UTR	validated
hsa-miR-1268a	-3.00382	1.12274e-07	BTG1	2.17809	0.000999236	(354:372)	CDS	predicted
hsa-miR-1268a	-3.00382	1.12274e-07	FST	3.15225	0.00147461	(122:141), (122:141)	5UTR, 5UTR	predicted
hsa-miR-1268a	-3.00382	1.12274e-07	MYC	3.34891	4.67364e-05	(2236:2257), (397:415)	3UTR, CDS	predicted
hsa-miR-1268a	-3.00382	1.12274e-07	NR4A1	8.79612	2.5773e-13	(357:379)	CDS	predicted
hsa-miR-1268a	-3.00382	1.12274e-07	PLAUR	3.31518	0.00134982	(848:867)	CDS	predicted
hsa-miR-1268a	-3.00382	1.12274e-07	SOX9	2.79187	0.00837131	(352:370)	5UTR	predicted
hsa-miR-1268a	-3.00382	1.12274e-07	VEGFA	2.74966	6.26477e-05	(737:754), (1777:1794), (1828:1845), (1759:1776), (1705:1722), (1670:1687), (1573:1590), (1639:1656), (95:111)	3UTR, 3UTR, 3UTR, 3UTR, 3UTR, 3UTR, 3UTR, 3UTR, 5UTR	predicted
hsa-miR-1268b	-3.00656	9.24297e-07	EDN1	6.16883	7.41074e-10	(29:77)	5UTR	predicted
hsa-miR-1268b	-3.00656	9.24297e-07	IL11	5.08023	6.70802e-11	(1510:1554)	3UTR	predicted
hsa-miR-1268b	-3.00656	9.24297e-07	IL1B	2.59059	3.63528e-06	(1101:1131), (1147:1180), (242:283)	3UTR, 3UTR, CDS	predicted
hsa-miR-1268b	-3.00656	9.24297e-07	INHBA	4.46531	2.22191e-11	(1135:1157), (1172:1194)	CDS, CDS	predicted
hsa-miR-1268b	-3.00656	9.24297e-07	JUN	5.16095	4.65759e-07	(1152:1171), (1208:1253)	CDS, CDS	predicted
hsa-miR-1268b	-3.00656	9.24297e-07	MYC	3.34891	4.67364e-05	(2823:2848)	3UTR	predicted
hsa-miR-1268b	-3.00656	9.24297e-07	PLAUR	3.31518	0.00134982	(847:867), (858:878)	CDS, CDS	predicted
hsa-miR-1268b	-3.00656	9.24297e-07	VEGFA	2.74966	6.26477e-05	(735:754), (1826:1845), (1757:1776), (1703:1722), (1668:1687), (1571:1590), (1637:1656)	3UTR, 3UTR, 3UTR, 3UTR, 3UTR, 3UTR, 3UTR	predicted
hsa-miR-148a-5p	-1.94023	2.88658e-14	IL11	5.08023	6.70802e-11	(1097:1116)	3UTR	predicted
hsa-miR-16-1-3p	-1.98953	0.000100837	IL1A	2.98183	0.0209058	(1560:1609)	3UTR	predicted
hsa-miR-16-1-3p	-1.98953	0.000100837	JUN	5.16095	4.65759e-07	(93:115)	5UTR	predicted
hsa-miR-16-1-3p	-1.98953	0.000100837	PTGS2	6.07736	2.5773e-13	(1065:1100)	CDS	predicted
hsa-miR-181b-2-3p	-2.14509	0.00380578	INHBA	4.46531	2.22191e-11	(4425:4438), (4462:4475)	3UTR, 3UTR	predicted
hsa-miR-222-5p	2.31418	1.16299e-09	TXNIP	-2.45654	0.00449605	(2044:2064)	3UTR	predicted
hsa-miR-23a-5p	1.76906	4.84945e-13	TXNIP	-2.45654	0.00449605	(627:642), (977:1002), (332:347)	CDS, CDS, CDS	predicted
hsa-miR-23b-5p	-2.04115	0.00677243	BTG1	2.17809	0.000999236	(3371:3389), (576:593)	3UTR, CDS	predicted
hsa-miR-23b-5p	-2.04115	0.00677243	IL11	5.08023	6.70802e-11	(173:192), (346:365)	5UTR, CDS	predicted
hsa-miR-23b-5p	-2.04115	0.00677243	INHBA	4.46531	2.22191e-11	(217:236), (254:273)	5UTR, 5UTR	predicted
hsa-miR-23b-5p	-2.04115	0.00677243	MYC	3.34891	4.67364e-05	(1102:1124), (1462:1481)	5UTR, CDS	predicted
hsa-miR-23b-5p	-2.04115	0.00677243	NR4A1	8.79612	2.5773e-13	(315:357), (416:458), (1364:1385)	CDS, CDS, CDS	predicted
hsa-miR-23b-5p	-2.04115	0.00677243	PLAUR	3.31518	0.00134982	(3:25)	5UTR	predicted
hsa-miR-23b-5p	-2.04115	0.00677243	PTGS2	6.07736	2.5773e-13	(18:49)	5UTR	predicted
hsa-miR-23b-5p	-2.04115	0.00677243	VEGFA	2.74966	6.26477e-05	(669:687)	3UTR	predicted
hsa-miR-26a-1-3p	-1.34955	0.0350602	F3	2.74802	0.000917108	(886:904), (1046:1064), (842:864)	3UTR, 3UTR, CDS	predicted
hsa-miR-26a-1-3p	-1.34955	0.0350602	PTGS2	6.07736	2.5773e-13	(3483:3497)	3UTR	predicted
hsa-miR-27a-5p	2.60729	1.64477e-10	TXNIP	-2.45654	0.00449605	(1628:1656), (1333:1361), (2342:2365)	3UTR, 3UTR, 3UTR	predicted
hsa-miR-27b-5p	-1.51112	0.000409003	EDN1	6.16883	7.41074e-10	(301:354)	CDS	predicted
hsa-miR-27b-5p	-1.51112	0.000409003	IL11	5.08023	6.70802e-11	(1487:1532)	3UTR	predicted
hsa-miR-27b-5p	-1.51112	0.000409003	INHBA	4.46531	2.22191e-11	(4833:4853), (4870:4890)	3UTR, 3UTR	predicted
hsa-miR-27b-5p	-1.51112	0.000409003	MYC	3.34891	4.67364e-05	(3704:3725), (1148:1165)	3UTR, CDS	predicted
hsa-miR-27b-5p	-1.51112	0.000409003	PTGS2	6.07736	2.5773e-13	(748:768)	CDS	predicted
hsa-miR-301a-5p	-1.33764	1.28662e-05	INHBA	4.46531	2.22191e-11	(539:556)	CDS	predicted
hsa-miR-301a-5p	-1.33764	1.28662e-05	MYC	3.34891	4.67364e-05	(1206:1244)	CDS	predicted
hsa-miR-301a-5p	-1.33764	1.28662e-05	NR4A1	8.79612	2.5773e-13	(239:258)	5UTR	predicted
hsa-miR-30c-1-3p	-1.28668	0.0109872	ADAMTS1	3.94144	2.31928e-06	(2213:2229)	CDS	predicted
hsa-miR-30c-1-3p	-1.28668	0.0109872	BTG1	2.17809	0.000999236	(1083:1106)	3UTR	predicted
hsa-miR-30c-1-3p	-1.28668	0.0109872	EPHA2	4.07879	5.26107e-06	(1330:1350)	CDS	predicted
hsa-miR-30c-1-3p	-1.28668	0.0109872	FST	3.15225	0.00147461	(1605:1634), (1341:1370)	3UTR, 3UTR	predicted
hsa-miR-30c-1-3p	-1.28668	0.0109872	IL1B	2.59059	3.63528e-06	(1079:1097), (1118:1137)	3UTR, 3UTR	predicted
hsa-miR-30c-1-3p	-1.28668	0.0109872	INHBA	4.46531	2.22191e-11	(4019:4044), (4642:4678), (4056:4081), (4679:4715), (363:387), (400:424)	3UTR, 3UTR, 3UTR, 3UTR, CDS, CDS	predicted
hsa-miR-30c-1-3p	-1.28668	0.0109872	JUN	5.16095	4.65759e-07	(2995:3017)	3UTR	predicted
hsa-miR-30c-1-3p	-1.28668	0.0109872	MYC	3.34891	4.67364e-05	(175:209)	5UTR	predicted
hsa-miR-30c-1-3p	-1.28668	0.0109872	NR4A1	8.79612	2.5773e-13	(83:103)	5UTR	predicted
hsa-miR-30c-1-3p	-1.28668	0.0109872	SOX9	2.79187	0.00837131	(3512:3536), (819:839)	3UTR, CDS	predicted
hsa-miR-320c	1.27098	0.000508023	TXNIP	-2.45654	0.00449605	(2665:2683), (2354:2388)	3UTR, 3UTR	predicted
hsa-miR-320d	1.33852	0.018474	TXNIP	-2.45654	0.00449605	(2102:2136), (2370:2388)	3UTR, 3UTR	predicted
hsa-miR-4485-3p	4.0572	2.88658e-14	TXNIP	-2.45654	0.00449605	(1641:1657)	3UTR	predicted
hsa-miR-4521	-2.02086	0.000744971	BTG1	2.17809	0.000999236	(3807:3827)	3UTR	predicted
hsa-miR-4521	-2.02086	0.000744971	EPHA2	4.07879	5.26107e-06	(2078:2124)	CDS	predicted
hsa-miR-4521	-2.02086	0.000744971	INHBA	4.46531	2.22191e-11	(244:265), (281:302)	CDS, CDS	predicted
hsa-miR-4521	-2.02086	0.000744971	MYC	3.34891	4.67364e-05	(3170:3197)	3UTR	predicted
hsa-miR-4521	-2.02086	0.000744971	NR4A1	8.79612	2.5773e-13	(980:1007)	CDS	predicted
hsa-miR-4521	-2.02086	0.000744971	PTGS2	6.07736	2.5773e-13	(3351:3376), (947:971)	3UTR, CDS	predicted
hsa-miR-92a-1-5p	1.8591	3.09639e-10	TXNIP	-2.45654	0.00449605	(2137:2159), (1842:1864)	3UTR, 3UTR	predicted

### Sheet: Tumor.Invasion
miRname	log2FoldChange.miR	padj.miR	genesymbol	log2FoldChange	padj	binding_site	position	validated
hsa-miR-1268a	-3.00382	1.12274e-07	SNAI2	2.39016	0.000316256	(351:367)	CDS	predicted
hsa-miR-1268a	-3.00382	1.12274e-07	SOX9	2.79187	0.00837131	(352:370)	5UTR	predicted
hsa-miR-1268b	-3.00656	9.24297e-07	IL1B	2.59059	3.63528e-06	(1101:1131), (1147:1180), (242:283)	3UTR, 3UTR, CDS	predicted
hsa-miR-1268b	-3.00656	9.24297e-07	JUN	5.16095	4.65759e-07	(1152:1171), (1208:1253)	CDS, CDS	predicted
hsa-miR-1268b	-3.00656	9.24297e-07	LAMB3	1.83629	0.0231853	(3230:3271), (3206:3247)	CDS, CDS	predicted
hsa-miR-1268b	-3.00656	9.24297e-07	SNAI2	2.39016	0.000316256	(140:176)	5UTR	predicted
hsa-miR-16-1-3p	-1.98953	0.000100837	JUN	5.16095	4.65759e-07	(93:115)	5UTR	predicted
hsa-miR-16-1-3p	-1.98953	0.000100837	PTGS2	6.07736	2.5773e-13	(1065:1100)	CDS	predicted
hsa-miR-23b-5p	-2.04115	0.00677243	LAMB3	1.83629	0.0231853	(1266:1290), (1242:1266), (1578:1602)	CDS, CDS, CDS	predicted
hsa-miR-23b-5p	-2.04115	0.00677243	PTGS2	6.07736	2.5773e-13	(18:49)	5UTR	predicted
hsa-miR-26a-1-3p	-1.34955	0.0350602	PTGS2	6.07736	2.5773e-13	(3483:3497)	3UTR	predicted
hsa-miR-27b-5p	-1.51112	0.000409003	PTGS2	6.07736	2.5773e-13	(748:768)	CDS	predicted
hsa-miR-30c-1-3p	-1.28668	0.0109872	ADAMTS1	3.94144	2.31928e-06	(2213:2229)	CDS	predicted
hsa-miR-30c-1-3p	-1.28668	0.0109872	EPHA2	4.07879	5.26107e-06	(1330:1350)	CDS	predicted
hsa-miR-30c-1-3p	-1.28668	0.0109872	IL1B	2.59059	3.63528e-06	(1079:1097), (1118:1137)	3UTR, 3UTR	predicted
hsa-miR-30c-1-3p	-1.28668	0.0109872	JUN	5.16095	4.65759e-07	(2995:3017)	3UTR	predicted
hsa-miR-30c-1-3p	-1.28668	0.0109872	LAMB3	1.83629	0.0231853	(3039:3071)	CDS	predicted
hsa-miR-30c-1-3p	-1.28668	0.0109872	SDC4	1.89774	0.0093866	(2240:2259)	3UTR	predicted
hsa-miR-30c-1-3p	-1.28668	0.0109872	SOX9	2.79187	0.00837131	(3512:3536), (819:839)	3UTR, CDS	predicted
hsa-miR-374a-3p	-1.29227	0.0259527	MMP3	4.86693	6.44909e-05	(1226:1249)	CDS	predicted
hsa-miR-4521	-2.02086	0.000744971	EPHA2	4.07879	5.26107e-06	(2078:2124)	CDS	predicted
hsa-miR-4521	-2.02086	0.000744971	LAMB3	1.83629	0.0231853	(2771:2791), (3107:3127)	CDS, CDS	predicted
hsa-miR-4521	-2.02086	0.000744971	PTGS2	6.07736	2.5773e-13	(3351:3376), (947:971)	3UTR, CDS	predicted
hsa-miR-4521	-2.02086	0.000744971	SDC4	1.89774	0.0093866	(647:671)	3UTR	predicted
