## Supplementary material for "Early *Candida*–Oral Tumor Interactions Suggest miRNA-Mediated Regulation of Inflammatory and Tumor-associated processes": Table S18

### Sheet: detailed
Angiogenesis	Cancer.Metabolism	ECM.Layers	ECM.Remodeling	EMT	Hypoxia	Metastasis	Transcription.Factor	Tumor.Growth	Tumor.Invasion	Ca11_6h_DEG	PER GROUP	log2FoldChange.gene	padj.gene	miRname	log2FoldChange.miR	padj.miR
+	-	-	-	-	-	-	-	+	-	BTG1	2	2.17809	0.000999236	hsa-let-7a-3p	-1.43644	3.84683e-07
														hsa-miR-1268a	-3.00382	1.12274e-07
														hsa-miR-23b-5p	-2.04115	0.00677243
														hsa-miR-30c-1-3p	-1.28668	0.0109872
														hsa-miR-4521	-2.02086	0.000744971
+	-	-	-	-	+		-	-	-	ANGPTL4	2	5.08354	0.0113047	hsa-miR-1268a	-3.00382	1.12274e-07
														hsa-miR-23b-5p	-2.04115	0.00677243
														hsa-miR-30c-1-3p	-1.28668	0.0109872
+	-	-	-	-	-	+	+	+	-	NR4A1	4	8.79612	2.5773e-13	hsa-miR-1268a	-3.00382	1.12274e-07
														hsa-miR-23b-5p	-2.04115	0.00677243
														hsa-miR-301a-5p	-1.33764	1.28662e-05
														hsa-miR-30c-1-3p	-1.28668	0.0109872
														hsa-miR-4521	-2.02086	0.000744971
+	-	+	-	-	-	-	-	+	-	PLAUR	3	3.31518	0.00134982	hsa-miR-1268a	-3.00382	1.12274e-07
														hsa-miR-1268b	-3.00656	9.24297e-07
														hsa-miR-23b-5p	-2.04115	0.00677243
+	-	-	+	-	+	-	-	+	-	VEGFA	4	2.74966	6.26477e-05	hsa-miR-1268a	-3.00382	1.12274e-07
														hsa-miR-1268b	-3.00656	9.24297e-07
														hsa-miR-23b-5p	-2.04115	0.00677243
+	-	+	-	-	-	-	-	-	-	ZC3H12A	2	2.89415	0.0122509	hsa-miR-1268a	-3.00382	1.12274e-07
														hsa-miR-23b-5p	-2.04115	0.00677243
+	-	-	-	-	+	-	-	+	+	IL1B	4	2.59059	3.63528e-06	hsa-miR-1268b	-3.00656	9.24297e-07
														hsa-miR-30c-1-3p	-1.28668	0.0109872
+	+	-	-	-	-	-	+	+	+	JUN	5	5.16095	4.65759e-07	hsa-miR-1268b	-3.00656	9.24297e-07
														hsa-miR-16-1-3p	-1.98953	0.000100837
														hsa-miR-30c-1-3p	-1.28668	0.0109872
+	-	-	-	-	+	-	-	+	-	IL1A	3	2.98183	0.0209058	hsa-miR-16-1-3p	-1.98953	0.000100837
+	-	-	-	-	-	-	-	+	+	PTGS2	3	6.07736	2.5773e-13	hsa-miR-16-1-3p	-1.98953	0.000100837
														hsa-miR-23b-5p	-2.04115	0.00677243
														hsa-miR-26a-1-3p	-1.34955	0.0350602
														hsa-miR-27b-5p	-1.51112	0.000409003
														hsa-miR-4521	-2.02086	0.000744971
+	-	-	-	+	-	-	-	-	-	TFPI2	2	2.62255	0.000324925	hsa-miR-23b-5p	-2.04115	0.00677243
+	-	+	-	-	-	-	-	+	-	F3	3	2.74802	0.000917108	hsa-miR-26a-1-3p	-1.34955	0.0350602
+	-	+	-	-	-	-	-	+	+	EPHA2	4	4.07879	5.26107e-06	hsa-miR-30c-1-3p	-1.28668	0.0109872
-	+	-	-	-	-	-	+	+	-	MYC	3	3.34891	4.67364e-05	hsa-miR-1268a	-3.00382	1.12274e-07
														hsa-miR-1268b	-3.00656	9.24297e-07
														hsa-miR-23b-5p	-2.04115	0.00677243
														hsa-miR-27b-5p	-1.51112	0.000409003
														hsa-miR-301a-5p	-1.33764	1.28662e-05
														hsa-miR-30c-1-3p	-1.28668	0.0109872
														hsa-miR-4521	-2.02086	0.000744971
-	-	+	+	-	-	-	-	-	-	MMP10	2	2.22416	0.0245479	hsa-miR-1268a	-3.00382	1.12274e-07
														hsa-miR-16-1-3p	-1.98953	0.000100837
														hsa-miR-23b-5p	-2.04115	0.00677243
														hsa-miR-301a-5p	-1.33764	1.28662e-05
														hsa-miR-4521	-2.02086	0.000744971
														hsa-miR-1268b	-3.00656	9.24297e-07
-	-	+	+	-	-	-	-	+	+	ADAMTS1	4	3.94144	2.31928e-06	hsa-miR-30c-1-3p	-1.28668	0.0109872
-	-	+	+	+	-	-	-	-	+	SDC4	4	1.89774	0.0093866	hsa-miR-30c-1-3p	-1.28668	0.0109872
														hsa-miR-4521	-2.02086	0.000744971
-	-	+	+	+	+	-	-	-	+	MMP3	5	4.86693	6.44909e-05	hsa-miR-374a-3p	-1.29227	0.0259527
-	-	-	+	-	-	-	-	-	+	LAMB3	2	1.83629	0.0231853	hsa-miR-1268b	-3.00656	9.24297e-07
														hsa-miR-23b-5p	-2.04115	0.00677243
														hsa-miR-30c-1-3p	-1.28668	0.0109872
														hsa-miR-4521	-2.02086	0.000744971
-	-	-	-	+	-	-	+	-	+	SNAI2	3	2.39016	0.000316256	hsa-miR-1268a	-3.00382	1.12274e-07
														hsa-miR-1268b	-3.00656	9.24297e-07
-	-	-	-	+	-	-	+	+	+	SOX9	4	2.79187	0.00837131	hsa-miR-1268a	-3.00382	1.12274e-07
														hsa-miR-30c-1-3p	-1.28668	0.0109872
-	-	-	-	-	+	-	-	+	-	EDN1	2	6.16883	7.41074e-10	hsa-miR-1268b	-3.00656	9.24297e-07
														hsa-miR-27b-5p	-1.51112	0.000409003
-	-	-	-	-	-	+	-	+	-	TXNIP	2	-2.45654	0.00449605	hsa-miR-222-5p	2.31418	1.16299e-09
														hsa-miR-23a-5p	1.76906	4.84945e-13
														hsa-miR-27a-5p	2.60729	1.64477e-10
														hsa-miR-320c	1.27098	0.000508023
														hsa-miR-320d	1.33852	0.018474
														hsa-miR-4485-3p	4.0572	2.88658e-14
														hsa-miR-92a-1-5p	1.8591	3.09639e-10

### Sheet: rank
miRname	genesymbol	category	rank
hsa-miR-1268b	JUN	Angiogenesis, Cancer.Metabolism, Transcription.Factor, Tumor.Growth, Tumor.Invasion	5
hsa-miR-16-1-3p	JUN	Angiogenesis, Cancer.Metabolism, Transcription.Factor, Tumor.Growth, Tumor.Invasion	5
hsa-miR-30c-1-3p	JUN	Angiogenesis, Cancer.Metabolism, Transcription.Factor, Tumor.Growth, Tumor.Invasion	5
hsa-miR-374a-3p	MMP3	ECM.Layers, ECM.Remodeling, EMT, Hypoxia, Tumor.Invasion	5
hsa-miR-1268a	NR4A1	Angiogenesis, Metastasis, Transcription.Factor, Tumor.Growth	4
hsa-miR-1268a	SOX9	EMT, Transcription.Factor, Tumor.Growth, Tumor.Invasion	4
hsa-miR-1268a	VEGFA	Angiogenesis, ECM.Remodeling, Hypoxia, Tumor.Growth	4
hsa-miR-1268b	IL1B	Angiogenesis, Hypoxia, Tumor.Growth, Tumor.Invasion	4
hsa-miR-1268b	VEGFA	Angiogenesis, ECM.Remodeling, Hypoxia, Tumor.Growth	4
hsa-miR-23b-5p	NR4A1	Angiogenesis, Metastasis, Transcription.Factor, Tumor.Growth	4
hsa-miR-23b-5p	VEGFA	Angiogenesis, ECM.Remodeling, Hypoxia, Tumor.Growth	4
hsa-miR-301a-5p	NR4A1	Angiogenesis, Metastasis, Transcription.Factor, Tumor.Growth	4
hsa-miR-30c-1-3p	ADAMTS1	ECM.Layers, ECM.Remodeling, Tumor.Growth, Tumor.Invasion	4
hsa-miR-30c-1-3p	EPHA2	Angiogenesis, ECM.Layers, Tumor.Growth, Tumor.Invasion	4
hsa-miR-30c-1-3p	IL1B	Angiogenesis, Hypoxia, Tumor.Growth, Tumor.Invasion	4
hsa-miR-30c-1-3p	NR4A1	Angiogenesis, Metastasis, Transcription.Factor, Tumor.Growth	4
hsa-miR-30c-1-3p	SDC4	ECM.Layers, ECM.Remodeling, EMT, Tumor.Invasion	4
hsa-miR-30c-1-3p	SOX9	EMT, Transcription.Factor, Tumor.Growth, Tumor.Invasion	4
hsa-miR-4521	EPHA2	Angiogenesis, ECM.Layers, Tumor.Growth, Tumor.Invasion	4
hsa-miR-4521	NR4A1	Angiogenesis, Metastasis, Transcription.Factor, Tumor.Growth	4
hsa-miR-4521	SDC4	ECM.Layers, ECM.Remodeling, EMT, Tumor.Invasion	4

### Sheet: links
source	target	score
4	10	20.8757
4	12	20.8757
0	13	18.1421
0	8	18.1421
0	12	18.1421
1	8	7.95094
5	10	4.42777
5	12	4.42777
6	10	6.5418
2	15	2.52076
2	13	2.52076
2	8	2.52076
2	10	2.52076
7	15	6.32098
7	10	6.32098
2	14	2.52076
2	16	2.52076
3	9	2.04931
7	16	6.32098
4	11	20.8757
2	11	2.52076
10	17	110.733
12	17	11.5571
13	17	14.0914
8	17	32.6783
15	17	21.5316
8	18	32.6783
14	22	22.2086
15	22	21.5316
16	22	3.84765
9	22	20.3949
12	23	11.5571
14	23	22.2086
16	23	3.84765
9	23	20.3949
11	24	5.7993
16	24	3.84765
9	24	20.3949
12	25	11.5571
13	25	14.0914
9	25	20.3949
10	26	110.733
10	19	110.733
11	19	5.7993
8	19	32.6783
10	20	110.733
11	20	5.7993
12	20	11.5571
13	20	14.0914
8	20	32.6783
14	20	22.2086
15	20	21.5316
11	21	5.7993
13	21	14.0914
8	21	32.6783
14	21	22.2086
15	21	21.5316
16	21	3.84765
9	21	20.3949

### Sheet: nodes
name
hsa-miR-1268b
hsa-miR-16-1-3p
hsa-miR-30c-1-3p
hsa-miR-374a-3p
hsa-miR-1268a
hsa-miR-23b-5p
hsa-miR-301a-5p
hsa-miR-4521
JUN
MMP3
NR4A1
SOX9
VEGFA
IL1B
ADAMTS1
EPHA2
SDC4
Angiogenesis
Cancer.Metabolism
Transcription.Factor
Tumor.Growth
Tumor.Invasion
ECM.Layers
ECM.Remodeling
EMT
Hypoxia
Metastasis
